# CD20^+^ natural killer cells are polyfunctional, memory-like cells that are enriched in inflammatory disorders

**DOI:** 10.1101/2025.01.09.632131

**Authors:** Özgür Albayrak, Ergün Tiryaki, Nazan Akkaya, Ali Burak Kızılırmak, Tansu Doran, Gökçe Gökmenoğlu, Muhammed Yüksel, Bürge Ulukan, Mina Üzülmez, Işıl Baytekin, Kemal Soylu, Güneş Esendağlı, Ingrid Meinl, Mesrure Köseoğlu, Burcu Yüksel, Suat Erus, Çiğdem Arıkan, Seçil Vural, Müjdat Zeybel, Aysun Soysal, Edgar Meinl, Atay Vural

## Abstract

While CD20 was initially characterized as a B cell-specific marker, its expression on memory T cells has expanded our understanding of this molecule’s distribution and function. Here, we identify a previously unrecognized CD20-expressing NK cell population and demonstrate its functional significance. CD56+CD20+ NK cells exhibit hallmarks of cellular activation, including elevated NKp46, CD69, and CD137 expression, enhanced proliferative capacity, and increased production of inflammatory cytokines (IFN-γ, GM-CSF, TNF-α, IL-10). Functional analyses revealed enhanced cytotoxicity against K562 targets, correlating with increased expression of cytolytic mediators including granzymes A, B, and K, perforin, FASL, and TRAIL. Single-cell transcriptional profiling demonstrated that MS4A1-expressing NK cells possess a distinct molecular signature characterized by elevated granzyme K expression and memory-like features. These cells preferentially localize to secondary lymphoid organs and accumulate in inflammatory tissues. Notably, CD56+CD20+ NK cells are enriched in multiple inflammatory conditions, including multiple sclerosis, autoimmune hepatitis, hepatitis B infection, hepatocellular carcinoma, and lung cancer. Treatment with rituximab depletes this population, suggesting potential therapeutic implications. Our findings establish CD20+ NK cells as a functionally distinct lymphocyte subset with enhanced effector capabilities and tissue-homing properties, providing new insights into immune regulation in inflammatory diseases.

**One Sentence Summary:** Our study reveals expression of CD20 by NK cells, in relation with enhanced functionality, memory-like features, and inflammation.
