## Supplementary Tables 1 and 15 for "CD20^+^ natural killer cells are polyfunctional, memory-like cells that are enriched in inflammatory disorders"

### Sheet: Table S1 - Neurological Cohort
Table S1. The clinical and demographic data of the study participants. RRMS=Relapsing Remitting MS, GBS=Guillian-Barre Syndrome, MMN=Multifocal Motor Neuropathy, PCD=Paraneoplastic Cerebellar Degeneration, CIDP=Chronic Inflammatory Demyelinating Neuropathy, VASC=Vasculitis, NB=NeuroBehçet’s, HE=Herpes Encephalitis, ID=Idiopathic demyelination, IIH=Idiopatic Intracranial Hypertension, HA=Headache,…
Group (n)	Diagnostic subgroups (n)	Age, years, (mean±SD)	Sex, F:M
MS (31)	RRMS (31)	33 ± 1.7	20:11
OND (27)	GBS (3), CIDP (3), MMN (1), PCD (1), VASC (1), NB (1), HE (1), ID (1), IIH (6), HA (4), Migraine (3), SM (1), ALS (1)	47.3 ± 5.1	21:6
HC (14)	-	30.3 ± 1.3	9:5

### Sheet: Table S15 - AIH cohort
Table. Demographic data of pediatric AIH patients and healthy controls. AIH=Autoimmune Hepatitis
Characteristics	Pediatric AIH (n=7)	Pediatric control (n=7)
Male/female	2/5	4/3
Median age	102 Months	89.5 Months

### Sheet: Table S15 - Liver disorders 
Table. Demographic data of the subjects in the liver disorders cohort. HCC=Hepatocellular Carcinoma, HBV=Hepatitis B, ALD=Alcoholic Liver Disease
Cohort:	Mean age	Sex
HCC+HBV (n=9)	60.1	M=4
		F=5
HBV (n=10)	50.1	M=5
		F=5
ALD (n=8)	54.5	M=6
		F=2

### Sheet: Table S15 - Lung cancer
Table. The clinical and demographic data of the subjects included in the lung cancer analysis.
Patient	Diagnosis	Age	Sex
Patient – 1	Carcinoid	72	F
Patient – 2	Squamos Carcinoma	78	M
Patient – 3	Carcinoid	64	F
Patient – 4	Squamos Carcinoma	72	M
