## Supplementary Tables 4 and 5 for "CD20^+^ natural killer cells are polyfunctional, memory-like cells that are enriched in inflammatory disorders"

### Sheet: GO_Biological_Process_2023_tabl
Term	P-value	Adjusted P-value	Odds Ratio	Combined Score	Genes
Cytoplasmic Translation (GO:0002181)	3.12e-109	7.89e-106	221.81	55417.8	EIF4A2;RPL4;RPL5;RPL30;RPL3;RPL32;RPL31;RPL34;RPLP1;RPLP0;RPL10A;RPL8;RPL9;RPL6;RPL7;RPS15;RPS4X;RPL7A;RPS14;RPS17;RPS16;RPL18A;RPS19;RPS18;RACK1;RPL36;RPL35;RPLP2;RPL38;RPL37;RPS11;RPL39;RPS13;RPS9;RPL21;RPS7;RPS8;RPS5;RPL22;RPS6;RPL13A;RPS3A;RPSA;RPL37A;RPL24;RPL27;RPL26;RPL29;RPL28;UBA52;RPL10;RPL12;RPL11;RPS15A;RPL14;RPS3;RPL13;RPL15;RPS2;RPL18;RPS27A;RPL17;RPL19;RPL41;RPL35A;RPL23A;RPS25;EIF…
Positive Regulation Of Leukocyte Mediated Cytotoxicity (GO:0001912)	8.03e-08	1.2e-05	10.2144	166.872	UXT;ITGAM;KLRK1;KLRC2;KLRC3;KLRC4;CRTAM;XCL1;HLA-DRA;KLRD1;HLA-DRB1
MHC Class II Protein Complex Assembly (GO:0002399)	8.82e-07	9.7e-05	27.6392	385.334	HLA-DRB5;HLA-DMA;HLA-DMB;HLA-DRA;HLA-DRB1;HLA-DPA1
Positive Regulation Of Leukocyte Cell-Cell Adhesion (GO:1903039)	1.99e-06	0.00019	9.51722	124.95	HLA-DMA;HLA-DRB5;FUT7;HLA-DMB;HLA-DRA;CD44;HLA-DRB1;HSPD1;HLA-DPA1
Positive Regulation Of Intracellular Signal Transduction (GO:1902533)	2.03e-06	0.00019	2.6279	34.4417	ITGB1;HSP90AB1;NCF1;ILK;GATA3;PHB2;RPS15;BCLAF1;C1QBP;PLCG2;RACK1;RPS3;CPNE1;TNFSF10;CCR7;RPL37;PIM2;RPL17;TMED4;CD74;IL18;BST2;FKBP1A;EEF1D;TRAF5;KIT;PDCD4;CD27;RPS20;LAMTOR1;LTB;HLA-DRB1;LIMS1;BIRC3
Positive Regulation Of Natural Killer Cell Mediated Immunity (GO:0002717)	2.17e-06	0.000196	15.1962	198.178	KLRK1;KLRC2;KLRC3;KLRC4;CRTAM;KLRD1;KIR2DL4
T Cell Activation (GO:0042110)	8.35e-06	0.000622	4.93133	57.6604	CD74;CRTAM;GATA3;PIK3R1;CD3E;HSPD1;CD2;FKBP1A;KIT;CD7;TRDC;CCR7;CD44
Positive Regulation Of Signal Transduction By P53 Class Mediator (GO:1901798)	1.36e-05	0.000929	14.7356	165.139	RPS15;RPS7;MYC;RPS20;RPL37;RPL17
Cellular Response To Interleukin-4 (GO:0071353)	1.44e-05	0.000955	22.9891	256.368	IL4R;LEF1;TCF7;XCL1;GATA3
Regulation Of Type II Interferon Production (GO:0032649)	1.99e-05	0.00128851	5.36606	58.0966	CD2;C1QBP;CRTAM;IL18;XCL1;CCR7;HLA-DRB1;IL18R1;HLA-DPA1;HSPD1;IL12RB2
Response To Cytokine (GO:0034097)	3.03e-05	0.00191915	4.3118	44.8555	IFITM3;IGBP1;CD74;IFITM2;CALCOCO2;STAT1;LEF1;TNFRSF11A;AFF3;BST2;SELL;CCR7;LDLRAP1
Response To Type II Interferon (GO:0034341)	5.21e-05	0.00293084	5.2879	52.1481	IFITM3;BST2;CD74;IFITM2;CALCOCO2;STAT1;XCL2;RPL13A;XCL1;HLA-DPA1
Tumor Necrosis Factor-Mediated Signaling Pathway (GO:0033209)	5.72e-05	0.0030793	8.32742	81.3495	NFKBIA;STAT1;TRAF5;ILK;TNFRSF11A;BIRC3;LIMS1
Regulation Of Ubiquitin Protein Ligase Activity (GO:1904666)	6.31e-05	0.00326048	15.3229	148.173	RPL5;RPS7;RPL11;RPL17;SKP1
Negative Regulation Of Ubiquitin-Protein Transferase Activity (GO:0051444)	6.31e-05	0.00326048	15.3229	148.173	RPL5;RPS7;RPL11;BUB3;RPL17
Cytokine-Mediated Signaling Pathway (GO:0019221)	6.62e-05	0.00334985	2.9806	28.6817	CCR1;IL4R;STAT1;IL18;ILK;TNFRSF11A;NFKBIA;IL18RAP;KIT;TRAF5;IL2RB;XCL2;XCL1;PLP2;IL7R;IL18R1;IL12RB2;LIMS1;BIRC3
Regulation Of NIK/NF-kappaB Signaling (GO:1901222)	7.17e-05	0.00355709	5.0698	48.3809	ADGRG3;NFKBIA;CPNE1;RPS3;PDCD4;ILK;CD27;EZR;PHB2;LIMS1
Stimulatory C-type Lectin Receptor Signaling Pathway (GO:0002223)	0.000114	0.00503904	13.1326	119.289	KLRC2;KLRC3;KLRC4;PLCG2;KLRD1
Protein Targeting To Mitochondrion (GO:0006626)	0.000164	0.00692026	5.78991	50.4586	DNAJC19;IMMP2L;TIMM13;TOMM7;PMPCB;TSPO;TOMM22;HSPD1
Positive Regulation Of Cell Population Proliferation (GO:0008284)	0.000268	0.0102786	2.2201	18.2581	LEF1;TNFRSF11A;RBPJ;RPS4X;RPS15A;MYC;ITGAX;RPL17;IL12RB2;EPHA4;CD74;RPS9;NPM1;STAT1;PRMT1;CNBP;RPS6;IL18;NME2;NAP1L1;CDC25B;BST2;TIAM1;ID2;SINHCAF;SLC25A5;IL7R
Positive Regulation Of Neutrophil Migration (GO:1902624)	0.000301	0.0111901	10.2121	82.8122	CD74;FUT7;C1QBP;XCL1;CCR7
Spliceosomal snRNP Assembly (GO:0000387)	0.000405	0.0148491	7.12427	55.6525	PRPF6;CLNS1A;SNRPE;LSM4;LSM2;WDR77
ATP Biosynthetic Process (GO:0006754)	0.000454	0.016424	9.18998	70.7306	ATP5F1A;ATP5MC2;ATP5F1C;ATP5MG;ATP5MC1
Negative Regulation Of Gene Expression (GO:0010629)	0.000756	0.0255012	2.35803	16.9484	CCR1;SRGN;EPHA4;DAXX;NHLRC3;SETDB1;RPL13A;CNPY2;CD3E;ZFP36L2;LSM2;ID2;CPNE1;RACK1;RPS3;ERP29;MYADM;ANXA7;PABPC1;RPS13
Establishment Of Protein Localization To Mitochondrion (GO:0072655)	0.00105035	0.0332172	5.80981	39.8474	DNAJC19;TIMM13;TOMM7;TSPO;HSPD1;TOMM22
Phosphatidylinositol-Mediated Signaling (GO:0048015)	0.00128462	0.0391576	4.68784	31.2083	C1QBP;PLCG2;GATA3;PIK3R1;PLCG1;EZR;OGT
T-helper 1 Type Immune Response (GO:0042088)	0.00140988	0.0424642	18.3239	120.283	LEF1;IL18;HLA-DRB1
Positive Regulation Of Cytokine Production Involved In Immune Response (GO:0002720)	0.00170294	0.0489594	6.56157	41.8327	KIT;PLCG2;XCL1;KIR2DL4;CD55
Positive Regulation Of Interleukin-12 Production (GO:0032735)	0.00170294	0.0489594	6.56157	41.8327	PLCG2;CCR7;IL16;LTB;HSPD1
Negative Regulation Of Viral Life Cycle (GO:1903901)	0.00173236	0.0492457	9.17453	58.3341	IFITM3;BST2;GSN;IFITM2

### Sheet: BioCarta_2016_table - Twin CD20
Term	P-value	Adjusted P-value	Odds Ratio	Combined Score	Genes
Ras-Independent pathway in NK cell-mediated cytotoxicity	5.63582e-08	8.2283e-06	21.132	352.725	CD2;KLRC2;KLRC3;KLRC4;IL18;KLRD1;PIK3R1;KLRC1
CXCR4 Signaling Pathway	0.000142823	0.0102774	20.9801	185.755	GNAQ;PIK3R1;PLCG1;GNAI1
Bioactive Peptide Induced Signaling Pathway	0.000211178	0.0102774	8.1814	69.2376	CAMK2D;STAT1;PIK3R1;PLCG1;CAMK2G;GNAI1
T Cell Receptor Signaling Pathway	0.000622157	0.0227087	5.37342	39.6683	NFKBIA;ARAP2;HLA-DRA;PIK3R1;PLCG1;CD3E;HLA-DRB1
The Co-Stimulatory Signal During T-cell Activation	0.00173236	0.0505849	9.17453	58.3341	HLA-DRA;PIK3R1;CD3E;HLA-DRB1
Antigen Processing and Presentation	0.00347828	0.0637291	12.2141	69.1465	CD74;HLA-DRA;HLA-DRB1
mTOR Signaling Pathway	0.00349201	0.0637291	7.33811	41.5138	FKBP1A;RPS6;PIK3R1;EIF4B
Stathmin and breast cancer resistance to antimicrotubule agents	0.00349201	0.0637291	7.33811	41.5138	CD2;CAMK2D;CAMK2G;TUBA4A
Lck and Fyn tyrosine kinases in initiation of TCR Activation	0.0044328	0.0719099	10.9921	59.5631	HLA-DRA;CD3E;HLA-DRB1
Phospholipase C Signaling Pathway	0.0067447	0.0824656	24.3897	121.924	PIK3R1;PLCG1
IL 4 signaling pathway	0.00677799	0.0824656	9.15913	45.7414	IL4R;HLA-DRA;HLA-DRB1
PTEN dependent cell cycle arrest and apoptosis	0.00677799	0.0824656	9.15913	45.7414	ITGB1;ILK;PIK3R1
p38 MAPK Signaling Pathway	0.00794043	0.0828073	5.64296	27.2882	STAT1;MYC;HSPB1;HMGN1
Role of MEF2D in T-cell Apoptosis	0.00794043	0.0828073	5.64296	27.2882	HLA-DRA;PLCG1;CD3E;HLA-DRB1
Erk and PI-3 Kinase Are Necessary for Collagen Binding in Corneal Epithelia	0.00892808	0.0869	5.43368	25.6391	ITGB1;GSN;PIK3R1;PLCG1
EGF Signaling Pathway	0.0153869	0.140406	6.46361	26.9806	STAT1;PIK3R1;PLCG1
Ca++/ Calmodulin-dependent Protein Kinase Activation	0.0179068	0.153788	12.193	49.0472	CAMK2D;CAMK2G
Inhibition of Cellular Proliferation by Gleevec	0.0199856	0.157265	5.78263	22.626	STAT1;MYC;PIK3R1
Tumor Suppressor Arf Inhibits Ribosomal Biogenesis	0.0225376	0.157265	5.49322	20.8334	MYC;POLR1D;PIK3R1
Pertussis toxin-insensitive CCR5 Signaling in Macrophage	0.0226202	0.157265	10.4506	39.5963	GNAQ;PLCG1
BTG family proteins and cell cycle regulation	0.0226202	0.157265	10.4506	39.5963	BTG1;PRMT1
TPO Signaling Pathway	0.0252585	0.167624	5.23137	19.2441	STAT1;PIK3R1;PLCG1
Skeletal muscle hypertrophy is regulated via AKT/mTOR pathway	0.0281477	0.178677	4.99332	17.8276	RPS6;PIK3R1;PABPC1
PDGF Signaling Pathway	0.0312047	0.17952	4.77598	16.5592	STAT1;PIK3R1;PLCG1
Signaling Pathway from G-Protein Families	0.0312047	0.17952	4.77598	16.5592	GNAQ;PLCG1;GNAI1
IL22 Soluble Receptor Signaling Pathway	0.0333641	0.17952	8.1274	27.6354	STAT1;IL10RA
Transcription factor CREB and its extracellular signals	0.0344285	0.17952	4.57674	15.4185	CAMK2D;PIK3R1;CAMK2G
Thrombin signaling and protease-activated receptors	0.0344285	0.17952	4.57674	15.4185	GNAQ;PIK3R1;GNAI1
Trka Receptor Signaling Pathway	0.0456883	0.215177	6.64901	20.5183	PIK3R1;PLCG1
B Cell Survival Pathway	0.0456883	0.215177	6.64901	20.5183	ITGB1;PIK3R1
Effects of calcineurin in Keratinocyte Differentiation	0.0456883	0.215177	6.64901	20.5183	GNAQ;PLCG1
Stress Induction of HSP Regulation	0.0523812	0.233315	6.09461	17.9743	DAXX;HSPB1
HIV-1 Nef: negative effector of Fas and TNF	0.0527356	0.233315	2.99068	8.79997	NFKBIA;DAXX;GSN;BIRC3
Phospholipids as signalling intermediaries	0.0571749	0.238501	3.66026	10.4744	S1PR1;PIK3R1;GNAI1
Role of EGF Receptor Transactivation by GPCRs in Cardiac Hypertrophy	0.0571749	0.238501	3.66026	10.4744	NFKBIA;MYC;PLCG1
IL12 and Stat4 Dependent Signaling Pathway in Th1 Development	0.0593971	0.240888	5.62551	15.8837	IL18R1;IL12RB2
Bone Remodeling	0.066714	0.256322	5.22342	14.1416	NFKBIA;TNFRSF11A
Cadmium induces DNA synthesis and proliferation in macrophages	0.066714	0.256322	5.22342	14.1416	NFKBIA;MYC
Nerve growth factor pathway (NGF)	0.074311	0.271235	4.87494	12.6724	PIK3R1;PLCG1
uCalpain and friends in Cell spread	0.074311	0.271235	4.87494	12.6724	ITGB1;EZR
AKT Signaling Pathway	0.0821678	0.285631	4.57002	11.4204	NFKBIA;PIK3R1
ATM Signaling Pathway	0.0821678	0.285631	4.57002	11.4204	NFKBIA;RPA1
Inactivation of Gsk3 by AKT causes accumulation of b-catenin in Alveolar Macrophages	0.0853581	0.289821	3.04928	7.50397	NFKBIA;LEF1;PIK3R1
Regulation of PGC-1a	0.0985852	0.319854	4.06182	9.41057	CAMK2D;CAMK2G
Downregulated of MTA-3 in ER-negative Breast Tumors	0.0985852	0.319854	4.06182	9.41057	HSPB1;TUBA4A
Actions of Nitric Oxide in the Heart	0.101269	0.32142	2.81428	6.44463	GNAQ;PIK3R1;PLCG1
Activation of Csk by cAMP-dependent Protein Kinase Inhibits Signaling through the T Cell Receptor	0.106818	0.331816	2.74379	6.13684	HLA-DRA;CD3E;HLA-DRB1
Growth Hormone Signaling Pathway	0.115822	0.352292	3.65526	7.87965	PIK3R1;PLCG1
CTCF: First Multivalent Nuclear Factor	0.124706	0.362339	3.48102	7.24677	MYC;PIK3R1
Regulation of BAD phosphorylation	0.124706	0.362339	3.48102	7.24677	KIT;PIK3R1
Acetylation and Deacetylation of RelA in Nucleus	0.126571	0.362339	9.12852	18.8682	NFKBIA
Regulation of eIF4e and p70 S6 Kinase	0.133747	0.375521	3.32262	6.68447	PIK3R1;PABPC1
IL-2 Receptor Beta Chain in T cell Activation	0.1424	0.389948	2.38516	4.64896	MYC;IL2RB;PIK3R1
IFN gamma signaling pathway	0.149897	0.389948	7.30244	13.8586	STAT1
Proteolysis and Signaling Pathway of Notch	0.149897	0.389948	7.30244	13.8586	RBPJ
Links between Pyk2 and Map Kinases	0.15224	0.389948	3.04543	5.73239	GNAQ;PLCG1
Role of Erk5 in Neuronal Survival	0.15224	0.389948	3.04543	5.73239	PIK3R1;PLCG1
Control of Gene Expression by Vitamin D Receptor	0.161665	0.40695	2.92346	5.32721	SMARCE1;PRMT1
Keratinocyte Differentiation	0.168006	0.413112	2.1939	3.91337	NFKBIA;DAXX;BIRC3
Influence of Ras and Rho proteins on G1 to S Transition	0.171192	0.413112	2.81087	4.96111	NFKBIA;PIK3R1
Metabolism of Anandamide, an Endogenous Cannabinoid	0.172601	0.413112	6.08505	10.69	CNR2
Fc Epsilon Receptor I Signaling in Mast Cells	0.180808	0.42089	2.70663	4.6292	PIK3R1;PLCG1
VEGF, Hypoxia, and Angiogenesis	0.190503	0.42089	2.60983	4.32733	PIK3R1;PLCG1
mCalpain and friends in Cell motility	0.190503	0.42089	2.60983	4.32733	ITGB1;EZR
TACI and BCMA stimulation of B cell immune responses	0.194701	0.42089	5.21549	8.53407	TRAF5
SUMOylation as a mechanism to modulate CtBP-dependent gene responses	0.194701	0.42089	5.21549	8.53407	ZEB1
Spliceosomal Assembly	0.194701	0.42089	5.21549	8.53407	SNRPA
Rho cell motility signaling pathway	0.210083	0.42089	2.43559	3.80014	GSN;ARAP2
IFN alpha signaling pathway	0.216211	0.42089	4.56332	6.98873	STAT1
NO2-dependent IL 12 Pathway in NK cells	0.216211	0.42089	4.56332	6.98873	IL12RB2
Regulation of MAP Kinase Pathways Through Dual Specificity Phosphatases	0.216211	0.42089	4.56332	6.98873	DUSP2
CD40L Signaling Pathway	0.216211	0.42089	4.56332	6.98873	NFKBIA
SODD/TNFR1 Signaling Pathway	0.216211	0.42089	4.56332	6.98873	BIRC3
West Nile Virus	0.216211	0.42089	4.56332	6.98873	EEF1A1
Cyclin E Destruction Pathway	0.216211	0.42089	4.56332	6.98873	SKP1
Ceramide Signaling Pathway	0.219948	0.422531	2.3569	3.56921	NFKBIA;BIRC3
Angiotensin II mediated activation of JNK Pathway via Pyk2 dependent signaling	0.22985	0.432169	2.28313	3.35695	GNAQ;PLCG1
G-Protein Signaling Through Tubby Proteins	0.237147	0.432169	4.05608	5.83699	GNAQ
E2F1 Destruction Pathway	0.237147	0.432169	4.05608	5.83699	SKP1
Overview of telomerase protein component gene hTert Transcriptional Regulation	0.237147	0.432169	4.05608	5.83699	MYC
Signal transduction through IL1R	0.249731	0.432169	2.14861	2.98092	NFKBIA;PEBP1
Trefoil Factors Initiate Mucosal Healing	0.249731	0.432169	2.14861	2.98092	NFKBIA;PIK3R1
Rac 1 cell motility signaling pathway	0.249731	0.432169	2.14861	2.98092	ARAP2;PIK3R1
Insulin Signaling Pathway	0.257526	0.432169	3.65028	4.9521	PIK3R1
EPO Signaling Pathway	0.257526	0.432169	3.65028	4.9521	PLCG1
Activation of PKC through G-protein coupled receptors	0.257526	0.432169	3.65028	4.9521	GNAQ
Regulation of transcriptional activity by PML	0.257526	0.432169	3.65028	4.9521	DAXX
TNFR2 Signaling Pathway	0.277361	0.45118	3.31827	4.25547	NFKBIA
Extrinsic Prothrombin Activation Pathway	0.296667	0.45118	3.04159	3.69597	ZFHX3
Visual Signal Transduction	0.296667	0.45118	3.04159	3.69597	PDE6G
IL-10 Anti-inflammatory Signaling Pathway	0.296667	0.45118	3.04159	3.69597	IL10RA
Role of Mitochondria in Apoptotic Signaling	0.296667	0.45118	3.04159	3.69597	BIRC3
Erythropoietin mediated neuroprotection through NF-kB	0.296667	0.45118	3.04159	3.69597	NFKBIA
Multiple antiapoptotic pathways from IGF-1R signaling lead to BAD phosphorylation	0.296667	0.45118	3.04159	3.69597	PIK3R1
Melanocyte Development and Pigmentation Pathway	0.296667	0.45118	3.04159	3.69597	KIT
Regulation of p27 Phosphorylation during Cell Cycle Progression	0.296667	0.45118	3.04159	3.69597	SKP1
Double Stranded RNA Induced Gene Expression	0.315458	0.465221	2.80748	3.23907	NFKBIA
Eukaryotic protein translation	0.315458	0.465221	2.80748	3.23907	EIF4A2
IL 2 signaling pathway	0.315458	0.465221	2.80748	3.23907	IL2RB
Fibrinolysis Pathway	0.333748	0.477718	2.60681	2.86063	ZFHX3
IL-7 Signal Transduction	0.333748	0.477718	2.60681	2.86063	PIK3R1
Telomeres, Telomerase, Cellular Aging, and Immortality	0.333748	0.477718	2.60681	2.86063	MYC
Chromatin Remodeling by hSWI/SNF ATP-dependent Complexes	0.35155	0.479685	2.4329	2.54336	SMARCE1
The IGF-1 Receptor and Longevity	0.35155	0.479685	2.4329	2.54336	PIK3R1
Human Cytomegalovirus and Map Kinase Pathways	0.35155	0.479685	2.4329	2.54336	PIK3R1
Endocytotic role of NDK, Phosphins and Dynamin	0.35155	0.479685	2.4329	2.54336	NME2
Role of PI3K subunit p85 in regulation of Actin Organization and Cell Migration	0.35155	0.479685	2.4329	2.54336	PIK3R1
TNFR1 Signaling Pathway	0.368878	0.489601	2.28072	2.27454	BIRC3
Aspirin Blocks Signaling Pathway Involved in Platelet Activation	0.368878	0.489601	2.28072	2.27454	GNAI1
Role of nicotinic acetylcholine receptors in the regulation of apoptosis	0.368878	0.489601	2.28072	2.27454	PIK3R1
Chaperones modulate interferon Signaling Pathway	0.385743	0.498393	2.14645	2.04468	NFKBIA
Oxidative Stress Induced Gene Expression Via Nrf2	0.385743	0.498393	2.14645	2.04468	FXYD2
Prion Pathway	0.385743	0.498393	2.14645	2.04468	RPSA
GATA3 participate in activating the Th2 cytokine genes expression	0.402158	0.506546	2.0271	1.84651	GATA3
ER?associated degradation (ERAD) Pathway	0.402158	0.506546	2.0271	1.84651	SKP1
Mechanism of Gene Regulation by Peroxisome Proliferators via PPARa	0.406136	0.506546	1.45985	1.31542	NFKBIA;MYC
FAS signaling pathway ( CD95 )	0.418136	0.506546	1.92031	1.67441	DAXX
IGF-1 Signaling Pathway	0.418136	0.506546	1.92031	1.67441	PIK3R1
Ras Signaling Pathway	0.418136	0.506546	1.92031	1.67441	PIK3R1
Cystic fibrosis transmembrane conductance regulator (CFTR) and beta 2 adrenergic receptor (b2AR) pathway	0.418136	0.506546	1.92031	1.67441	EZR
NF-kB Signaling Pathway	0.433687	0.506546	1.8242	1.524	NFKBIA
Phosphoinositides and their downstream targets.	0.433687	0.506546	1.8242	1.524	PLCG1
Control of skeletal myogenesis by HDAC and calcium/calmodulin-dependent kinase (CaMK)	0.433687	0.506546	1.8242	1.524	PIK3R1
PKC-catalyzed phosphorylation of inhibitory phosphoprotein of myosin phosphatase	0.433687	0.506546	1.8242	1.524	GNAQ
Hypoxia and p53 in the Cardiovascular system	0.433687	0.506546	1.8242	1.524	RPA1
MAPKinase Signaling Pathway	0.443033	0.512721	1.35143	1.10022	STAT1;MYC
Erk1/Erk2 Mapk Signaling pathway	0.448823	0.512721	1.73725	1.39175	MYC
Intrinsic Prothrombin Activation Pathway	0.463556	0.512721	1.6582	1.27487	ZFHX3
Induction of apoptosis through DR3 and DR4/5 Death Receptors	0.463556	0.512721	1.6582	1.27487	TNFSF10
Caspase Cascade in Apoptosis	0.463556	0.512721	1.6582	1.27487	BIRC3
CCR3 signaling in Eosinophils	0.463556	0.512721	1.6582	1.27487	GNAQ
How Progesterone Initiates the Oocyte Maturation	0.463556	0.512721	1.6582	1.27487	GNAI1
Segmentation Clock	0.477896	0.524607	1.58602	1.17106	RBPJ
Corticosteroids and cardioprotection	0.491852	0.535899	1.51986	1.07845	PIK3R1
Multi-step Regulation of Transcription by Pitx2	0.518659	0.56092	1.4028	0.92095	LEF1
Role of ERBB2 in Signal Transduction and Oncology	0.531528	0.570611	1.35077	0.853689	PIK3R1
NFkB activation by Nontypeable Hemophilus influenzae	0.544054	0.571452	1.30247	0.79282	NFKBIA
The information-processing pathway at the IFN-beta enhancer	0.544054	0.571452	1.30247	0.79282	SMARCE1
ADP-Ribosylation Factor	0.544054	0.571452	1.30247	0.79282	ARAP2
fMLP induced chemokine gene expression in HMC-1 cells	0.556245	0.57597	1.25749	0.737575	NFKBIA
WNT Signaling Pathway	0.556245	0.57597	1.25749	0.737575	MYC
BCR Signaling Pathway	0.568111	0.584114	1.21551	0.687295	PLCG1
Integrin Signaling Pathway	0.590902	0.603298	1.13942	0.599457	ITGB1
Toll-Like Receptor Pathway	0.612491	0.620998	1.07229	0.525657	NFKBIA
NFAT and Hypertrophy of the heart	0.696406	0.701209	0.847463	0.306631	PIK3R1
Agrin in Postsynaptic Differentiation	0.720132	0.720132	0.792071	0.260053	ITGB1
