## Supplementary Table 6 for "CD20^+^ natural killer cells are polyfunctional, memory-like cells that are enriched in inflammatory disorders"

### Sheet: Sheet1
	total_connectivity	connectivity_with_MS4A1	correlation_with_MS4A1	p_value	p_value_adjusted	correlation_significant
MS4A1	0.279136	1	1	0	0	TRUE
SELL	8.70676	0.0131042	0.114473	5.94076e-165	1.5446e-162	TRUE
IL7R	8.09302	0.0129127	0.113634	1.4784e-162	2.56255e-160	TRUE
GZMK	8.78064	0.0126073	0.112282	9.78749e-159	1.27237e-156	TRUE
XCL1	5.81667	0.00968584	0.0984167	3.06097e-122	2.27386e-120	TRUE
SPTSSB	5.80399	0.00895277	0.0946191	4.26028e-113	2.76918e-111	TRUE
CAPG	5.29066	0.00893782	0.09454	6.54501e-113	3.78156e-111	TRUE
GPR183	4.48288	0.00759398	0.0871435	3.66311e-96	1.90481e-94	TRUE
CCR7	4.88185	0.00665358	0.0815695	1.88063e-84	8.89023e-83	TRUE
CD44	4.78715	0.00632273	0.0795156	2.46934e-80	1.07005e-78	TRUE
KLRC1	3.81398	0.0057676	0.0759447	1.99921e-73	7.99684e-72	TRUE
TCF7	4.99149	0.00546885	0.0739517	1.04207e-69	3.87056e-68	TRUE
IFNG-AS1	2.56498	0.00528667	0.0727095	1.92435e-67	6.67108e-66	TRUE
INPP4B	2.86505	0.00441357	0.0664347	1.39441e-56	4.53184e-55	TRUE
FUT7	3.24706	0.0042859	0.0654668	5.39783e-55	1.6511e-53	TRUE
CDHR1	1.31003	0.0040108	0.0633308	1.42451e-51	4.11524e-50	TRUE
CD74	1.55258	0.00395232	0.0628675	7.6012e-51	2.08033e-49	TRUE
CXCR3	3.08234	0.00389426	0.062404	4.00952e-50	1.04247e-48	TRUE
SPINK2	3.08725	0.00378518	0.0615238	9.11321e-49	2.25661e-47	TRUE
HLA-DRB1	1.82485	0.00369931	0.060822	1.06577e-47	2.5191e-46	TRUE
KIR2DL4	2.12223	0.00337688	0.0581109	1.09213e-43	2.46917e-42	TRUE
LTB	2.25517	0.00336274	0.0579891	1.63736e-43	3.54762e-42	TRUE
CD2	2.69194	0.00328993	0.0573579	1.31758e-42	2.74057e-41	TRUE
AFF3	2.37908	0.00328317	0.0572989	1.59939e-42	3.19878e-41	TRUE
IFITM3	2.18422	0.00327909	0.0572633	1.79773e-42	3.46229e-41	TRUE
GAS5	2.63218	0.00323636	0.056889	6.11262e-42	1.1352e-40	TRUE
COTL1	2.05742	0.00318945	0.0564752	2.34357e-41	4.20226e-40	TRUE
CD52	2.21349	0.00311887	0.0558469	1.76945e-40	3.06705e-39	TRUE
TRDC	1.23044	0.00303299	0.0550726	2.07216e-39	3.47589e-38	TRUE
LINC02446	0.513975	0.00296601	0.0544611	1.4118e-38	2.29417e-37	TRUE
XCL2	2.21003	0.00272899	0.0522398	1.25683e-35	1.98045e-34	TRUE
FXYD7	1.123	0.00270763	0.0520349	2.31848e-35	3.54592e-34	TRUE
NCAM1	1.91995	0.00263995	0.0513805	1.61274e-34	2.39608e-33	TRUE
GAB1	1.5904	0.00247644	0.0497639	1.75035e-32	2.52828e-31	TRUE
BTG1	1.59922	0.00238154	0.048801	2.65992e-31	3.73827e-30	TRUE
IL18R1	2.16661	0.00237834	0.0487682	2.91556e-31	3.98972e-30	TRUE
FLNB	1.6868	0.00231699	0.0481351	1.69345e-30	2.25794e-29	TRUE
TEC	1.53564	0.0022744	0.0476907	5.74419e-30	7.46745e-29	TRUE
THEM4	1.28778	0.0022382	0.0473096	1.62225e-29	2.05749e-28	TRUE
TC2N	1.81717	0.00220745	0.0469835	3.91932e-29	4.8525e-28	TRUE
HSPB1	0.728166	0.00206738	0.0454685	2.18003e-27	2.5764e-26	TRUE
TAGLN2	1.82532	0.00203487	0.0451095	5.54269e-27	6.40489e-26	TRUE
CD3E	1.08812	0.00199975	0.0447185	1.51879e-26	1.7169e-25	TRUE
CMC1	2.15426	0.00195789	0.0442481	5.04908e-26	5.58622e-25	TRUE
TMEM123	1.92656	0.0019521	0.0441826	5.96261e-26	6.45949e-25	TRUE
HAPLN3	1.01182	0.0018496	0.0430069	1.13138e-24	1.20065e-23	TRUE
PACSIN1	1.84313	0.00184082	0.0429048	1.45583e-24	1.51406e-23	TRUE
FAM30A	0.478172	0.00177609	0.0421437	9.34377e-24	9.52699e-23	TRUE
ZMAT4	1.60327	0.00176046	0.0419579	1.46384e-23	1.46384e-22	TRUE
P2RY14	0.736356	0.00163205	0.0403987	5.86203e-22	5.64492e-21	TRUE
BACH2	0.984234	0.00159377	0.0399221	1.76204e-21	1.66593e-20	TRUE
TIAM1	1.59539	0.00157681	0.0397091	2.86976e-21	2.66477e-20	TRUE
MAML3	0.659463	0.00155553	0.0394402	5.2924e-21	4.82816e-20	TRUE
SSBP2	2.28611	0.00154503	0.0393068	7.15811e-21	6.41762e-20	TRUE
RPS6KA2	0.816392	0.00154391	0.0392926	7.3919e-21	6.5149e-20	TRUE
RUNX2	1.43286	0.00153129	0.0391317	1.06273e-20	9.21029e-20	TRUE
FXYD2	1.21532	0.00146339	0.0382543	7.49318e-20	6.38763e-19	TRUE
SCML1	1.19063	0.00145572	0.038154	9.34367e-20	7.83663e-19	TRUE
CCR1	1.41984	0.00143914	0.037936	1.50587e-19	1.24294e-18	TRUE
ZEB1	0.944322	0.00143206	0.0378426	1.84608e-19	1.49994e-18	TRUE
S100A13	0.821997	0.00142466	0.0377447	2.28424e-19	1.82739e-18	TRUE
ITGAX	1.13284	0.00140777	0.0375202	3.71488e-19	2.92688e-18	TRUE
CLASP1	0.900431	0.00132288	0.0363715	4.28044e-18	3.27328e-17	TRUE
EPHA4	1.13334	0.00132069	0.0363413	4.55965e-18	3.43626e-17	TRUE
KIT	1.35352	0.00131453	0.0362564	5.4459e-18	4.04553e-17	TRUE
ATP8B4	1.1107	0.00127585	0.035719	1.65985e-17	1.21567e-16	TRUE
TSC22D3	0.950163	0.0011826	0.0343889	2.44131e-16	1.73902e-15	TRUE
IL10RA	0.938431	0.00113031	0.0336201	1.10364e-15	7.7553e-15	TRUE
CNN2	0.816541	0.00109006	0.033016	3.52743e-15	2.44569e-14	TRUE
ABLIM1	0.918771	0.00105513	0.0324828	9.67212e-15	6.61776e-14	TRUE
ITM2C	0.628696	0.00103664	0.0321969	1.65043e-14	1.11458e-13	TRUE
SPTBN1	0.88501	0.0010104	0.0317868	3.52317e-14	2.34878e-13	TRUE
MMP25-AS1	0.65064	0.000956419	0.030926	1.67848e-13	1.07755e-12	TRUE
MICAL3	0.482292	0.000954736	0.0308988	1.76226e-13	1.11753e-12	TRUE
ZFHX3	0.51835	0.000876679	0.0296088	1.6887e-12	1.03309e-11	TRUE
ANXA5	0.423202	0.000870226	0.0294996	2.03594e-12	1.23103e-11	TRUE
RCAN3	0.690461	0.000851549	0.0291813	3.49823e-12	2.04391e-11	TRUE
HLA-DPB1	0.383122	0.000845747	0.0290817	4.13902e-12	2.39143e-11	TRUE
ANK3	0.386524	0.000817243	0.0285875	9.46048e-12	5.40599e-11	TRUE
TMEM63A	0.495133	0.0007937	0.0281727	1.87331e-11	1.05544e-10	TRUE
B4GALT1	0.482188	0.000793438	0.028168	1.88762e-11	1.05544e-10	TRUE
LINC01862	0.773657	0.000793041	0.028161	1.90949e-11	1.05631e-10	TRUE
NELL2	0.701664	0.000791464	0.028133	1.99894e-11	1.09416e-10	TRUE
PLCG1	0.1401	0.000757078	0.0275151	5.42611e-11	2.87916e-10	TRUE
CYTL1	0.125408	0.000692224	0.0263101	3.57737e-10	1.80605e-09	TRUE
CHRM3-AS2	0.148624	0.000691199	0.0262907	3.68572e-10	1.84286e-09	TRUE
LMNA	0.382474	0.000686562	0.0262023	4.21837e-10	2.0891e-09	TRUE
HELB	0.400759	0.000675975	0.0259995	5.74166e-10	2.81666e-09	TRUE
IGLV2-14	0.433645	0.000663555	0.0257596	8.24439e-10	4.00662e-09	TRUE
LTA4H	0.640426	0.000639456	0.0252875	1.6643e-09	8.01329e-09	TRUE
CDC25B	0.577982	0.000628273	0.0250654	2.30618e-09	1.1002e-08	TRUE
MAML2	0.706834	0.00061423	0.0247837	3.47431e-09	1.6424e-08	TRUE
CARMIL1	0.247086	0.000603658	0.0245694	4.73059e-09	2.21613e-08	TRUE
SLC39A10	0.579423	0.000599494	0.0244846	5.34232e-09	2.48036e-08	TRUE
RPE	0.582111	0.000565242	0.0237748	1.45388e-08	6.57407e-08	TRUE
TRAF5	0.649164	0.000562265	0.0237121	1.58616e-08	7.11035e-08	TRUE
CAMK4	0.267404	0.000531701	0.0230586	3.8814e-08	1.72507e-07	TRUE
CD55	0.6668	0.000513062	0.0226509	6.70341e-08	2.95404e-07	TRUE
EML4	0.600085	0.000493469	0.0222142	1.19127e-07	5.16215e-07	TRUE
PPP1R9A	1.31168	0.000471984	0.0217252	2.23973e-07	9.6253e-07	TRUE
ASPH	0.547875	0.000451088	0.0212388	4.14226e-07	1.73708e-06	TRUE
BANK1	0.127056	0.000448688	0.0211823	4.44558e-07	1.84936e-06	TRUE
PRAM1	0.434934	0.000448075	0.0211678	4.52665e-07	1.86814e-06	TRUE
BCO2	0.249197	0.00044651	0.0211308	4.7401e-07	1.92567e-06	TRUE
RAB31	0.0846351	0.000437411	0.0209144	6.19773e-07	2.47909e-06	TRUE
PBXIP1	0.586576	0.000419717	0.020487	1.0445e-06	4.08378e-06	TRUE
AHR	0.605709	0.000406793	0.0201691	1.53e-06	5.89332e-06	TRUE
ITGB1	0.662927	0.000399448	0.0199862	1.90099e-06	7.16316e-06	TRUE
CLSTN3	0.329013	0.000389339	0.0197317	2.5637e-06	9.52233e-06	TRUE
CRIP2	0.243318	0.000368199	0.0191885	4.79618e-06	1.74407e-05	TRUE
SOX4	0.19571	0.000357978	0.0189203	6.49588e-06	2.3136e-05	TRUE
CXCR6	0.390749	0.0003569	0.0188918	6.70721e-06	2.37262e-05	TRUE
TARSL2	0.270126	0.000344077	0.0185493	9.81836e-06	3.4497e-05	TRUE
ORAI2	0.235749	0.000341825	0.0184885	1.04986e-05	3.66394e-05	TRUE
MPP7	0.106619	0.000328265	0.0181181	1.57211e-05	5.4139e-05	TRUE
RPS4Y1	0.257427	0.000327404	0.0180943	1.61295e-05	5.518e-05	TRUE
GPR155	0.45485	0.0003249	0.018025	1.73799e-05	5.90688e-05	TRUE
MEF2C	0.172063	0.000322026	0.0179451	1.89347e-05	6.35228e-05	TRUE
DST	0.413715	0.000320908	0.0179139	1.95772e-05	6.52572e-05	TRUE
CCR8	0.239968	0.000298872	0.0172879	3.7815e-05	0.000123672	TRUE
AIF1	0.0274036	0.000296306	0.0172135	4.08336e-05	0.000132709	TRUE
HIVEP1	0.17106	0.000287416	0.0169534	5.32944e-05	0.000172131	TRUE
DAAM1	0.0737574	0.000277138	0.0166475	7.25479e-05	0.00023287	TRUE
COL24A1	0.454579	0.000263964	0.016247	0.00010781	0.000341837	TRUE
DOCK10	0.384149	0.000255094	0.0159717	0.000140846	0.000438894	TRUE
PCDH9	0.176424	0.000255069	0.0159709	0.000140953	0.000438894	TRUE
DUSP2	0.197586	0.000254405	0.0159501	0.000143802	0.000445103	TRUE
IL12RB2	0.340087	0.000252092	0.0158774	0.000154195	0.000471656	TRUE
HSP90AB1	0.369748	0.000239776	0.0154847	0.000223725	0.000668603	TRUE
RABGAP1L	0.381452	0.000228954	0.0151312	0.000310537	0.000912311	TRUE
LINC01871	0.141746	0.000228588	0.0151191	0.000314003	0.000912688	TRUE
SLC38A2	0.42613	0.00022857	0.0151185	0.000314175	0.000912688	TRUE
MDN1	0.267988	0.00022258	0.0149191	0.000376851	0.00108868	TRUE
CST3	0.156277	0.000217698	0.0147546	0.000437164	0.00124222	TRUE
ERVMER61-1	0.189329	0.000213031	0.0145956	0.000503909	0.00142409	TRUE
MAL	0.230548	0.00021204	0.0145616	0.000519358	0.00145982	TRUE
PLEKHA5	0.121976	0.00020329	0.014258	0.000678319	0.00185645	TRUE
ZMIZ1	0.138713	0.000202537	0.0142315	0.000694111	0.00188973	TRUE
JAK2	0.341232	0.000199863	0.0141373	0.000753234	0.00204001	TRUE
CIITA	0.145946	0.000198433	0.0140866	0.000786923	0.00212021	TRUE
ZNF217	0.365458	0.000197421	0.0140507	0.000811673	0.00217562	TRUE
SRGAP3	0.501454	0.000197145	0.0140408	0.000818581	0.00218288	TRUE
COL4A4	0.328719	0.000193703	0.0139177	0.000909594	0.00241321	TRUE
GABPB1-AS1	0.181912	0.000192509	0.0138747	0.000943518	0.00249051	TRUE
TRAF1	0.143527	0.000188183	0.013718	0.00107744	0.00282964	TRUE
OAS3	0.46926	0.000187454	0.0136914	0.00110183	0.00287915	TRUE
LINC00892	0.338341	0.000186835	0.0136688	0.00112299	0.00291926	TRUE
UGGT2	0.199377	0.000186678	0.013663	0.00112841	0.00291926	TRUE
ITGB2-AS1	0.29919	0.000177872	0.0133369	0.00147966	0.00371701	TRUE
BAZ2B	0.505021	0.000176934	0.0133017	0.00152309	0.00380772	TRUE
AL133330.1	0.107233	0.000176252	0.013276	0.00155545	0.00387001	TRUE
AC093010.2	0.154858	0.000168591	0.0129843	0.00197079	0.00481196	TRUE
AC007278.1	0.114074	0.000168587	0.0129841	0.00197105	0.00481196	TRUE
ZFP36L2	0.332139	0.000166814	0.0129156	0.00208227	0.00505973	TRUE
SUCLG2-AS1	0.0445301	0.00016124	0.012698	0.0024751	0.00590391	TRUE
GAS7	0.162869	0.000156925	0.012527	0.00283022	0.00672015	TRUE
AL390728.5	0.212172	0.000155844	0.0124838	0.002927	0.00688706	TRUE
PHKB	0.194613	0.000153326	0.0123825	0.00316579	0.00738212	TRUE
NIBAN1	0.287474	0.000151089	0.0122918	0.00339455	0.00784517	TRUE
CUX1	0.107699	0.000150772	0.0122789	0.00342826	0.00788802	TRUE
RNASE6	0.054086	0.000150487	0.0122673	0.00345885	0.00792335	TRUE
BHLHE40	0.587728	0.000149513	0.0122275	0.00356567	0.00813223	TRUE
USP20	0.0939856	0.00014822	0.0121746	0.00371255	0.00843025	TRUE
NKTR	0.458216	0.000142854	0.0119522	0.00439127	0.00988511	TRUE
HCG18	0.257948	0.000137092	0.0117086	0.00526186	0.0117938	TRUE
AHNAK	0.553358	0.000129641	0.011386	0.0066547	0.0146623	TRUE
STAT1	0.595294	0.000129127	0.0113634	0.00676359	0.0147776	TRUE
TPCN1	0.0357413	0.000125378	0.0111972	0.00761548	0.0165002	TRUE
SLC25A45	0.229954	0.000123486	0.0111124	0.00808625	0.0174475	TRUE
ZNF83	0.192119	0.000119921	0.0109509	0.0090559	0.0192207	TRUE
HLA-DQA1	0.125084	0.0001126	0.0106113	0.0114386	0.0239842	TRUE
RETREG1	0.0774819	0.000112315	0.0105979	0.0115432	0.0241064	TRUE
SNRNP70	0.143019	0.000111141	0.0105423	0.0119857	0.0249303	TRUE
RCOR3	0.113388	0.000110124	0.010494	0.012383	0.0256539	TRUE
DOCK7	0.108295	0.000108909	0.0104359	0.0128751	0.0265678	TRUE
NCF4	0.0636284	0.000107295	0.0103583	0.01356	0.0278172	TRUE
IL18RAP	0.329059	0.000106907	0.0103396	0.0137304	0.0279067	TRUE
KIAA0319L	0.193682	0.000106888	0.0103387	0.0137387	0.0279067	TRUE
KDM5B	0.147307	0.000101808	0.01009	0.0161832	0.0327442	TRUE
ATP2B1	0.238724	0.0001011	0.0100549	0.0165579	0.0333726	TRUE
CEP170	0.175217	9.96208e-05	0.00998102	0.01737	0.034607	TRUE
TCF4	0.231834	9.85077e-05	0.0099251	0.0180081	0.0357412	TRUE
PDK4	0.0386957	9.7947e-05	0.00989682	0.0183385	0.0362587	TRUE
COX6A2	0.214558	9.68436e-05	0.00984091	0.0190074	0.0372975	TRUE
JUN	0.190552	9.43641e-05	0.00971412	0.0206039	0.039829	TRUE
ZDBF2	0.0464097	9.25349e-05	0.0096195	0.0218702	0.0419649	TRUE
ARHGAP32	0.0510385	8.88001e-05	0.00942338	0.0247123	0.0468992	TRUE
ZC2HC1A	0.111801	8.48638e-05	0.00921216	0.0281257	0.0526093	FALSE
KLF3-AS1	0.137319	8.30184e-05	0.00911144	0.0298916	0.0557119	FALSE
LINC00571	0.0385544	8.24131e-05	0.00907817	0.0304956	0.0566347	FALSE
OGFRL1	0.140857	8.05912e-05	0.00897726	0.0323917	0.0597295	FALSE
RPS6KA5	0.181657	8.03087e-05	0.00896151	0.0326965	0.0598669	FALSE
ZNF683	0.138999	7.98427e-05	0.00893547	0.033206	0.0604061	FALSE
CELSR1	0.14134	7.98269e-05	0.00893459	0.0332234	0.0604061	FALSE
ATP9B	0.142604	7.68967e-05	0.00876907	0.0366246	0.0661277	FALSE
AFF1	0.168492	7.6598e-05	0.00875203	0.0369911	0.0665584	FALSE
ABCA7	0.126697	7.55091e-05	0.0086896	0.0383605	0.0687844	FALSE
TSPOAP1-AS1	0.151993	7.23838e-05	0.00850787	0.0425941	0.0749769	FALSE
TMOD2	0.0634091	7.21611e-05	0.00849477	0.0429139	0.0751355	FALSE
AC103591.3	0.0349481	7.11303e-05	0.00843388	0.0444275	0.0772652	FALSE
AL359220.1	0.0735355	7.08421e-05	0.00841677	0.0448607	0.0777586	FALSE
IFI44L	1.94346	7.06602e-05	0.00840597	0.0451363	0.0779764	FALSE
AC108925.1	0.0980944	6.98728e-05	0.008359	0.0463505	0.0798088	FALSE
CRYBG3	0.116566	6.86658e-05	0.00828648	0.048279	0.0823117	FALSE
NLN	0.0671576	6.7881e-05	0.00823899	0.0495781	0.0842504	FALSE
PGGHG	0.227375	6.77325e-05	0.00822998	0.0498281	0.0843993	FALSE
DOCK9	0.125561	6.23189e-05	0.00789423	0.0599152	0.100503	FALSE
AKT3	0.235407	6.15638e-05	0.00784626	0.061486	0.102806	FALSE
AL139011.1	0.0284123	6.08471e-05	0.00780046	0.0630177	0.104795	FALSE
TRG-AS1	0.129441	6.08191e-05	0.00779866	0.0630783	0.104795	FALSE
FRMD4B	0.0926054	6.03583e-05	0.00776906	0.0640855	0.106129	FALSE
IGKV4-1	0.0678047	5.9999e-05	0.0077459	0.0648828	0.106769	FALSE
TMC8	0.158731	5.90479e-05	0.00768426	0.0670447	0.109979	FALSE
PUM3	0.0791728	5.89035e-05	0.00767486	0.0673796	0.110181	FALSE
CDC14A	0.150883	5.82044e-05	0.00762918	0.0690266	0.111819	FALSE
ZMAT1	0.126532	5.7796e-05	0.00760237	0.0700084	0.113057	FALSE
AC007038.2	0.154761	5.65404e-05	0.00751933	0.0731224	0.116637	FALSE
ILF3-DT	0.0572666	5.57946e-05	0.00746958	0.0750419	0.118969	FALSE
PLCH2	0.0988366	5.42291e-05	0.00736404	0.0792502	0.124049	FALSE
JAK3	0.121548	5.42114e-05	0.00736284	0.0792989	0.124049	FALSE
PIK3IP1	0.0494672	5.41063e-05	0.0073557	0.0795906	0.124049	FALSE
MDC1	0.113587	5.35025e-05	0.00731454	0.081289	0.125804	FALSE
CCR5	0.261077	5.24629e-05	0.00724313	0.0843048	0.129317	FALSE
SLC40A1	0.0813028	5.17453e-05	0.00719342	0.0864572	0.132229	FALSE
AC106791.1	0.0651032	5.15409e-05	0.0071792	0.0870812	0.132792	FALSE
IFI30	0.0205486	5.06847e-05	0.00711932	0.0897479	0.136061	FALSE
ACTN4	0.134291	4.88779e-05	0.00699127	0.0956714	0.144279	FALSE
MT-ND1	0.991048	4.88624e-05	0.00699017	0.0957239	0.144279	FALSE
NEK9	0.0751988	4.87439e-05	0.00698168	0.0961274	0.144469	FALSE
GRK6	0.136701	4.81667e-05	0.00694022	0.0981186	0.147036	FALSE
GALNT7	0.0682676	4.64027e-05	0.00681195	0.104488	0.155685	FALSE
CLEC12A	0.0435548	4.43881e-05	0.00666244	0.112323	0.164529	FALSE
ATXN2	0.103869	4.28789e-05	0.0065482	0.118615	0.17229	FALSE
TMEM65	0.0464143	4.14222e-05	0.00643601	0.125061	0.179645	FALSE
KSR1	0.0383601	4.01823e-05	0.00633895	0.130854	0.186422	FALSE
GOLGB1	0.242518	3.82887e-05	0.00618778	0.14029	0.198775	FALSE
PRKY	0.0958151	3.3993e-05	0.00583035	0.164673	0.228346	FALSE
MAP9	0.102734	3.34204e-05	0.00578104	0.168273	0.232718	FALSE
CSGALNACT1	0.0530551	3.31705e-05	0.00575939	0.169872	0.234061	FALSE
SLC35F5	0.0777706	3.2925e-05	0.00573803	0.171461	0.23525	FALSE
DGKE	0.0895166	3.2811e-05	0.00572809	0.172205	0.235649	FALSE
NEB	0.0549472	3.18738e-05	0.00564569	0.178459	0.243566	FALSE
AL121839.2	0.120994	3.16826e-05	0.00562873	0.179767	0.244709	FALSE
ZMYM2	0.103403	3.11906e-05	0.00558485	0.183184	0.248709	FALSE
SCN9A	0.249108	3.0922e-05	0.00556075	0.185081	0.249979	FALSE
RPAP2	0.213733	3.07618e-05	0.00554633	0.186223	0.25087	FALSE
TTTY14	0.0598501	3.02472e-05	0.00549974	0.189948	0.255228	FALSE
NEIL1	0.105133	2.78011e-05	0.00527267	0.208893	0.277811	FALSE
MED13L	0.135463	2.7633e-05	0.00525671	0.210275	0.278226	FALSE
ZBTB20	0.144915	2.73896e-05	0.00523351	0.212295	0.280186	FALSE
MREG	0.0560135	2.71848e-05	0.0052139	0.214012	0.281301	FALSE
GNB4	0.0731332	2.716e-05	0.00521152	0.214221	0.281301	FALSE
MED12L	0.0410374	2.58863e-05	0.00508786	0.225295	0.295097	FALSE
TNRC6C	0.0868695	2.49526e-05	0.00499526	0.23385	0.304125	FALSE
LY75	0.0893404	2.44271e-05	0.00494238	0.238838	0.309715	FALSE
PARP8	0.412142	2.38166e-05	0.00488023	0.244796	0.315892	FALSE
ERAP2	0.0863587	2.37676e-05	0.0048752	0.245282	0.315892	FALSE
AC004687.1	0.398861	2.37533e-05	0.00487373	0.245424	0.315892	FALSE
ZKSCAN1	0.16189	2.30992e-05	0.00480616	0.25203	0.323594	FALSE
GOLGA8B	0.386999	2.25659e-05	0.00475035	0.257579	0.329904	FALSE
PLXNA4	0.0532569	2.19949e-05	0.00468987	0.263688	0.336898	FALSE
LST1	0.0858334	2.14097e-05	0.00462706	0.270137	0.342613	FALSE
TCIRG1	0.261882	2.07754e-05	0.004558	0.277351	0.350055	FALSE
XPC	0.116878	1.99943e-05	0.0044715	0.286571	0.360816	FALSE
SH2D3A	0.0940433	1.98613e-05	0.0044566	0.288181	0.361966	FALSE
JUNB	0.0311073	1.82971e-05	0.00427751	0.307994	0.384069	FALSE
TRANK1	0.263008	1.79593e-05	0.00423784	0.312503	0.38876	FALSE
NHSL2	0.103329	1.68919e-05	0.00410997	0.327328	0.404301	FALSE
HUWE1	0.222226	1.68104e-05	0.00410005	0.328497	0.404783	FALSE
TRIM56	0.179583	1.66669e-05	0.00408252	0.33057	0.406374	FALSE
DYRK2	0.105495	1.59421e-05	0.00399275	0.341313	0.418592	FALSE
BBX	0.0813789	1.45022e-05	0.00380817	0.364098	0.442362	FALSE
TUT4	0.343263	1.22965e-05	0.00350663	0.403313	0.485469	FALSE
UIMC1	0.0544248	1.221e-05	0.00349428	0.404973	0.486341	FALSE
DYNC1H1	0.225929	1.21133e-05	0.00348042	0.406838	0.487456	FALSE
GPRIN3	0.163087	1.13751e-05	0.00337271	0.421512	0.502721	FALSE
PLCL2	0.18743	1.11272e-05	0.00333574	0.426619	0.507647	FALSE
AC008969.1	0.102709	1.0948e-05	0.00330877	0.430367	0.510938	FALSE
THBS1	0.0438226	9.5013e-06	0.00308242	0.462573	0.542275	FALSE
ZNF638	0.294407	9.48235e-06	0.00307934	0.46302	0.542275	FALSE
MX1	1.34278	9.13508e-06	0.00302243	0.471328	0.550765	FALSE
GBP4	0.182627	8.53538e-06	0.00292154	0.486257	0.566936	FALSE
ERCC6	0.121719	8.08622e-06	0.00284363	0.497957	0.577986	FALSE
SERPINA1	0.0218356	6.94852e-06	0.002636	0.529857	0.606084	FALSE
HOOK2	0.0483662	6.85447e-06	0.00261811	0.532654	0.606084	FALSE
AC097376.3	0.0400189	6.65447e-06	0.00257963	0.538694	0.610285	FALSE
AC253572.2	0.0651005	6.08575e-06	0.00246693	0.556579	0.627811	FALSE
USP53	0.146593	5.93645e-06	0.00243648	0.56146	0.631947	FALSE
FGD2	0.0342788	5.75778e-06	0.00239954	0.567411	0.634524	FALSE
ARHGAP12	0.128342	5.65376e-06	0.00237776	0.570932	0.63661	FALSE
SIPA1	0.261345	5.6305e-06	0.00237287	0.571725	0.63661	FALSE
ZYX	0.0854059	5.43979e-06	0.00233234	0.578311	0.642568	FALSE
TSEN2	0.0401791	4.6954e-06	0.00216689	0.605559	0.671409	FALSE
IFI44	0.710331	3.94836e-06	0.00198705	0.635812	0.701958	FALSE
RESF1	0.313815	3.52552e-06	0.00187764	0.654523	0.719067	FALSE
NSD1	0.213738	3.50516e-06	0.00187221	0.655458	0.719067	FALSE
AC246817.1	0.0390154	3.11445e-06	0.00176478	0.674054	0.737912	FALSE
ISG20	0.428431	3.06341e-06	0.00175026	0.676583	0.73853	FALSE
NBPF26	0.231749	2.66143e-06	0.00163139	0.697424	0.758704	FALSE
RICTOR	0.17278	2.368e-06	0.00153883	0.713812	0.773297	FALSE
NUMA1	0.198534	2.07803e-06	0.00144154	0.731182	0.787194	FALSE
FBXO22	0.0777488	1.95691e-06	0.0013989	0.738839	0.792157	FALSE
LPGAT1	0.183432	1.8879e-06	0.00137401	0.74332	0.794388	FALSE
EPSTI1	0.652402	1.61492e-06	0.00127079	0.761996	0.811963	FALSE
CHD2	0.247499	1.55957e-06	0.00124883	0.765989	0.814548	FALSE
PLEC	0.130594	1.44732e-06	0.00120305	0.77433	0.819745	FALSE
DDX60L	0.254707	1.44551e-06	0.00120229	0.774468	0.819745	FALSE
EPAS1	0.059814	8.6898e-07	0.000932191	0.824186	0.867565	FALSE
AGPAT4	0.126046	6.96922e-07	0.000834819	0.842296	0.881275	FALSE
DNASE1	0.105348	5.75722e-07	0.000758764	0.8565	0.892545	FALSE
RPS10	0.112991	3.04506e-07	0.000551821	0.89537	0.929326	FALSE
ANKHD1	0.139127	1.90381e-07	0.000436327	0.917179	0.950066	FALSE
SNRK-AS1	0.0152257	1.23286e-07	0.000351122	0.93331	0.955835	FALSE
TNRC6B	0.240841	1.07346e-07	0.000327638	0.937761	0.958027	FALSE
FOXP1	0.146965	8.63927e-08	0.000293926	0.944154	0.959495	FALSE
LGALS3	0.156663	8.51021e-08	0.000291723	0.944572	0.959495	FALSE
KDM5A	0.215859	8.46051e-08	0.00029087	0.944734	0.959495	FALSE
AC011446.2	0.0182187	5.72215e-08	0.00023921	0.954538	0.967562	FALSE
LPP	0.144083	2.38605e-08	0.000154468	0.970634	0.981964	FALSE
TRIP12	0.226822	1.2383e-09	3.51894e-05	0.993309	0.998778	FALSE
ZNF292	0.191682	2.58056e-11	5.07992e-06	0.999034	0.999034	FALSE
ABI2	0.0625743	0	-1.65263e-05	0.996857	0.998778	FALSE
NORAD	0.1197	0	-2.32741e-05	0.995574	0.998778	FALSE
CREBRF	0.115715	0	-4.31337e-05	0.991798	0.998778	FALSE
LY9	0.0340556	0	-5.42624e-05	0.989682	0.998778	FALSE
SHPRH	0.146457	0	-0.000348658	0.933777	0.955835	FALSE
HIVEP2	0.0831718	0	-0.000359949	0.931638	0.955835	FALSE
IRF7	0.597676	0	-0.000376189	0.928561	0.955835	FALSE
KDM2A	0.103887	0	-0.000385818	0.926738	0.955835	FALSE
TPT1-AS1	0.0789623	0	-0.000407823	0.922572	0.953753	FALSE
ARAP1	0.110657	0	-0.000740243	0.859966	0.894364	FALSE
RIN3	0.149973	0	-0.000808943	0.847123	0.884546	FALSE
ANXA1	0.120001	0	-0.000900257	0.830116	0.870283	FALSE
MARK3	0.0993615	0	-0.000905632	0.829117	0.870283	FALSE
RPS6KA3	0.156773	0	-0.000954079	0.820128	0.865044	FALSE
ARHGEF1	0.238919	0	-0.00119607	0.775605	0.819745	FALSE
MX2	0.424461	0	-0.00137038	0.743975	0.794388	FALSE
ITGA5	0.0850145	0	-0.00141595	0.735774	0.790501	FALSE
TTC14	0.264702	0	-0.00151208	0.718574	0.775225	FALSE
HSPA1A	0.0191559	0	-0.00152629	0.716043	0.774101	FALSE
AC005944.1	0.0158363	0	-0.00156255	0.709599	0.770337	FALSE
CD8B	0.0317348	0	-0.00174524	0.677459	0.73853	FALSE
AKAP9	0.273965	0	-0.00192385	0.646592	0.712348	FALSE
IFI6	1.00843	0	-0.00200426	0.632889	0.700217	FALSE
HERC5	0.418933	0	-0.00240005	0.567328	0.634524	FALSE
ZNF37A	0.0888198	0	-0.00240595	0.566376	0.634524	FALSE
CREBBP	0.221039	0	-0.00247818	0.554781	0.627144	FALSE
OAS2	0.50394	0	-0.0025915	0.536827	0.609498	FALSE
AC027290.1	0.0246715	0	-0.00262137	0.532143	0.606084	FALSE
ZNFX1	0.081925	0	-0.00262212	0.532026	0.606084	FALSE
BRD4	0.118417	0	-0.00262354	0.531804	0.606084	FALSE
MATK	0.203313	0	-0.00266994	0.524572	0.60349	FALSE
ZZEF1	0.117399	0	-0.00267233	0.524201	0.60349	FALSE
STAT2	0.220337	0	-0.0027302	0.515257	0.595408	FALSE
RSAD2	0.737353	0	-0.00280196	0.504276	0.584017	FALSE
PIK3AP1	0.117837	0	-0.00290028	0.489434	0.569364	FALSE
MT1E	0.0218163	0	-0.00309546	0.460682	0.541978	FALSE
NLRP1	0.120455	0	-0.00323842	0.440235	0.519098	FALSE
ANKRD17	0.123872	0	-0.00325754	0.437541	0.517094	FALSE
DNM2	0.140657	0	-0.00328504	0.433681	0.5137	FALSE
GSTM2	0.0627592	0	-0.00342736	0.414029	0.494931	FALSE
IFIT1	0.913312	0	-0.00353411	0.399638	0.482162	FALSE
PRRC2B	0.203546	0	-0.00356623	0.395368	0.478119	FALSE
ITPKB	0.104028	0	-0.0036892	0.379277	0.45973	FALSE
TTC3	0.15504	0	-0.00382604	0.361852	0.440663	FALSE
MT-ND2	0.741498	0	-0.00385748	0.35792	0.436898	FALSE
CRAMP1	0.11156	0	-0.00393058	0.348884	0.42687	FALSE
KLF3	0.119383	0	-0.00412159	0.325962	0.403572	FALSE
XAF1	1.32039	0	-0.00412362	0.325724	0.403572	FALSE
RRBP1	0.145398	0	-0.00440213	0.294114	0.367642	FALSE
MT-ND6	0.691001	0	-0.00442286	0.291847	0.365687	FALSE
PSD4	0.165411	0	-0.00459002	0.27399	0.346654	FALSE
HERC6	0.480873	0	-0.00465631	0.26712	0.339615	FALSE
STX16	0.242301	0	-0.00468321	0.264367	0.336938	FALSE
ISG15	0.825361	0	-0.00499427	0.233943	0.304125	FALSE
NIN	0.227271	0	-0.00502165	0.231388	0.302317	FALSE
PARP14	0.332978	0	-0.00526576	0.209491	0.277896	FALSE
PCNX4	0.134291	0	-0.00528876	0.207507	0.276676	FALSE
PECAM1	0.0987049	0	-0.0053924	0.19874	0.265668	FALSE
FBXW5	0.0602049	0	-0.00548812	0.190886	0.255826	FALSE
RBBP6	0.101889	0	-0.00557399	0.184036	0.249216	FALSE
ABCA2	0.110438	0	-0.00575573	0.170144	0.234061	FALSE
PARP9	0.356512	0	-0.00588295	0.160897	0.223707	FALSE
SETD5	0.114571	0	-0.00590296	0.159477	0.222328	FALSE
TRIM25	0.177461	0	-0.00597432	0.154493	0.215959	FALSE
TNFRSF9	0.0505442	0	-0.0059802	0.154088	0.215959	FALSE
PHC3	0.139017	0	-0.00601411	0.151766	0.213293	FALSE
REST	0.134308	0	-0.00605813	0.148792	0.20968	FALSE
OAS1	0.674471	0	-0.0060659	0.148271	0.209513	FALSE
SETD2	0.265198	0	-0.00629443	0.133581	0.189787	FALSE
EIF3B	0.107999	0	-0.00640841	0.126688	0.180982	FALSE
SEC16A	0.0850699	0	-0.00642221	0.125872	0.180313	FALSE
UBR4	0.124026	0	-0.0064388	0.124897	0.179645	FALSE
SLFN12L	0.14087	0	-0.00647659	0.122699	0.177231	FALSE
ARHGAP45	0.210254	0	-0.0065195	0.120239	0.174162	FALSE
HYOU1	0.0742517	0	-0.00655496	0.118235	0.17222	FALSE
KLF6	0.0608356	0	-0.00660369	0.115525	0.168745	FALSE
KMT2D	0.115097	0	-0.00667259	0.111777	0.164192	FALSE
ADAR	0.331091	0	-0.00674054	0.108174	0.15935	FALSE
HELZ2	0.161085	0	-0.00674235	0.10808	0.15935	FALSE
SPTAN1	0.220327	0	-0.00674284	0.108054	0.15935	FALSE
SPEN	0.237549	0	-0.00675929	0.107197	0.159264	FALSE
NLRC3	0.178928	0	-0.00684112	0.103012	0.153925	FALSE
SLA2	0.0644101	0	-0.00712276	0.0895928	0.136061	FALSE
HDAC7	0.133274	0	-0.00726025	0.0835734	0.128574	FALSE
DUSP6	0.0328149	0	-0.00727049	0.0831388	0.128285	FALSE
GAK	0.123906	0	-0.00733933	0.0802626	0.124587	FALSE
AUTS2	0.138007	0	-0.00735357	0.0796777	0.124049	FALSE
EGR2	0.0470406	0	-0.00743364	0.0764538	0.120473	FALSE
EIF2AK2	0.76114	0	-0.00744522	0.0759967	0.120116	FALSE
APOBR	0.279795	0	-0.00747868	0.074688	0.11877	FALSE
BCL9L	0.177899	0	-0.0075537	0.0718203	0.114913	FALSE
CCDC88B	0.18111	0	-0.0075544	0.0717938	0.114913	FALSE
CARD11	0.165846	0	-0.00759372	0.0703276	0.113221	FALSE
DDIT4-AS1	0.0184389	0	-0.00763259	0.0689023	0.111819	FALSE
MAP2K2	0.145398	0	-0.00765494	0.068094	0.111	FALSE
SRRM2	0.28244	0	-0.00775748	0.064483	0.106448	FALSE
NSMF	0.0591302	0	-0.00800771	0.0563314	0.0947971	FALSE
BTG2	0.0570433	0	-0.00818544	0.0510781	0.0862357	FALSE
TIMP1	0.074118	0	-0.00831016	0.0476421	0.081493	FALSE
DOCK5	0.0603714	0	-0.0083243	0.047265	0.0811148	FALSE
PTPN6	0.0967607	0	-0.00846351	0.0436853	0.0762295	FALSE
NSG1	0.0566371	0	-0.00850437	0.0426792	0.0749769	FALSE
HERC1	0.164914	0	-0.00857537	0.0409775	0.0724773	FALSE
SCIMP	0.0391086	0	-0.00858633	0.04072	0.0722676	FALSE
MYO6	0.0299386	0	-0.00865125	0.0392227	0.0698487	FALSE
MYO9B	0.215931	0	-0.00866561	0.0388979	0.0695082	FALSE
OSBPL5	0.143188	0	-0.00889649	0.0339815	0.0615693	FALSE
ERICH3	0.0588301	0	-0.00896542	0.0326207	0.0598669	FALSE
CHD3	0.240533	0	-0.00900712	0.0318203	0.0588846	FALSE
GRK2	0.183265	0	-0.00933046	0.026167	0.0491222	TRUE
IFIT3	0.690292	0	-0.00935059	0.0258457	0.0486948	TRUE
NBEAL2	0.157647	0	-0.00935328	0.0258031	0.0486948	TRUE
TGFB1	0.19676	0	-0.00946038	0.0241528	0.0460054	TRUE
MIAT	0.0377691	0	-0.00955559	0.0227634	0.0435183	TRUE
SORL1	0.239162	0	-0.00966458	0.0212586	0.0409426	TRUE
SAMD9L	0.582463	0	-0.00973665	0.0203119	0.0394112	TRUE
DTX3L	0.326384	0	-0.00974183	0.0202453	0.0394112	TRUE
ATP2A3	0.198155	0	-0.00976962	0.0198912	0.0388851	TRUE
KRT73	0.107548	0	-0.00988196	0.0185143	0.0364676	TRUE
YPEL1	0.140739	0	-0.0100302	0.0168251	0.0336503	TRUE
JUND	0.123125	0	-0.0100328	0.0167976	0.0336503	TRUE
SUN2	0.251945	0	-0.0103553	0.0135876	0.0278172	TRUE
PHF20L1	0.119728	0	-0.0108052	0.0100179	0.0210903	TRUE
NR4A2	0.0592342	0	-0.0109263	0.00921213	0.0194728	TRUE
PLEKHG3	0.192996	0	-0.0109536	0.00903845	0.0192207	TRUE
HEG1	0.0729217	0	-0.0110171	0.00864622	0.0185022	TRUE
GBP1	0.11428	0	-0.0110647	0.00836284	0.0179697	TRUE
RNPEPL1	0.250009	0	-0.0112314	0.00743273	0.0161716	TRUE
DGKK	0.151345	0	-0.0113802	0.00668263	0.0146623	TRUE
TRIM14	0.163366	0	-0.0113943	0.00661484	0.0146371	TRUE
GPCPD1	0.164109	0	-0.0114675	0.0062744	0.0139431	TRUE
RBM38	0.135659	0	-0.0116368	0.0055471	0.0123798	TRUE
CD3D	0.055202	0	-0.0121613	0.00375015	0.00847861	TRUE
GPATCH8	0.215088	0	-0.0123354	0.00328273	0.00762061	TRUE
TLE1	0.146378	0	-0.0124237	0.00306666	0.00718316	TRUE
RASAL3	0.157078	0	-0.0125109	0.00286588	0.00677391	TRUE
IFIT2	0.229136	0	-0.0128047	0.00227483	0.00545121	TRUE
DDHD1	0.124688	0	-0.0128326	0.00222489	0.00535622	TRUE
HIPK1	0.136424	0	-0.0128659	0.00216673	0.00524047	TRUE
NEAT1	0.619882	0	-0.0131809	0.00168106	0.0041429	TRUE
PLEKHA2	0.176579	0	-0.0132576	0.00157906	0.00391005	TRUE
B3GAT1	0.0549176	0	-0.0133515	0.00146196	0.00369038	TRUE
DDX60	0.271682	0	-0.0133959	0.00140939	0.00357503	TRUE
ITGB7	0.160892	0	-0.0134209	0.00138064	0.00351929	TRUE
ARID1A	0.159736	0	-0.0134528	0.00134463	0.00344438	TRUE
KRT72	0.135403	0	-0.0136252	0.00116475	0.00299838	TRUE
TNIK	0.121612	0	-0.0143211	0.000641932	0.00176616	TRUE
PCSK7	0.187647	0	-0.0144428	0.000576871	0.0015956	TRUE
MXD4	0.132672	0	-0.0144494	0.000573531	0.00159485	TRUE
TOX	0.0927975	0	-0.0144994	0.000548767	0.00153419	TRUE
GNAS	0.256856	0	-0.0147739	0.000429661	0.0012276	TRUE
DHCR24	0.0425042	0	-0.0148671	0.000395024	0.00113488	TRUE
VPS37B	0.0897196	0	-0.0151445	0.000306787	0.000906417	TRUE
CD81	0.200873	0	-0.0151916	0.000293776	0.000872936	TRUE
KLF2	0.270093	0	-0.0155009	0.000220341	0.000662296	TRUE
LDLR	0.115581	0	-0.0156177	0.000197407	0.00059681	TRUE
CD8A	0.0826834	0	-0.0157652	0.00017165	0.000521976	TRUE
RUNX3	0.388867	0	-0.0158807	0.000153707	0.000471656	TRUE
PRSS57	0.127683	0	-0.0161765	0.000115494	0.000363981	TRUE
ZFP36	0.0645157	0	-0.0165961	7.63624e-05	0.00024361	TRUE
LILRB1	0.0385425	0	-0.0172922	3.76472e-05	0.000123672	TRUE
AKNA	0.42436	0	-0.0174981	3.03869e-05	0.000100645	TRUE
SDF2L1	0.104521	0	-0.0180022	1.78094e-05	6.01355e-05	TRUE
CD3G	0.126425	0	-0.0183114	1.2746e-05	4.4186e-05	TRUE
SYTL3	0.243625	0	-0.019052	5.5995e-06	2.0081e-05	TRUE
CTBP1	0.176458	0	-0.0191389	5.07446e-06	1.83244e-05	TRUE
SETX	0.369236	0	-0.0193613	3.93664e-06	1.44159e-05	TRUE
CAPNS1	0.171815	0	-0.0193758	3.87159e-06	1.42782e-05	TRUE
TLN1	0.356122	0	-0.0198491	2.23425e-06	8.35834e-06	TRUE
DGKD	0.254518	0	-0.0200835	1.69403e-06	6.42988e-06	TRUE
IFNGR1	0.0651617	0	-0.0201331	1.59709e-06	6.10653e-06	TRUE
FMNL1	0.240709	0	-0.0203971	1.16426e-06	4.51801e-06	TRUE
TPM4	0.181502	0	-0.0206177	8.91385e-07	3.51151e-06	TRUE
PIP4K2A	0.259963	0	-0.0208593	6.63244e-07	2.63272e-06	TRUE
LPCAT1	0.238469	0	-0.0210469	5.26073e-07	2.1206e-06	TRUE
AGTPBP1	0.240554	0	-0.021159	4.57667e-07	1.87391e-06	TRUE
HAVCR2	0.139029	0	-0.0212872	3.89867e-07	1.64822e-06	TRUE
SAMD9	0.541846	0	-0.0215969	2.6376e-07	1.12422e-06	TRUE
CD38	0.363698	0	-0.0222431	1.14709e-07	5.01249e-07	TRUE
CEP78	0.512416	0	-0.0238255	1.35473e-08	6.17949e-08	TRUE
LIME1	0.0891253	0	-0.0239873	1.0805e-08	4.97224e-08	TRUE
STK10	0.485149	0	-0.0265604	2.43397e-10	1.24085e-09	TRUE
AOAH	0.279062	0	-0.0267063	1.94148e-10	9.99571e-10	TRUE
MT-ATP6	0.793722	0	-0.0269658	1.29484e-10	6.73317e-10	TRUE
HSPA5	0.148806	0	-0.0269792	1.26784e-10	6.65935e-10	TRUE
KIR3DL1	0.164541	0	-0.0277907	3.48454e-11	1.868e-10	TRUE
RNF213	1.2736	0	-0.0278563	3.13415e-11	1.69767e-10	TRUE
KIR2DL3	0.138477	0	-0.0292159	3.29924e-12	1.94955e-11	TRUE
TRIM22	0.535485	0	-0.02927	3.01017e-12	1.79918e-11	TRUE
SYNE1	1.1136	0	-0.0300709	7.59666e-13	4.7027e-12	TRUE
MYH9	0.579331	0	-0.0307918	2.13318e-13	1.33645e-12	TRUE
ITGAL	0.58859	0	-0.0314386	6.6589e-14	4.32828e-13	TRUE
PTGDS	0.458906	0	-0.0316517	4.51396e-14	2.97121e-13	TRUE
CCL4L2	0.265409	0	-0.0352091	4.70695e-17	3.39946e-16	TRUE
CCL3	0.227611	0	-0.0365314	3.05952e-18	2.37455e-17	TRUE
MYOM2	1.00041	0	-0.0417296	2.53395e-23	2.48614e-22	TRUE
FLNA	0.993917	0	-0.0458712	7.58725e-28	9.17528e-27	TRUE
FGFBP2	1.05833	0	-0.105799	4.60174e-141	3.98818e-139	TRUE
SPON2	1.23103	0	-0.105908	2.37701e-141	2.47209e-139	TRUE
