## Supplementary Tables 7 and 8 for "CD20^+^ natural killer cells are polyfunctional, memory-like cells that are enriched in inflammatory disorders"

### Sheet: Table S7 - COMBAT - CD20 DEP
	names	scores	logfoldchanges	pvals	pvals_adj
5	AB_CD27	5.0318	0.434483	4.85904e-07	5.48785e-06
4	AB_CD62L	5.43993	0.426758	5.33016e-08	9.30355e-07
1	AB_CD94	6.53564	0.376411	6.33373e-11	4.05359e-09
0	AB_CD56_NCAM	6.54775	0.299847	5.84101e-11	4.05359e-09
6	AB_humanCD44	4.74285	0.280232	2.10733e-06	2.02304e-05
2	AB_CD335_NKp46	5.85736	0.276732	4.70284e-09	1.56569e-07
3	AB_CD224	5.56138	0.273029	2.67651e-08	5.13891e-07
7	AB_CD2	4.49677	0.26445	6.89937e-06	6.30799e-05
12	AB_CD20	2.86566	0.254326	0.00416136	0.0159796
11	AB_CD117_c_kit	3.07637	0.226689	0.00209541	0.00874606
9	AB_CD11c	3.31491	0.220345	0.000916719	0.00464513
10	AB_CD26	3.17827	0.213963	0.00148156	0.00677286
8	AB_CD54	4.28472	0.112388	1.8297e-05	0.00015274
18	AB_c_Met	-2.63008	-0.0550981	0.00853636	0.0297997
26	AB_TCR_Va24_Ja18	-3.08677	-0.0567246	0.00202341	0.00863323
14	AB_B7_H4	-2.43642	-0.0628351	0.0148336	0.048272
15	AB_CD303_BDCA_2	-2.4484	-0.0638499	0.0143492	0.0475007
24	AB_CD178_Fas_L	-2.93193	-0.0668153	0.00336867	0.0134747
20	AB_CD326_Ep_CAM	-2.79733	-0.0702909	0.00515266	0.0186662
21	AB_Podoplanin	-2.83117	-0.0739779	0.00463781	0.0171242
32	AB_TCR_Vg9	-3.31411	-0.0793286	0.000919348	0.00464513
22	AB_CD204	-2.85262	-0.0828147	0.00433602	0.0163238
13	AB_Iglightchaink	-2.42959	-0.0844814	0.015116	0.0483711
25	AB_DR3_TRAMP	-3.01191	-0.0883848	0.0025961	0.0106053
37	AB_CD169_Sialoadhesin_Siglec_1	-3.52528	-0.0889089	0.000423038	0.00253823
23	AB_CD360_IL_21R	-2.91789	-0.0913359	0.00352404	0.0138085
17	AB_CD34	-2.52161	-0.0925233	0.0116819	0.0400521
35	AB_CD307d_FcRL4	-3.45374	-0.094434	0.000552865	0.00312206
45	AB_CD269_BCMA	-4.24739	-0.0974925	2.16277e-05	0.000173022
29	AB_CD10	-3.19017	-0.0992914	0.0014219	0.00665863
44	AB_CD324_E_Cadherin	-3.82151	-0.0996444	0.000132637	0.00101865
33	AB_CD275_B7_H2_ICOSL	-3.33848	-0.103032	0.000842385	0.00449272
31	AB_CD257_BAFF_BLYS	-3.29909	-0.110066	0.000969988	0.00477532
40	AB_TCR_Vb13_1	-3.62148	-0.110729	0.000292923	0.00193935
30	AB_CD66b	-3.21938	-0.114128	0.00128469	0.00616651
16	AB_CD103	-2.46306	-0.114635	0.0137758	0.0464028
36	AB_CD319_CRACC	-3.48522	-0.116294	0.000491727	0.00286095
39	AB_CD45	-3.60296	-0.12736	0.000314613	0.00201352
42	AB_CD11a	-3.69698	-0.129294	0.00021818	0.0015515
27	AB_CD69	-3.12675	-0.134755	0.00176748	0.00771264
43	AB_CD278_ICOS	-3.70669	-0.140467	0.000209987	0.00155067
28	AB_CD161	-3.1291	-0.148574	0.00175344	0.00771264
52	AB_CD47	-5.35667	-0.150443	8.4772e-08	1.25202e-06
50	AB_CD95_Fas	-5.20999	-0.160017	1.88853e-07	2.41732e-06
49	AB_CD366_Tim_3	-5.1426	-0.162234	2.70964e-07	3.25157e-06
34	AB_CD273_B7_DC_PD_L2	-3.38449	-0.16449	0.000713104	0.00391188
19	AB_CD158b_KIR2DL2_L3_NKAT2	-2.75657	-0.169771	0.00584111	0.0207684
46	AB_CD244_2B4	-4.37835	-0.174744	1.19582e-05	0.000104362
38	AB_CD38	-3.58905	-0.177414	0.000331891	0.00205559
58	AB_CD58_LFA_3	-6.22679	-0.178598	4.76085e-10	2.28521e-08
47	AB_TIGIT_VSTM3	-4.8572	-0.178956	1.19057e-06	1.2031e-05
41	AB_CD274_B7_H1_PD_L1	-3.64508	-0.185649	0.000267306	0.00183295
54	AB_CD99	-5.69477	-0.193208	1.23537e-08	2.63546e-07
55	AB_CX3CR1	-5.75877	-0.202503	8.4727e-09	2.03345e-07
51	AB_HLA_A_B_C	-5.30319	-0.215957	1.13794e-07	1.56061e-06
57	AB_CD81_TAPA_1	-5.85078	-0.23197	4.89279e-09	1.56569e-07
53	AB_CD45RA	-5.35713	-0.246535	8.45556e-08	1.25202e-06
59	AB_CD57Recombinant	-6.7048	-0.286473	2.01687e-11	3.87239e-09
48	AB_KLRG1_MAFA	-4.93034	-0.33191	8.2088e-07	8.75605e-06
56	AB_CD16	-5.79435	-0.564663	6.85864e-09	1.88123e-07

### Sheet: Table S8 - COMBAT MS4A1 DGE
	names	scores	logfoldchanges	pvals	pvals_adj
0	MS4A1	51.1707	30.939	0	0
47	SPTSSB	4.79439	2.07881	1.63173e-06	0.000560634
5	GZMK	6.74134	1.52292	1.56935e-11	5.39201e-08
63	CAPG	4.27777	1.50856	1.88776e-05	0.00484847
6	IL7R	6.28287	1.40954	3.32369e-10	6.85179e-07
81	TCF7	3.88558	1.30515	0.000102086	0.0206324
17	XCL1	5.69904	0.908662	1.20483e-08	9.935e-06
1	SELL	7.93794	0.848311	2.05565e-15	2.11886e-11
13	KLRC1	5.7542	0.628201	8.70514e-09	9.44078e-06
86	ITGAX	3.72264	0.601612	0.000197153	0.0376325
43	AREG	4.94236	0.543557	7.71818e-07	0.000284125
57	CD44	4.46402	0.519928	8.04363e-06	0.00233548
72	XCL2	4.0673	0.50825	4.75617e-05	0.0106575
53	FOS	4.65857	0.383996	3.18421e-06	0.000994584
40	IL2RB	5.01776	0.362464	5.22768e-07	0.000203337
88	RPL22L1	3.66795	0.361517	0.000244501	0.0450034
60	RPS2	4.3974	0.358198	1.09557e-05	0.00301135
68	CMC1	4.16448	0.332377	3.12062e-05	0.00731041
51	RPL36A	4.67772	0.324327	2.90089e-06	0.000934402
71	RPL17	4.07575	0.323695	4.58671e-05	0.0103907
83	RTRAF	3.76107	0.310541	0.00016919	0.033537
73	EIF3E	4.06207	0.307076	4.86388e-05	0.0107336
42	CD74	4.94372	0.276163	7.66477e-07	0.000284125
18	MT-ND3	5.68876	0.267389	1.27965e-08	1.01461e-05
87	H1-4	3.71681	0.266622	0.000201753	0.0381572
52	RPL4	4.66457	0.263334	3.09264e-06	0.000980842
21	RPS9	5.60926	0.260467	2.03194e-08	1.44443e-05
29	RPS29	5.39665	0.243866	6.78954e-08	3.58888e-05
85	TSC22D3	3.73403	0.240965	0.000188443	0.0363062
26	RPS18	5.45269	0.235809	4.96125e-08	2.92218e-05
2	RPL13	7.24914	0.227043	4.1942e-13	2.88212e-09
25	RPSA	5.51595	0.217834	3.46898e-08	2.16706e-05
30	RPS6	5.26581	0.212626	1.39573e-07	7.19322e-05
14	RPL3	5.73637	0.212334	9.67264e-09	9.44078e-06
77	MT-ND5	3.97247	0.211421	7.11326e-05	0.0151175
44	RPL10A	4.91689	0.210813	8.79293e-07	0.000318011
79	NPM1	3.92932	0.206292	8.51862e-05	0.0175611
50	RPS5	4.68788	0.204878	2.76055e-06	0.000903314
31	RPS21	5.24844	0.193916	1.53389e-07	7.71247e-05
3	RPS3A	6.82872	0.190845	8.56742e-12	4.19269e-08
46	RPL5	4.79496	0.189109	1.6271e-06	0.000560634
82	RPLP0	3.76146	0.181677	0.000168923	0.033537
36	RPL12	5.09635	0.180916	3.46266e-07	0.000148714
35	RPL15	5.10366	0.179671	3.33146e-07	0.000146124
10	RPS23	5.95212	0.1796	2.64688e-09	3.6377e-06
12	RPL32	5.81573	0.179588	6.03705e-09	6.9141e-06
33	RPL37	5.17329	0.176735	2.30002e-07	0.000107761
20	RPS19	5.6594	0.176439	1.51903e-08	1.11839e-05
32	RPL34	5.20294	0.175205	1.96162e-07	9.40439e-05
27	RPS4X	5.43746	0.174237	5.40458e-08	3.04731e-05
78	CD7	3.93198	0.173357	8.42476e-05	0.0175431
65	RPL37A	4.22057	0.171203	2.43689e-05	0.00598053
16	RPS8	5.70348	0.170605	1.17387e-08	9.935e-06
11	RPLP1	5.90747	0.170097	3.47399e-09	4.47602e-06
15	RPS24	5.72946	0.169867	1.00751e-08	9.44078e-06
7	RPS28	6.07137	0.167472	1.26827e-09	2.02092e-06
9	RPS15A	6.00362	0.166855	1.92963e-09	2.84138e-06
34	RPS12	5.14527	0.165575	2.67143e-07	0.000119721
4	EEF1A1	6.80409	0.1648	1.0169e-11	4.19269e-08
80	RPS16	3.90918	0.163972	9.26097e-05	0.0189025
8	RPL19	6.07059	0.160622	1.27441e-09	2.02092e-06
19	TPT1	5.66035	0.15894	1.51068e-08	1.11839e-05
84	EEF2	3.74146	0.158536	0.000182955	0.0355813
45	RPL8	4.83441	0.155566	1.33541e-06	0.000474646
75	PABPC1	4.02888	0.155067	5.60432e-05	0.0121614
38	RACK1	5.0423	0.154857	4.5996e-07	0.000185923
55	RPS27	4.53193	0.154385	5.84481e-06	0.00174624
24	RPL28	5.51714	0.153599	3.44553e-08	2.16706e-05
69	RPL36	4.14741	0.151203	3.36253e-05	0.00778859
49	RPS25	4.68908	0.147952	2.74437e-06	0.000903314
23	RPL41	5.53801	0.146884	3.05926e-08	2.03441e-05
56	RPL21	4.50972	0.146081	6.49119e-06	0.00191165
37	RPS13	5.07752	0.145848	3.82385e-07	0.000160875
22	RPS15	5.55653	0.142602	2.75198e-08	1.89107e-05
41	RPL29	5.01379	0.141616	5.3369e-07	0.000203741
74	RPS3	4.06062	0.139414	4.89429e-05	0.0107336
59	RPL35A	4.39945	0.139216	1.08527e-05	0.00301135
76	RPL18	4.00886	0.135547	6.10121e-05	0.0131017
64	RPS14	4.26245	0.132288	2.02202e-05	0.0050834
28	RPL11	5.40831	0.130279	6.36221e-08	3.4515e-05
67	RPL7A	4.19705	0.129002	2.70419e-05	0.00648221
54	RPL6	4.58072	0.128964	4.63387e-06	0.00142578
61	RPS7	4.34959	0.121605	1.36394e-05	0.00365163
70	RPL18A	4.08561	0.120506	4.39613e-05	0.0100696
48	RPL39	4.76514	0.117283	1.88719e-06	0.000637776
66	RPLP2	4.21592	0.116135	2.48761e-05	0.0060332
39	RPS27A	5.02034	0.107455	5.15796e-07	0.000203337
62	RPL30	4.33205	0.0878996	1.47729e-05	0.0039044
58	RPL10	4.43313	0.0797101	9.28732e-06	0.00265914
99	B2M	-4.57379	-0.0690809	4.78969e-06	0.00145205
91	ARPC2	-3.75257	-0.113448	0.000175032	0.0343646
98	MYL12A	-4.40054	-0.128015	1.07982e-05	0.00301135
90	LITAF	-3.69217	-0.130303	0.000222351	0.0416705
108	NKG7	-6.0898	-0.164702	1.13055e-09	2.02092e-06
89	CTSC	-3.66859	-0.181326	0.000243891	0.0450034
100	CD99	-5.05073	-0.195308	4.40124e-07	0.000181463
96	S100A4	-4.30097	-0.208884	1.70049e-05	0.00443742
95	S100A6	-4.27574	-0.223874	1.90505e-05	0.00484847
110	CST7	-6.43128	-0.232752	1.26537e-10	3.26069e-07
106	PRF1	-5.73143	-0.261692	9.95885e-09	9.44078e-06
105	GZMA	-5.69987	-0.269776	1.19896e-08	9.935e-06
93	ALOX5AP	-4.18396	-0.295574	2.86473e-05	0.00678808
92	TRBC1	-3.95951	-0.305446	7.51036e-05	0.0157986
94	CX3CR1	-4.2412	-0.328243	2.2233e-05	0.00552208
102	FCGR3A	-5.20485	-0.334411	1.9415e-07	9.40439e-05
97	CCL4	-4.36982	-0.336714	1.24346e-05	0.00337289
104	CCL5	-5.4892	-0.344131	4.03757e-08	2.44807e-05
101	GNG2	-5.1529	-0.345772	2.56488e-07	0.0001175
109	GZMB	-6.33882	-0.355571	2.31528e-10	5.30327e-07
103	SPON2	-5.43534	-0.391488	5.46935e-08	3.04731e-05
107	GZMH	-5.85997	-0.41634	4.62945e-09	5.61389e-06
111	FGFBP2	-6.69088	-0.459805	2.21827e-11	6.53282e-08
