## Supplementary Tables 9 and 10 for "CD20^+^ natural killer cells are polyfunctional, memory-like cells that are enriched in inflammatory disorders"

### Sheet: Table S9 - MS4A1 DGE in blood
Table S9. DGE analysis of MS4A1 expressing NK cells in the blood of patients with melanoma
	names	scores	logfoldchanges	pvals	pvals_adj
0	MS4A1	12.3519	31.4332	4.7556e-35	8.01985e-31
77	IGFBP4	4.39674	5.04881	1.09888e-05	0.00176491
13	IL7R	7.88156	4.92491	3.23329e-15	2.8698e-12
57	CD27	5.2592	4.66791	1.44681e-07	3.08847e-05
8	GZMK	8.22378	4.4633	1.97183e-16	2.77107e-13
4	COTL1	8.54423	4.41285	1.29397e-17	3.11735e-14
19	SPTSSB	7.52713	4.36649	5.18689e-14	3.23969e-11
5	XCL1	8.30394	4.08894	1.00717e-16	1.78425e-13
74	GPR183	4.43456	3.94086	9.22625e-06	0.00152541
1	SELL	9.55635	3.76865	1.21988e-21	1.0286e-17
86	CAPG	3.87128	3.57216	0.000108263	0.0141531
28	LTB	6.84116	3.36312	7.85519e-12	3.0807e-09
64	TCF7	4.88145	3.13536	1.05311e-06	0.000204133
81	CCR1	4.08124	2.99588	4.47958e-05	0.00653706
54	KIR2DL4	5.34185	2.99403	9.20024e-08	2.04148e-05
87	CXCR3	3.84217	2.95224	0.000121952	0.0156992
22	XCL2	7.30926	2.77448	2.68621e-13	1.4613e-10
84	BEX2	3.96435	2.7511	7.35964e-05	0.0100905
67	TC2N	4.78877	2.74897	1.67803e-06	0.000314425
90	MT-ATP8	3.77245	2.73598	0.000161655	0.0200452
83	NME2	3.97032	2.66277	7.17764e-05	0.00992161
85	HLA-DRA	3.94761	2.61953	7.89361e-05	0.0107353
60	EEF1G	4.9656	2.61651	6.84883e-07	0.000139155
71	MT-ND4L	4.54885	2.32214	5.394e-06	0.000928207
38	IFITM3	6.17378	2.27962	6.66759e-10	2.08226e-07
93	NCAM1	3.7149	2.1242	0.000203285	0.0243135
98	LTA4H	3.53534	2.06796	0.000407247	0.044963
92	TNFRSF18	3.74533	1.98235	0.00018016	0.0217015
75	CD44	4.42409	1.88528	9.68518e-06	0.00158574
55	DUSP2	5.29374	1.86047	1.19842e-07	2.62469e-05
39	CD74	6.1573	1.85651	7.3995e-10	2.26664e-07
100	CNN2	3.53318	1.82008	0.000410597	0.044963
72	TMEM123	4.50255	1.79016	6.7144e-06	0.00114375
33	IL2RB	6.34697	1.71585	2.19591e-10	7.71497e-08
89	TMEM14B	3.79654	1.71405	0.000146732	0.0186052
48	TAGLN2	5.75252	1.67872	8.79254e-09	2.24663e-06
91	GABARAP	3.75354	1.58377	0.000174355	0.0213067
79	KLRC1	4.29571	1.57217	1.74133e-05	0.00269411
76	CRIP1	4.41901	1.53088	9.91553e-06	0.00160784
37	RPL17	6.17686	1.477	6.53872e-10	2.08055e-07
63	IFITM1	4.89665	1.45584	9.74828e-07	0.000191157
24	EEF1B2	7.15518	1.42609	8.3562e-13	4.02626e-10
78	CD2	4.34325	1.39863	1.40391e-05	0.00221267
99	PRMT1	3.53419	1.37916	0.00040903	0.044963
59	FXYD5	4.97778	1.14927	6.43184e-07	0.000132276
95	CD52	3.66568	1.1171	0.000246679	0.0284666
17	RPSA	7.62886	1.09012	2.3683e-14	1.66412e-11
69	HINT1	4.64497	1.0824	3.40123e-06	0.000616756
12	TPT1	7.8979	1.08123	2.83631e-15	2.65731e-12
20	RPL7A	7.39561	1.05772	1.40765e-13	8.18575e-11
46	RPLP0	5.86748	1.04157	4.42472e-09	1.18442e-06
2	EEF1A1	8.94059	0.973368	3.8709e-19	1.63197e-15
7	RPS24	8.27785	0.956379	1.25416e-16	1.92273e-13
3	RPS12	8.81143	0.944645	1.23557e-18	4.16733e-15
49	MT-ND1	5.694	0.933254	1.24099e-08	3.07766e-06
11	RPS8	7.94137	0.901922	1.99955e-15	1.98355e-12
15	RPS23	7.83414	0.877941	4.7207e-15	3.79095e-12
9	RPL30	8.17008	0.876604	3.08185e-16	3.99787e-13
47	RPL24	5.81881	0.859879	5.92667e-09	1.56168e-06
96	ZFP36L2	3.66417	0.841947	0.000248138	0.0284666
21	RPL18	7.33015	0.841362	2.29902e-13	1.29235e-10
66	BTF3	4.82408	0.806638	1.40649e-06	0.000266507
40	RPL10A	6.1546	0.799843	7.52679e-10	2.26664e-07
29	RPS13	6.80262	0.770876	1.02736e-11	3.9376e-09
35	RPL8	6.23744	0.770574	4.44782e-10	1.47075e-07
53	BTG1	5.35384	0.76327	8.61055e-08	1.93611e-05
6	RPS15A	8.29809	0.759474	1.05803e-16	1.78425e-13
10	RPL19	8.12508	0.748539	4.47082e-16	5.38542e-13
26	RPL28	6.94431	0.745119	3.80325e-12	1.56434e-09
34	RPL29	6.27135	0.717743	3.57939e-10	1.21624e-07
25	RPLP1	7.13546	0.714884	9.64629e-13	4.51875e-10
32	RPL37	6.42873	0.703728	1.28675e-10	4.61698e-08
18	RPL11	7.5689	0.662726	3.76388e-14	2.44131e-11
58	RPL9	5.2319	0.658193	1.67777e-07	3.53674e-05
62	RPL5	4.95034	0.654523	7.40829e-07	0.000146981
42	RPS25	6.12399	0.646791	9.12618e-10	2.60854e-07
27	RPS2	6.93388	0.640554	4.09465e-12	1.6441e-09
23	RPS3A	7.24819	0.640479	4.22364e-13	2.15841e-10
56	RPS16	5.26588	0.630262	1.39518e-07	3.01645e-05
50	RPS9	5.68084	0.629279	1.34037e-08	3.27595e-06
16	RPL13	7.68607	0.617791	1.51722e-14	1.11245e-11
97	GNLY	3.57663	0.61531	0.000348048	0.0391299
44	RPS7	5.98133	0.615265	2.21327e-09	6.1188e-07
14	RPS27A	7.85186	0.609534	4.09899e-15	3.45626e-12
51	RPL12	5.40709	0.60074	6.40581e-08	1.50038e-05
41	RPL18A	6.15134	0.581845	7.68288e-10	2.27305e-07
80	RPS5	4.105	0.571911	4.04309e-05	0.00598094
52	RPS18	5.37701	0.563956	7.57312e-08	1.74949e-05
45	RPS19	5.90973	0.563784	3.42675e-09	9.32076e-07
31	RPL32	6.43253	0.546281	1.25494e-10	4.60072e-08
30	RPS14	6.48721	0.545191	8.74417e-11	3.27692e-08
65	RPL35A	4.82854	0.515667	1.37535e-06	0.000263568
36	RPS3	6.19389	0.515355	5.86954e-10	1.90354e-07
88	RPL27	3.8142	0.513376	0.000136627	0.0174551
43	RPL26	6.00202	0.503029	1.9488e-09	5.47743e-07
82	RPL14	4.08036	0.487335	4.49655e-05	0.00653706
61	RPS28	4.95419	0.487324	7.26333e-07	0.00014582
70	FAU	4.63009	0.472784	3.65502e-06	0.000648823
73	RPL6	4.43978	0.45573	9.0052e-06	0.0015036
68	RPL10	4.68002	0.351837	2.86851e-06	0.00052581
94	RPL23A	3.67778	0.349223	0.000235272	0.0277457
108	HLA-C	-3.75413	-0.243603	0.000173945	0.0213067
101	PTMA	-3.55218	-0.282504	0.000382059	0.0426691
114	SERF2	-3.89578	-0.323898	9.78829e-05	0.0131008
113	HLA-E	-3.89066	-0.347674	9.99704e-05	0.0132547
142	B2M	-7.03222	-0.383326	2.0328e-12	9.02137e-10
117	MYL6	-4.0273	-0.39289	5.64204e-05	0.00792895
106	PFN1	-3.69228	-0.409806	0.000222254	0.026395
128	EIF1	-4.60162	-0.517362	4.19215e-06	0.00072883
129	TMSB4X	-4.61226	-0.538711	3.98311e-06	0.000699699
115	ITGB2	-3.91015	-0.575558	9.22396e-05	0.0124442
110	UBC	-3.79057	-0.619234	0.000150304	0.0189159
137	CFL1	-5.76695	-0.636452	8.072e-09	2.09425e-06
130	ACTB	-4.63657	-0.656095	3.5423e-06	0.000635504
146	NKG7	-7.42372	-0.685004	1.13873e-13	6.85842e-11
138	MYL12A	-6.13933	-0.711048	8.28723e-10	2.40958e-07
120	ACTG1	-4.04601	-0.712727	5.20974e-05	0.00750916
111	KLRB1	-3.85038	-0.720068	0.000117933	0.0152987
112	LITAF	-3.88913	-0.737939	0.000100605	0.0132547
132	ARPC2	-5.15014	-0.760124	2.60286e-07	5.41909e-05
121	CD247	-4.12197	-0.844326	3.75649e-05	0.00560615
140	CYBA	-6.94689	-0.989147	3.73424e-12	1.56434e-09
127	MYO1F	-4.48662	-1.02291	7.23626e-06	0.00122032
119	ANXA1	-4.03807	-1.06972	5.38917e-05	0.00770195
149	MALAT1	-8.06791	-1.15048	7.15121e-16	7.53738e-13
148	PRF1	-7.78158	-1.22584	7.16262e-15	5.49048e-12
133	CD99	-5.35779	-1.24977	8.4245e-08	1.91987e-05
125	CAPZB	-4.3209	-1.25742	1.55391e-05	0.00242641
141	CST7	-6.97496	-1.29017	3.05966e-12	1.32303e-09
139	GZMA	-6.27019	-1.31697	3.60604e-10	1.21624e-07
102	PLEK	-3.59273	-1.40454	0.000327229	0.0370361
103	LGALS1	-3.66075	-1.46788	0.000251478	0.0286549
134	S100A6	-5.56955	-1.54294	2.55402e-08	6.06634e-06
123	DOK2	-4.21591	-1.55755	2.4877e-05	0.00377952
124	ADGRG1	-4.28868	-1.95443	1.79738e-05	0.00275555
118	ABI3	-4.03035	-2.00683	5.56947e-05	0.00789273
122	PPP2R5C	-4.19363	-2.02401	2.74522e-05	0.00413351
104	TTC38	-3.66589	-2.06666	0.000246477	0.0284666
143	S100A4	-7.13004	-2.15907	1.00338e-12	4.57323e-10
105	CX3CR1	-3.6661	-2.24189	0.000246275	0.0284666
136	GZMH	-5.74571	-2.28062	9.15385e-09	2.30404e-06
116	PRSS23	-3.98058	-2.29823	6.87474e-05	0.00958146
144	CCL5	-7.24154	-2.33924	4.43611e-13	2.20031e-10
135	ALOX5AP	-5.6599	-2.35424	1.51465e-08	3.649e-06
153	GZMB	-9.08699	-2.36879	1.01816e-19	5.72342e-16
109	AKR1C3	-3.78757	-2.4771	0.000152125	0.0190032
145	CLIC3	-7.25553	-2.50815	4.00095e-13	2.1085e-10
126	SYNE2	-4.34809	-2.68705	1.37328e-05	0.00218481
152	FCGR3A	-8.58227	-2.77624	9.30219e-18	2.61454e-14
147	SPON2	-7.57658	-2.84853	3.54786e-14	2.39324e-11
131	S1PR5	-4.72692	-2.86768	2.27947e-06	0.000422428
151	FGFBP2	-8.31466	-3.22028	9.20181e-17	1.78425e-13
150	CCL4	-8.10928	-3.56508	5.09211e-16	5.72489e-13
107	CCL3	-3.74939	-4.20396	0.000177263	0.0215062

### Sheet: Table S10 - MS4A1 DGE in tumor
Table S10. DGE analysis of MS4A1 expressing NK cells in the metastatic tumor tissue of patients with melanoma
	names	scores	logfoldchanges	pvals	pvals_adj
0	MS4A1	36.9047	31.3363	3.88648e-298	6.55416e-294
175	FXYD2	3.86098	1.78575	0.000112934	0.00877661
47	CD27	6.9642	1.56725	3.30265e-12	9.7712e-10
156	SIRPG	4.0423	1.4381	5.29285e-05	0.0046248
1	XCL1	12.8054	1.38604	1.52842e-37	1.28877e-33
32	ZNF683	7.72037	1.37317	1.15993e-14	5.01566e-12
198	IGFBP2	3.64956	1.25576	0.000262685	0.0181554
85	IGFBP4	5.38797	1.14506	7.12574e-08	1.13366e-05
162	GPR174	3.97742	1.1264	6.96665e-05	0.00587428
223	ST6GAL1	3.48699	1.11112	0.000488489	0.0305107
5	XCL2	10.6215	1.08773	2.36663e-26	5.70156e-23
6	COTL1	10.4173	1.08057	2.06824e-25	4.35985e-22
54	EEF1G	6.67294	1.05761	2.50726e-11	6.60663e-09
35	KIR2DL4	7.6683	1.04896	1.74286e-14	6.99799e-12
98	IGFLR1	5.02355	1.03289	5.07241e-07	7.12843e-05
186	PLK2	3.76948	1.00575	0.000163586	0.0120468
188	MSRA	3.7531	0.96157	0.000174659	0.0126959
34	SPTSSB	7.70016	0.950034	1.35894e-14	5.58954e-12
30	TNFSF10	7.80495	0.949515	5.95259e-15	2.78846e-12
177	MT-ATP8	3.85541	0.93569	0.000115534	0.00889665
76	RGS10	5.65173	0.913694	1.58845e-08	2.81974e-06
207	UBE2R2	3.56834	0.909725	0.000359246	0.0237744
122	NME2	4.56879	0.903878	4.90541e-06	0.000544243
94	ITGAX	5.14711	0.889663	2.64526e-07	3.825e-05
194	TESPA1	3.68051	0.870039	0.000232772	0.0163561
20	KLRC1	8.75299	0.867779	2.07777e-18	1.40158e-15
202	SRGAP3	3.62499	0.86564	0.000288969	0.0196499
166	SOX4	3.9474	0.85867	7.90031e-05	0.00653092
28	TNFRSF18	7.88924	0.855634	3.04038e-15	1.50803e-12
37	IL10RA	7.50607	0.839147	6.09268e-14	2.28327e-11
19	IL2RB	8.84748	0.827673	8.95168e-19	6.56353e-16
230	FXYD7	3.42344	0.824338	0.000618342	0.0373753
83	HIF1A	5.50273	0.811901	3.73962e-08	6.18283e-06
148	NFKB1	4.12479	0.804664	3.71067e-05	0.00337878
185	ATIC	3.78029	0.794859	0.000156643	0.0115861
42	IFITM3	7.15658	0.786174	8.27131e-13	2.73505e-10
95	CRTAM	5.14651	0.782945	2.65373e-07	3.825e-05
24	CD52	8.35174	0.776849	6.72641e-17	3.91153e-14
84	CXCR3	5.45501	0.776537	4.89697e-08	7.94062e-06
106	SYPL1	4.90352	0.765383	9.41324e-07	0.000122111
50	IFITM1	6.89918	0.756694	5.23045e-12	1.4701e-09
88	CAPN12	5.3289	0.755819	9.88087e-08	1.52872e-05
69	CTSA	5.75646	0.747941	8.58976e-09	1.66503e-06
59	CAPG	6.37045	0.736497	1.88468e-10	4.35388e-08
131	KLRC2	4.41371	0.729171	1.01613e-05	0.00104418
58	CD300A	6.40122	0.711543	1.54136e-10	3.66106e-08
150	MT-ND4L	4.09622	0.708282	4.19943e-05	0.00378712
171	HVCN1	3.90926	0.70444	9.258e-05	0.00743461
116	PPA1	4.67194	0.703687	2.98371e-06	0.000347016
157	ERAP2	4.0332	0.693286	5.50232e-05	0.00475852
184	PLCG2	3.78817	0.685032	0.000151759	0.0112743
147	UROS	4.13132	0.680679	3.60681e-05	0.00330572
126	TMEM14C	4.53303	0.678146	5.81449e-06	0.000628561
109	MRPS34	4.81648	0.676142	1.4611e-06	0.000181177
60	TMEM123	6.3045	0.670057	2.89131e-10	6.58905e-08
79	SELL	5.61065	0.668004	2.01568e-08	3.46862e-06
111	MAP2K2	4.71605	0.666385	2.40462e-06	0.000289044
208	SRM	3.56816	0.662754	0.000359492	0.0237744
99	HSPB1	5.00834	0.658194	5.49021e-07	7.65181e-05
181	SEMA4D	3.82242	0.654669	0.00013215	0.00999359
101	TCF7	4.94514	0.652928	7.60873e-07	0.000102651
53	CD2	6.72648	0.649908	1.73822e-11	4.6529e-09
146	MMP25-AS1	4.15138	0.649097	3.30479e-05	0.00306219
128	TXNL4A	4.49771	0.648932	6.86884e-06	0.00073314
143	CNN2	4.22259	0.64515	2.41511e-05	0.00228812
174	UBE2J1	3.86301	0.638529	0.000111998	0.00874413
10	RPL17	9.63668	0.638003	5.5967e-22	7.26021e-19
176	IMPDH2	3.85661	0.636602	0.000114972	0.00889398
200	STAT1	3.62839	0.634044	0.0002852	0.0195512
130	APEX1	4.42073	0.632488	9.83675e-06	0.00101771
212	QARS	3.54375	0.63236	0.000394478	0.0256852
100	CLDND1	4.97667	0.62842	6.4689e-07	8.94193e-05
119	PHB2	4.60044	0.625653	4.21604e-06	0.000475064
105	CXXC5	4.90546	0.620562	9.3208e-07	0.00012185
133	LCP2	4.39941	0.616111	1.08544e-05	0.00110175
124	RBPJ	4.54539	0.615761	5.48345e-06	0.000600473
159	TIMP1	4.02056	0.613705	5.80601e-05	0.00497018
103	LSM2	4.92734	0.613591	8.3355e-07	0.000110321
125	GABARAP	4.53503	0.610791	5.75949e-06	0.000626632
132	PSTPIP1	4.41254	0.609782	1.02165e-05	0.00104418
129	CLPP	4.4756	0.609114	7.6196e-06	0.000803106
144	IFI6	4.18615	0.607656	2.8373e-05	0.00267309
229	IGKC	3.42833	0.60431	0.000607314	0.0368408
96	RPL22L1	5.12637	0.603385	2.95385e-07	4.2215e-05
127	SLC25A39	4.52661	0.593213	5.99364e-06	0.000643801
170	XAF1	3.91145	0.588726	9.17434e-05	0.00740269
149	RNF187	4.12381	0.58326	3.72659e-05	0.00337878
161	FAM173A	3.97821	0.581826	6.94367e-05	0.00587428
89	MZT2B	5.29451	0.576047	1.19334e-07	1.8295e-05
196	SEPT11	3.67397	0.568978	0.000238811	0.0166418
180	DPM3	3.83792	0.568866	0.000124083	0.00942583
63	TRDC	6.10358	0.567775	1.0372e-09	2.2141e-07
167	TMEM147	3.94595	0.565238	7.94844e-05	0.00653865
232	RAB1B	3.41186	0.563676	0.000645221	0.0386066
91	GSTK1	5.22793	0.563126	1.71421e-07	2.5811e-05
117	GZMK	4.66429	0.56194	3.09681e-06	0.000357703
114	ACTN4	4.70469	0.559101	2.54248e-06	0.000301947
92	SMDT1	5.19106	0.557216	2.09104e-07	3.12064e-05
231	SATB1	3.41864	0.553967	0.000629349	0.0379048
216	LINC00996	3.52517	0.552429	0.00042321	0.0271369
120	MPG	4.59997	0.551561	4.22554e-06	0.000475064
154	PSMG2	4.06779	0.551445	4.74621e-05	0.00419058
48	GNLY	6.90827	0.54024	4.90596e-12	1.42645e-09
17	CD7	8.99228	0.536316	2.4215e-19	1.94458e-16
179	EML4	3.8416	0.535723	0.000122233	0.00932729
115	C1orf162	4.69797	0.52648	2.62759e-06	0.000309872
214	HNRNPL	3.53272	0.526075	0.000411308	0.0265758
138	FLOT1	4.26908	0.524796	1.96283e-05	0.00191336
187	IL32	3.76144	0.523814	0.000168935	0.0123866
224	CAMLG	3.47271	0.522016	0.000515228	0.0319441
13	RPLP0	9.28231	0.52021	1.65843e-20	1.74798e-17
160	RABGAP1L	3.97832	0.519747	6.94045e-05	0.00587428
158	POLR2E	4.02337	0.519347	5.73707e-05	0.00493622
25	EEF1B2	8.26543	0.517942	1.39191e-16	7.82437e-14
134	HLA-DRA	4.3983	0.511959	1.09104e-05	0.00110175
211	SP110	3.5439	0.506348	0.000394251	0.0256852
123	PDCD4	4.54885	0.505747	5.39405e-06	0.000594544
90	RAC2	5.28113	0.50443	1.28389e-07	1.95059e-05
118	EIF5A	4.66256	0.502299	3.12297e-06	0.000358271
220	UBAC2	3.50098	0.496258	0.000463553	0.0292785
226	LASP1	3.45859	0.495221	0.000543019	0.0331963
145	FBL	4.17608	0.491597	2.96575e-05	0.00276322
135	TSTD1	4.38912	0.49005	1.1381e-05	0.00114243
141	PEBP1	4.22803	0.489871	2.35747e-05	0.00225889
215	RIN3	3.52987	0.484497	0.00041576	0.026761
140	GLIPR2	4.25778	0.482889	2.06469e-05	0.00198965
108	LDHB	4.83636	0.482025	1.32238e-06	0.000166423
205	ANKRD11	3.60145	0.479504	0.000316448	0.0211769
152	IKZF1	4.0788	0.475899	4.52696e-05	0.0040393
165	SLFN5	3.94881	0.475172	7.85404e-05	0.00652466
201	ILF3	3.62728	0.473778	0.00028642	0.0195554
121	MIF	4.57599	0.470619	4.73972e-06	0.000529342
190	CMTM6	3.7422	0.469356	0.000182414	0.0130904
239	ETFB	3.34693	0.469231	0.00081711	0.0475163
192	DDT	3.71417	0.46846	0.000203871	0.0145067
139	ISG15	4.26219	0.468084	2.02433e-05	0.00196197
189	C19orf66	3.75143	0.463006	0.000175831	0.0127262
107	LY6E	4.86979	0.462175	1.11717e-06	0.000142727
4	RPL7A	10.7698	0.461617	4.78038e-27	1.34361e-23
182	PSMD4	3.80772	0.454054	0.000140254	0.0105122
222	NHP2	3.49544	0.453862	0.000473288	0.0296711
191	ITM2A	3.71422	0.453604	0.000203832	0.0145067
172	TRABD	3.88764	0.451127	0.000101225	0.00801432
210	SNRPC	3.5451	0.45095	0.000392471	0.0256852
218	GABPB1-AS1	3.50658	0.447515	0.000453899	0.0288851
155	DYNLL1	4.06087	0.447488	4.88901e-05	0.00429418
217	NSA2	3.52343	0.444496	0.000425994	0.027212
168	SEC11A	3.94228	0.442264	8.07101e-05	0.00660726
234	NME3	3.40909	0.441795	0.000651796	0.0388406
204	C1QBP	3.60529	0.436558	0.000311805	0.0210331
206	LSM4	3.58612	0.435742	0.000335631	0.0223718
18	RPSA	8.98193	0.435562	2.6605e-19	2.03939e-16
173	GPX4	3.8761	0.434602	0.000106143	0.00836443
142	STK17A	4.224	0.426736	2.40001e-05	0.00228665
199	EIF3F	3.62881	0.422699	0.000284736	0.0195512
228	SH2D1B	3.4566	0.422257	0.000547036	0.033304
97	FCER1G	5.0458	0.419249	4.51625e-07	6.40016e-05
227	C8orf59	3.45845	0.411176	0.000543297	0.0331963
203	SRSF9	3.62359	0.410059	0.000290538	0.0196772
136	TPI1	4.33505	0.40979	1.45728e-05	0.00144562
183	CD44	3.78822	0.408979	0.000151729	0.0112743
236	CPNE1	3.38382	0.408625	0.000714856	0.0421515
62	GAPDH	6.173	0.407425	6.70051e-10	1.4675e-07
221	FAM96B	3.49982	0.405328	0.000465572	0.0292963
219	CDC37	3.50371	0.403146	0.000458827	0.0290889
193	NDUFS5	3.68612	0.401158	0.000227695	0.0160663
197	MATK	3.64963	0.398955	0.000262615	0.0181554
137	MT-ND5	4.31114	0.398136	1.62415e-05	0.00160174
238	NUCB2	3.35555	0.394551	0.000792071	0.0462197
67	RPL23	5.84586	0.392199	5.03972e-09	9.99881e-07
240	SKAP1	3.3378	0.391865	0.000844451	0.0489375
225	C6orf48	3.47155	0.385842	0.000517455	0.0319647
233	C9orf16	3.4117	0.384534	0.00064558	0.0386066
2	RPS12	11.4557	0.383083	2.20234e-30	1.23801e-26
86	RPS10	5.37867	0.379536	7.50377e-08	1.18265e-05
22	RPS21	8.61695	0.378942	6.87611e-18	4.29477e-15
209	PSME2	3.54992	0.3734	0.000385346	0.0253847
235	VIM	3.40569	0.372947	0.00065998	0.0391898
39	RPL22	7.31863	0.369767	2.5051e-13	8.80127e-11
3	RPS24	10.8495	0.367238	2.00508e-27	6.76275e-24
8	RPL37	9.97776	0.362592	1.90716e-23	3.21623e-20
11	TPT1	9.54949	0.360544	1.30335e-21	1.56997e-18
12	RPL29	9.37073	0.357832	7.20329e-21	8.09842e-18
169	CD74	3.93588	0.355184	8.28934e-05	0.00675321
73	CTSW	5.70418	0.351987	1.16906e-08	2.14294e-06
56	NACA	6.62325	0.350664	3.51375e-11	8.97817e-09
102	RPL36A	4.93577	0.348991	7.98357e-07	0.000106853
213	PPIA	3.53485	0.345748	0.000408006	0.0264639
237	7	3.36973	0.329124	0.000752431	0.044059
55	RPS5	6.66772	0.319837	2.59803e-11	6.74049e-09
104	MT-ND1	4.92645	0.319291	8.37351e-07	0.000110321
21	RPS8	8.64646	0.316795	5.31196e-18	3.44542e-15
9	EEF1A1	9.82204	0.313227	9.04907e-23	1.3873e-19
15	RPL30	9.20789	0.309867	3.32587e-20	2.95198e-17
23	RPS7	8.54395	0.307978	1.29706e-17	7.81203e-15
14	RPS23	9.24009	0.303813	2.4629e-20	2.4432e-17
65	RPL24	5.88717	0.297616	3.92875e-09	7.98245e-07
7	RPL19	10.3199	0.295988	5.72746e-25	1.0732e-21
33	RPL14	7.71132	0.294475	1.24526e-14	5.25001e-12
64	RPL10A	5.94434	0.293481	2.77573e-09	5.70852e-07
41	RPL8	7.18436	0.293227	6.7523e-13	2.27741e-10
51	RPL9	6.8571	0.28999	7.02716e-12	1.94272e-09
38	RPL36	7.32696	0.289342	2.35431e-13	8.63109e-11
164	IFITM2	3.95354	0.287094	7.70033e-05	0.00642864
49	RPS9	6.90143	0.284003	5.14809e-12	1.4701e-09
16	RPL28	9.00184	0.283801	2.21958e-19	1.87155e-16
74	RPL27	5.69939	0.27857	1.2024e-08	2.18034e-06
29	RPL37A	7.84215	0.274458	4.42897e-15	2.13401e-12
26	RPLP1	8.08472	0.270798	6.2308e-16	3.28363e-13
31	RPS25	7.76681	0.268507	8.0488e-15	3.66851e-12
113	RPL4	4.71503	0.26107	2.4167e-06	0.000289044
57	RPS16	6.43203	0.258637	1.25907e-10	3.03328e-08
52	RPS19	6.83853	0.256016	8.00107e-12	2.17629e-09
93	RPL5	5.1501	0.251727	2.6035e-07	3.81787e-05
43	RPL18	7.12832	0.246523	1.01599e-12	3.29494e-10
61	RPS13	6.17809	0.243675	6.48814e-10	1.43968e-07
36	RPL11	7.5855	0.240543	3.31199e-14	1.26939e-11
71	RPS2	5.72761	0.239898	1.01855e-08	1.92997e-06
77	RPL12	5.63715	0.234888	1.72886e-08	3.03703e-06
82	RPS18	5.53755	0.234114	3.06732e-08	5.12152e-06
27	RPL26	7.90985	0.233645	2.57696e-15	1.3169e-12
44	RPS28	7.11719	0.225801	1.10151e-12	3.45168e-10
75	RPL6	5.68478	0.223196	1.30978e-08	2.3498e-06
68	RPL18A	5.76311	0.206144	8.25779e-09	1.6193e-06
40	RPS15A	7.30986	0.205076	2.67415e-13	9.20344e-11
80	RPS4X	5.60873	0.204184	2.03813e-08	3.47182e-06
66	RPS3A	5.85005	0.199949	4.91414e-09	9.86572e-07
72	FAU	5.71399	0.196531	1.10354e-08	2.06779e-06
46	RPS3	7.04875	0.195361	1.80534e-12	5.43664e-10
70	RPL13	5.73572	0.184243	9.70995e-09	1.86078e-06
45	RPS27A	7.07762	0.184048	1.46656e-12	4.49674e-10
81	RPL32	5.55651	0.181023	2.75223e-08	4.64137e-06
112	RPL23A	4.71585	0.170707	2.40698e-06	0.000289044
78	RPS14	5.6312	0.168869	1.78965e-08	3.11141e-06
151	RPL35A	4.09476	0.155089	4.22614e-05	0.00379094
87	RPL10	5.3322	0.139316	9.70317e-08	1.51513e-05
178	RPLP2	3.84536	0.138823	0.000120378	0.00922752
195	RPS6	3.67721	0.138695	0.000235799	0.0165
153	RPS15	4.06801	0.136176	4.74172e-05	0.00419058
163	RPL15	3.96416	0.136001	7.36557e-05	0.00617975
110	RPL41	4.80318	0.104839	1.56162e-06	0.000192227
247	MYL12A	-3.70713	-0.107024	0.00020962	0.0148531
249	FTL	-3.76013	-0.114125	0.000169826	0.0123981
263	MT-CO1	-4.62795	-0.118452	3.69311e-06	0.000420815
268	PTMA	-4.88685	-0.139276	1.02464e-06	0.000131905
260	NKG7	-4.43864	-0.145419	9.05309e-06	0.000942416
242	MT-ND4	-3.37462	-0.15347	0.000739176	0.0434337
291	B2M	-11.3552	-0.193034	6.98904e-30	2.94658e-26
283	H3F3B	-7.11672	-0.245427	1.10526e-12	3.45168e-10
285	EIF1	-7.60248	-0.265096	2.90515e-14	1.13936e-11
243	VAMP2	-3.38892	-0.265977	0.000701687	0.0415202
273	TSC22D3	-5.46677	-0.277168	4.58302e-08	7.5037e-06
248	NEAT1	-3.74977	-0.283581	0.000177	0.0127561
246	ANXA1	-3.60395	-0.333195	0.000313415	0.0210575
288	MALAT1	-8.79957	-0.335803	1.37338e-18	9.65029e-16
262	ZFP36	-4.47581	-0.3638	7.61223e-06	0.000803106
266	CD69	-4.82689	-0.366871	1.38679e-06	0.000173236
278	PRF1	-6.24694	-0.367507	4.1858e-10	9.41191e-08
277	CST7	-6.13937	-0.417897	8.28517e-10	1.7913e-07
284	CYBA	-7.32094	-0.421981	2.46236e-13	8.80127e-11
257	S100A6	-4.18483	-0.439519	2.8538e-05	0.0026737
252	MCL1	-3.89808	-0.454162	9.69574e-05	0.00771269
258	CYCS	-4.27983	-0.481131	1.87034e-05	0.0018338
270	LITAF	-4.95733	-0.493073	7.14671e-07	9.79855e-05
274	S100A4	-5.70838	-0.514154	1.14059e-08	2.11373e-06
282	KLRB1	-6.60571	-0.585794	3.9562e-11	9.95783e-09
276	GZMB	-6.06615	-0.614907	1.31009e-09	2.76166e-07
271	CCL5	-5.15858	-0.643326	2.48832e-07	3.68097e-05
253	GZMM	-3.90457	-0.728736	9.43931e-05	0.00754429
286	GZMA	-7.72326	-0.790972	1.13387e-14	5.01566e-12
265	TRBC1	-4.78534	-0.826967	1.70702e-06	0.000208603
251	GABPB1	-3.87459	-0.919661	0.000106806	0.00837755
289	CXCR4	-9.21928	-0.919708	2.99094e-20	2.80218e-17
241	GLIPR1	-3.33519	-0.943202	0.000852427	0.0492306
269	ALOX5AP	-4.94844	-0.968463	7.48105e-07	0.000101742
281	CLIC3	-6.5527	-1.07576	5.65066e-11	1.40136e-08
256	FKBP11	-4.13354	-1.23139	3.57214e-05	0.00329183
250	SYNE2	-3.81645	-1.25271	0.000135387	0.0101927
244	TIGIT	-3.46007	-1.27083	0.000540025	0.0331963
275	C12orf75	-5.94615	-1.33277	2.74529e-09	5.70852e-07
254	RORA	-3.91665	-1.34825	8.97884e-05	0.00727977
255	ADGRG1	-4.03376	-1.45655	5.48925e-05	0.00475852
280	GZMH	-6.4785	-1.54197	9.26376e-11	2.26412e-08
259	ZEB2	-4.33521	-1.57276	1.45618e-05	0.00144562
245	PRDM1	-3.48125	-1.5772	0.000499084	0.0310574
290	CCL4	-9.72202	-1.60464	2.42912e-22	3.41372e-19
279	CCL3	-6.38686	-1.76771	1.6933e-10	3.96609e-08
272	SPON2	-5.4114	-1.81083	6.25345e-08	1.00436e-05
264	GNG2	-4.68187	-1.85575	2.84266e-06	0.000332907
287	FCGR3A	-8.19319	-1.89147	2.54386e-16	1.38386e-13
261	FGFBP2	-4.47064	-2.09728	7.79863e-06	0.00081687
267	S1PR5	-4.8513	-3.105	1.22655e-06	0.000155523
