## Supplementary Table 11 for "CD20^+^ natural killer cells are polyfunctional, memory-like cells that are enriched in inflammatory disorders"

### Sheet: DGE
1
names	scores	logfoldchanges	pvals	pvals_adj	pct_nz_group	pct_nz_reference	pct_difference
MS4A1	37.9559	31.2104	0	0	100	0	100
MT-ATP8	7.86522	1.63913	3.68454e-15	2.67581e-12	38.5519	18.0919	20.46
PTPRCAP	7.9042	1.49887	2.69653e-15	2.27371e-12	37.3777	16.3265	21.0512
GPR174	5.62716	1.43537	1.83199e-08	3.92889e-06	24.6575	9.66571	14.9918
MT-ND4L	8.22014	1.38681	2.03272e-16	2.14248e-13	55.1859	37.0227	18.1632
KLRC3	3.38154	1.35591	0.000720797	0.0249089	15.0685	6.09741	8.97108
ATP6V0C	6.22199	1.25353	4.90898e-10	1.56198e-07	30.137	13.259	16.8779
EEF1G	8.80526	1.21781	1.30547e-18	2.0014e-15	53.229	32.9786	20.2504
C11orf98	3.42436	1.20574	0.000616249	0.0223975	15.8513	6.66082	9.19045
DTX3L	3.41191	1.1632	0.0006451	0.0230976	16.4384	7.29936	9.13899
FXYD2	3.37578	1.15505	0.000736073	0.0252299	16.2427	7.23676	9.0059
ZNF683	6.59833	1.15325	4.15809e-11	1.63744e-08	36.3992	19.3439	17.0553
NME2	7.15985	1.15118	8.07624e-13	4.12721e-10	39.1389	19.5317	19.6072
MATR3_1	4.35917	1.14904	1.30558e-05	0.00105031	21.7221	10.0288	11.6933
IGFLR1	6.51908	1.13932	7.07404e-11	2.5934e-08	34.0509	15.8382	18.2126
ST6GAL1	4.38842	1.12899	1.14179e-05	0.000939275	22.1135	10.2917	11.8218
CD27	6.66978	1.12337	2.56183e-11	1.10776e-08	37.3777	19.8197	17.558
FASLG	3.32128	1.10336	0.000896053	0.0290053	17.4168	8.58896	8.82787
IL12RB2	4.06512	1.09743	4.80083e-05	0.00311389	20.7436	9.71579	11.0279
RNASEK	6.05433	1.08069	1.41003e-09	3.77441e-07	33.0724	16.4267	16.6457
FCRL6	4.23567	1.06642	2.27874e-05	0.0016929	21.135	9.37774	11.7573
IGFBP2	3.594	1.06295	0.000325642	0.0137981	17.6125	7.75009	9.86243
GABARAP	8.378	1.03983	5.38342e-17	6.48472e-14	52.2505	29.2851	22.9654
HSPA1B	4.15458	1.03882	3.25883e-05	0.00228037	25.2446	14.2857	10.9589
CNN2	7.40116	1.03673	1.35003e-13	7.34414e-11	46.184	26.8687	19.3153
LCP2	7.68623	1.02195	1.51529e-14	9.46441e-12	47.9452	27.5322	20.413
HSPA1A	4.2113	1.02175	2.53904e-05	0.00186167	26.6145	15.5753	11.0392
GBP5	6.1377	1.01883	8.37233e-10	2.47704e-07	37.5734	21.247	16.3264
TBC1D5	3.72414	1.01326	0.000195982	0.00912996	18.7867	8.52636	10.2603
MTG1	3.77737	1.00361	0.000158492	0.00781523	19.5695	9.15237	10.4171
CD38	6.59889	0.99882	4.14247e-11	1.63744e-08	41.2916	24.0265	17.265
MAPRE2	5.5808	0.995976	2.39412e-08	4.80649e-06	33.0724	18.0293	15.0431
SOAT1	3.3219	0.994846	0.000894054	0.0290053	17.6125	8.58896	9.02357
DCTN1	3.45543	0.984497	0.000549414	0.0205666	18.0039	8.52636	9.47756
SIRPG	3.38347	0.977025	0.000715763	0.0247857	17.6125	8.31351	9.29902
IFITM1	9.95124	0.953701	2.49056e-23	8.40016e-20	90.998	77.7764	13.2217
SF3A1	5.24529	0.950681	1.56035e-07	2.48242e-05	30.5284	16.0511	14.4773
ITK	3.17977	0.949216	0.00147394	0.0426356	17.2211	8.48879	8.73234
IL2RB	11.2879	0.947639	1.50648e-29	1.27026e-25	89.2368	69.4754	19.7614
RNF44	4.29049	0.947107	1.7828e-05	0.00136452	23.8748	11.8442	12.0305
RAB1B	5.91003	0.942163	3.42037e-09	8.73957e-07	35.4207	18.455	16.9658
SEMA4D	6.08057	0.932375	1.19753e-09	3.42056e-07	37.7691	20.6586	17.1105
RAB3GAP1	3.40491	0.917138	0.000661848	0.0235473	17.6125	8.10066	9.51186
SYK	4.7137	0.911797	2.43263e-06	0.000271682	27.0059	13.6472	13.3587
NFKB1	5.40149	0.906009	6.60889e-08	1.18566e-05	34.8337	20.2579	14.5757
RGS3	4.74485	0.899171	2.0866e-06	0.000234676	28.3757	15.087	13.2887
NEK7	3.34911	0.896431	0.000810728	0.0272896	18.9824	9.75335	9.22904
GPRIN3	4.79159	0.89495	1.65464e-06	0.000192105	28.3757	14.9869	13.3889
TRGV9	5.33197	0.888578	9.71548e-08	1.65497e-05	33.4638	18.4675	14.9963
ERAP2	5.71623	0.886219	1.08916e-08	2.48211e-06	36.2035	19.5943	16.6092
MIA2	3.28481	0.87945	0.00102052	0.0322286	19.3738	10.3543	9.01945
KDM4C	3.36896	0.872097	0.000754521	0.0255696	19.1781	9.84099	9.33709
SH2D1B	7.51249	0.869092	5.80152e-14	3.37368e-11	57.9256	36.8098	21.1158
BCL3	3.54069	0.851515	0.00039908	0.0162562	21.5264	11.8192	9.70721
CDK17	4.41882	0.849436	9.92424e-06	0.000841017	27.2016	14.799	12.4025
AZIN1	3.37688	0.845262	0.000733143	0.0251807	19.5695	10.1164	9.45303
RAB24	4.59068	0.842722	4.41808e-06	0.00043797	29.7456	17.0778	12.6678
DDX42	3.43058	0.834337	0.000602288	0.0221768	19.9609	10.3543	9.60654
SLC2A3	5.50555	0.831509	3.68022e-08	7.13371e-06	40.7045	25.7669	14.9376
FCMR	5.58799	0.830035	2.29712e-08	4.66731e-06	37.9648	21.9482	16.0166
HNRNPL	6.06469	0.828626	1.32208e-09	3.65502e-07	41.0959	23.1251	17.9708
STAT1	5.35495	0.827044	8.55818e-08	1.48789e-05	41.8787	29.0597	12.8189
FAM49A	3.69981	0.826549	0.00021576	0.00986063	22.3092	11.9319	10.3773
PNP	3.75164	0.824222	0.000175682	0.00842395	22.5049	11.9319	10.573
MTX2	3.53328	0.821752	0.000410438	0.0165194	20.3523	10.3794	9.97288
OGT	5.47599	0.806491	4.35065e-08	8.24375e-06	37.182	21.0091	16.1729
IGFBP4	5.20843	0.805953	1.90447e-07	2.94652e-05	39.726	26.1174	13.6086
UBE2V1	3.45552	0.804123	0.000549225	0.0205666	21.9178	12.3451	9.57275
ARHGEF3	3.44453	0.803687	0.00057205	0.0211558	20.5479	10.8301	9.71785
PCED1B	3.53493	0.803001	0.00040789	0.0164956	21.9178	12.0195	9.89828
ERAP1	3.50297	0.802364	0.000460099	0.0181287	21.3307	11.5312	9.79949
SCAMP3	3.45213	0.799699	0.000556181	0.0207052	20.5479	10.7675	9.78045
POLD4	4.38299	0.790774	1.17059e-05	0.000958293	29.1585	16.9275	12.231
GOLGA8B	4.57177	0.785166	4.83618e-06	0.000466042	29.1585	15.8382	13.3203
ARHGEF6	3.48745	0.782046	0.00048765	0.0189487	21.7221	11.8818	9.84031
MDFIC	3.29746	0.773016	0.000975621	0.0311018	19.7652	10.442	9.3232
ADCY7	3.64307	0.765143	0.000269402	0.0118312	22.5049	12.0821	10.4228
SETD2	3.40062	0.76406	0.000672338	0.0238701	21.7221	12.2199	9.50226
KIR2DL4	6.69521	0.762462	2.15365e-11	9.55766e-09	60.8611	43.0449	17.8161
ZYX	5.10517	0.761943	3.30494e-07	4.72326e-05	37.182	22.5742	14.6078
COTL1	8.91124	0.761596	5.04635e-19	8.51017e-16	87.6712	71.7666	15.9046
LNPEP	4.87705	0.760832	1.07686e-06	0.000130648	34.4423	20.1828	14.2595
PECAM1	3.32296	0.760281	0.000890663	0.0289964	21.3307	12.0446	9.28615
TBX21	5.45073	0.758756	5.01622e-08	9.29599e-06	40.5088	24.6776	15.8312
UBE2J1	5.06659	0.751899	4.05012e-07	5.55294e-05	36.0078	21.0968	14.911
GBP4	5.08475	0.750772	3.68111e-07	5.17319e-05	39.9217	25.9922	13.9295
PLCG2	4.59563	0.748244	4.31433e-06	0.000430514	32.8767	19.9199	12.9568
LINC00623	3.75959	0.747343	0.000170192	0.00828506	25.2446	14.5862	10.6584
IL10RA	7.45045	0.745229	9.30249e-14	5.22924e-11	70.2544	50.3067	19.9477
ATIC	4.15792	0.744781	3.21158e-05	0.00225667	27.9843	15.8382	12.1461
GDI1	3.42979	0.739506	0.000604046	0.0221931	21.7221	11.9444	9.7777
RAC2	9.9698	0.737732	2.06655e-23	8.40016e-20	93.7378	78.3899	15.3479
SAMD9L	4.53379	0.735125	5.79343e-06	0.000548879	32.4853	19.682	12.8033
STOM	6.07799	0.732857	1.21699e-09	3.42056e-07	49.3151	30.6999	18.6152
GBP1	3.39883	0.731008	0.000676742	0.0239119	24.8532	15.5628	9.29044
SPTAN1	3.30249	0.730504	0.000958319	0.0306315	21.5264	12.1072	9.41924
HIF1A	5.60365	0.727745	2.09883e-08	4.3697e-06	45.4012	28.5589	16.8423
SLAMF7	3.89647	0.727319	9.7603e-05	0.00534408	26.8102	15.6379	11.1723
ADAM10	3.29531	0.726078	0.000983144	0.0312825	21.3307	12.0321	9.29867
SP3	3.54551	0.725248	0.000391856	0.0160362	22.7006	12.4828	10.2178
TC2N	4.65243	0.721331	3.28048e-06	0.000343925	36.3992	23.5758	12.8234
BHLHE40	5.53288	0.720156	3.15015e-08	6.17723e-06	46.771	31.4511	15.3199
CCS	3.85923	0.720066	0.000113745	0.00603208	25.4403	14.148	11.2923
STARD7	3.83291	0.71798	0.000126636	0.00647149	27.0059	16.0886	10.9172
MAT2B	5.77415	0.716448	7.73448e-09	1.8371e-06	46.9667	29.4979	17.4688
DPYD	3.42631	0.71619	0.000611835	0.0223817	22.1135	12.32	9.79348
ZBTB38	3.32116	0.715472	0.000896441	0.0290053	21.9178	12.5078	9.40998
KRI1	3.40977	0.711496	0.00065018	0.0232302	22.1135	12.3951	9.71836
SASH3	5.1197	0.710608	3.06025e-07	4.43253e-05	39.5303	24.1768	15.3535
TAF10	3.68857	0.70785	0.00022552	0.0102511	25.4403	15.0244	10.4159
RNF149	4.14993	0.70583	3.32574e-05	0.00231757	27.9843	15.663	12.3214
CD96	6.19471	0.705658	5.83922e-10	1.82357e-07	54.5988	35.8708	18.728
PTK2B	4.03355	0.704543	5.49395e-05	0.00343148	28.5714	16.8899	11.6815
PLA2G16	3.24158	0.703825	0.00118868	0.0357964	21.135	11.8317	9.3033
H2AFX	3.86115	0.703114	0.000112853	0.00600362	25.2446	13.8725	11.3721
ITGB2-AS1	3.30227	0.697054	0.00095905	0.0306315	23.2877	14.0854	9.20228
UBQLN1	3.16103	0.692219	0.00157214	0.0449366	21.5264	12.6455	8.88087
SCML4	4.64481	0.68758	3.40386e-06	0.000352163	35.0294	21.4724	13.557
POLR2A	3.6525	0.68725	0.000259696	0.0115555	25.4403	14.8992	10.5411
ABLIM1	4.14162	0.686185	3.44865e-05	0.00236414	31.7025	19.5443	12.1583
MT-ND6	3.8796	0.685367	0.000104626	0.00567337	30.137	19.6945	10.4425
ACTN4	6.14906	0.683565	7.79445e-10	2.38992e-07	57.5342	39.076	18.4582
SNRK	3.47204	0.681421	0.000516519	0.0197072	24.4618	14.5111	9.95076
RBBP6	5.30497	0.677264	1.12692e-07	1.84509e-05	42.8571	26.468	16.3891
GSTK1	6.8397	0.67667	7.93595e-12	3.93623e-09	70.6458	49.8185	20.8273
IPCEF1	3.15152	0.67546	0.00162422	0.0461125	21.5264	12.608	8.91843
PPP2R1A	5.44311	0.674994	5.23587e-08	9.59757e-06	46.184	29.6106	16.5733
STX17	3.39391	0.67112	0.000689017	0.0241571	23.4834	13.7098	9.77359
CLDND1	5.74426	0.670957	9.23213e-09	2.16237e-06	55.5773	39.8648	15.7125
SRGAP3	3.26495	0.668816	0.00109483	0.0338153	22.3092	12.8709	9.43828
UROS	4.52819	0.667747	5.94903e-06	0.000560472	35.4207	22.1485	13.2723
MRPS34	5.26432	0.662888	1.40709e-07	2.27243e-05	44.4227	27.7451	16.6776
TESPA1	3.32732	0.660605	0.000876867	0.0287136	22.3092	12.6205	9.68869
C1orf52	3.55561	0.660397	0.000377105	0.015587	24.6575	14.173	10.4845
CD244	3.42215	0.656471	0.000621288	0.022532	23.8748	13.835	10.0398
LIMS1	3.4601	0.654689	0.000539976	0.0203262	24.4618	14.3608	10.101
SATB1	4.66382	0.650353	3.10391e-06	0.000334384	38.9432	24.928	14.0152
USP3	3.19772	0.650171	0.00138517	0.040504	22.1135	12.896	9.21755
RPS6KA3	3.38373	0.649055	0.000715085	0.0247857	25.0489	15.4501	9.59882
ITGAX	4.88839	0.646288	1.01662e-06	0.000124234	43.6399	29.2976	14.3423
SLC25A38	3.62009	0.645729	0.000294497	0.0127343	27.0059	16.5519	10.454
ZAP70	6.2483	0.644138	4.14954e-10	1.34573e-07	63.6008	44.9731	18.6277
RHOB	3.74234	0.643521	0.000182315	0.0086852	29.5499	18.9934	10.5565
SF3A2	4.05096	0.642892	5.10072e-05	0.00324598	30.5284	18.3423	12.1861
MAT2A	3.77203	0.642225	0.000161922	0.0079611	27.9843	16.8899	11.0944
CCDC69	5.01003	0.638116	5.44228e-07	7.17021e-05	43.4442	28.0706	15.3736
PSTPIP1	5.04523	0.637695	4.52965e-07	6.16033e-05	44.6184	29.0597	15.5587
KIF2A	3.93534	0.636146	8.30795e-05	0.00476548	30.5284	18.9683	11.5601
SND1	3.73755	0.635048	0.000185822	0.00872898	29.1585	18.1545	11.004
SESN1	3.54492	0.634959	0.000392728	0.0160362	24.8532	14.3608	10.4924
MTCH2	3.46786	0.634063	0.000524611	0.0199708	25.636	15.4626	10.1734
LASP1	4.6105	0.634054	4.01709e-06	0.00040324	39.1389	24.8779	14.261
ZFP36L1	5.2434	0.633399	1.5764e-07	2.48453e-05	55.1859	40.4282	14.7577
PTP4A1	4.07831	0.632692	4.53635e-05	0.00297669	30.9198	18.7054	12.2144
CTSA	5.3551	0.632365	8.55114e-08	1.48789e-05	50.0978	33.7549	16.343
HCLS1	6.03983	0.631867	1.54275e-09	4.06515e-07	62.0352	44.1718	17.8634
FRYL	3.14544	0.631146	0.00165837	0.0467672	22.7006	13.7473	8.95325
MBNL1	5.45912	0.630967	4.78492e-08	8.96588e-06	54.9902	38.7505	16.2397
SP140	3.42529	0.630704	0.000614143	0.0223975	25.4403	15.4751	9.96517
KCNAB2	3.87509	0.629499	0.000106583	0.00576097	28.9628	17.4283	11.5345
CIAO1	3.12788	0.628492	0.00176071	0.0490787	23.092	14.148	8.94399
PHB2	5.09657	0.627993	3.45863e-07	4.90138e-05	47.3581	31.6765	15.6816
CSK	4.91391	0.625905	8.92769e-07	0.000109895	44.4227	29.9487	14.474
ACAP2	3.94821	0.62528	7.87379e-05	0.00456301	29.9413	18.2922	11.6491
CD300A	6.1377	0.624943	8.37233e-10	2.47704e-07	71.4286	52.31	19.1186
MTHFS	3.37522	0.624109	0.000737567	0.0252299	24.6575	14.774	9.88353
DTNBP1	4.29253	0.622585	1.76652e-05	0.00136315	34.4423	21.3347	13.1076
RASSF1	4.58842	0.618516	4.46617e-06	0.00043797	39.9217	26.2927	13.629
RNF187	4.63567	0.61779	3.55782e-06	0.000363631	39.5303	25.5165	14.0139
TXNL4A	4.64547	0.616879	3.39299e-06	0.000352163	40.7045	26.3553	14.3492
STARD3NL	3.93363	0.616576	8.36734e-05	0.00477008	33.0724	21.6477	11.4247
NCR1	4.4481	0.616336	8.66321e-06	0.000768929	38.9432	25.6166	13.3266
ITGAL	3.53427	0.616181	0.00040891	0.0164973	27.9843	17.6537	10.3307
STK38	3.6299	0.614498	0.000283526	0.012355	29.5499	18.9433	10.6066
ABI1	3.90351	0.613857	9.48058e-05	0.00523792	30.9198	19.2187	11.701
STAU1	3.51287	0.613839	0.0004433	0.017629	26.4188	16.0886	10.3301
MRFAP1L1	3.1892	0.613519	0.00142665	0.041481	23.4834	14.2356	9.24773
ZNF800	4.45111	0.610913	8.5429e-06	0.000762261	35.6164	21.4098	14.2066
NDUFV1	5.03016	0.610603	4.90072e-07	6.55918e-05	46.5753	31.5262	15.0491
PSMA6	3.48648	0.608881	0.000489417	0.0189736	27.3973	17.3156	10.0816
FAM136A	3.51793	0.608717	0.000434934	0.0173809	27.0059	16.4893	10.5166
EMD	3.84036	0.603657	0.000122854	0.00633582	31.3112	19.707	11.6041
CMTM6	5.3114	0.603613	1.08783e-07	1.79855e-05	51.6634	34.5937	17.0697
AGK	3.85058	0.603293	0.000117838	0.00619074	33.4638	22.4865	10.9773
GADD45B	4.50284	0.603226	6.70509e-06	0.000617894	46.184	32.8659	13.318
G6PD	4.78919	0.602661	1.67454e-06	0.000192105	43.6399	27.8953	15.7446
DENND1B	3.55562	0.601845	0.000377092	0.015587	27.3973	16.8524	10.5449
KMT2C	3.58917	0.60181	0.000331731	0.0139932	26.8102	15.976	10.8342
PTPN22	3.93348	0.599096	8.37253e-05	0.00477008	30.9198	18.7304	12.1893
MAPK1	4.42922	0.598095	9.45727e-06	0.000813712	38.3562	24.6776	13.6786
MTPN	4.17287	0.597531	3.00793e-05	0.00213133	36.7906	24.0516	12.739
RBL2	4.2932	0.595952	1.7612e-05	0.00136315	39.5303	26.9438	12.5865
SNX20	3.55442	0.594553	0.000378816	0.0156195	28.7671	18.1795	10.5876
IFI35	4.44292	0.594039	8.87451e-06	0.000783559	38.7476	25.2535	13.494
PNPLA2	3.4788	0.593683	0.000503662	0.019348	27.7886	17.541	10.2476
PAFAH1B1	4.06824	0.592116	4.73691e-05	0.0030843	34.0509	21.3973	12.6536
RARRES3	6.00107	0.590707	1.96022e-09	5.08571e-07	69.4716	55.1646	14.307
UBAC2	4.58838	0.590193	4.46697e-06	0.00043797	40.5088	26.0423	14.4665
PDCD6IP	4.05961	0.590035	4.91543e-05	0.00316389	32.4853	19.7571	12.7282
RGS10	4.19016	0.589422	2.78754e-05	0.00200039	38.7476	26.2677	12.4799
RBM42	3.44646	0.587547	0.00056799	0.0210518	27.9843	17.8165	10.1679
RPN1	3.48334	0.58709	0.0004952	0.0191538	28.7671	18.5802	10.1869
CNOT2	4.13083	0.585308	3.61456e-05	0.0024579	35.0294	22.4365	12.5929
ARHGAP9	5.31484	0.585284	1.06753e-07	1.78246e-05	56.3601	39.3765	16.9836
NUTM2B-AS1	3.6052	0.584367	0.000311907	0.0132828	27.3973	16.4017	10.9956
JOSD2	3.2883	0.581938	0.00100793	0.0319506	24.2661	14.3984	9.86775
XCL1	6.57465	0.580491	4.87662e-11	1.82754e-08	96.2818	86.453	9.82881
RBM4	3.91826	0.580488	8.91889e-05	0.0049804	32.681	20.621	12.06
SKAP1	5.12874	0.578835	2.91691e-07	4.27746e-05	53.0333	35.5828	17.4504
XAF1	4.40769	0.578706	1.04481e-05	0.000876601	39.9217	26.1049	13.8168
TOP1	3.50202	0.576847	0.00046174	0.0181423	28.9628	18.4675	10.4953
DYNLL1	5.56691	0.576331	2.59299e-08	5.1445e-06	64.9706	48.3411	16.6296
MYH9	3.92357	0.576255	8.72482e-05	0.00490088	33.0724	21.1469	11.9255
SRM	3.6242	0.575085	0.000289853	0.0125981	30.9198	20.0701	10.8497
COA3	3.99612	0.574771	6.43885e-05	0.00387803	33.4638	21.0968	12.367
MMP25-AS1	4.3752	0.573518	1.2132e-05	0.00098838	38.7476	25.1158	13.6317
DDB1	3.122	0.572535	0.00179624	0.0495775	22.1135	12.7332	9.38031
PPP1R18	5.15985	0.572074	2.47141e-07	3.72124e-05	56.3601	39.1386	17.2215
ZNRD1	3.98811	0.570817	6.6603e-05	0.00396888	33.6595	21.2595	12.3999
ANKRD10	3.45513	0.570672	0.000550021	0.0205666	28.18	17.9917	10.1883
SEC31A	3.23304	0.568629	0.00122479	0.036687	25.8317	16.314	9.51769
DPM3	4.12182	0.568334	3.75893e-05	0.00254581	34.0509	20.9966	13.0543
PSMB5	3.22672	0.567946	0.00125218	0.0373747	24.4618	14.7364	9.72539
TSEN54	4.13475	0.566669	3.55349e-05	0.00242615	36.2035	23.1376	13.0659
KAT6B	3.26255	0.566079	0.00110414	0.033833	25.0489	15.2999	9.74906
AFF4	3.39785	0.565923	0.000679185	0.0239119	27.0059	16.8899	10.1159
PARP14	3.38601	0.5653	0.000709174	0.0246588	27.3973	17.2656	10.1317
SP110	4.3157	0.565262	1.59097e-05	0.00125374	41.2916	28.4087	12.8829
CD247	5.83479	0.562202	5.38586e-09	1.31634e-06	73.5812	55.3274	18.2538
UHMK1	3.19758	0.561396	0.00138584	0.040504	25.636	16.2013	9.43468
LAT	3.92689	0.561054	8.60531e-05	0.00485351	36.9863	25.216	11.7703
IMP4	3.25975	0.560293	0.00111509	0.0340052	26.8102	17.1904	9.61974
URM1	3.67826	0.559927	0.000234827	0.010617	31.5068	20.308	11.1988
WIPF1	5.47982	0.559253	4.25771e-08	8.15931e-06	64.9706	47.8027	17.168
RAB37	3.95019	0.557522	7.8089e-05	0.00454101	35.6164	23.6009	12.0156
MAP2K2	4.5088	0.556706	6.51945e-06	0.000605705	42.8571	28.9846	13.8725
APBB1IP	4.25551	0.556599	2.0857e-05	0.00155634	38.9432	25.2285	13.7148
LPXN	3.27781	0.556399	0.00104614	0.0327922	26.8102	17.0402	9.76999
SLC9A3R1	4.66545	0.556229	3.07944e-06	0.000334384	47.1624	32.2775	14.885
SYNGR2	3.8436	0.555	0.000121245	0.00631071	33.6595	21.7854	11.8741
PPP1R11	4.22539	0.550877	2.38527e-05	0.00176426	37.182	23.2628	13.9192
C19orf66	4.82243	0.55051	1.4182e-06	0.000167249	49.3151	33.254	16.061
PIM1	4.29206	0.549241	1.77022e-05	0.00136315	43.2485	29.9862	13.2623
TRIM22	3.66288	0.549092	0.000249394	0.0111843	31.3112	20.0701	11.241
NIPBL	3.9804	0.548689	6.88005e-05	0.00408539	35.4207	22.762	12.6588
DCTN2	3.36876	0.547298	0.000755081	0.0255696	29.1585	19.1686	9.98986
RIN3	4.44009	0.547161	8.99228e-06	0.00078573	43.4442	28.7843	14.66
EIF4E2	3.63648	0.546536	0.000276389	0.0121066	30.9198	19.6319	11.2879
PARVG	3.21811	0.542401	0.00129039	0.0381105	24.8532	15.087	9.76621
ANKRD11	4.49557	0.542002	6.93842e-06	0.000635921	45.5969	31.1882	14.4087
HSPA8	6.30961	0.5392	2.7974e-10	9.43506e-08	91.9765	78.9032	13.0733
GOPC	3.20526	0.539114	0.00134942	0.0396457	25.8317	16.1888	9.6429
GNAI2	4.26994	0.537974	1.95528e-05	0.00146551	42.4658	28.6841	13.7816
GAPDH	8.54716	0.53698	1.26159e-17	1.77296e-14	97.6517	91.5112	6.14046
MYCBP2	4.17587	0.536661	2.9685e-05	0.00212122	39.9217	26.7309	13.1908
MT-ND5	6.59431	0.535904	4.27225e-11	1.63744e-08	87.4755	77.1003	10.3753
HERPUD2	4.20919	0.535633	2.56287e-05	0.00187101	38.7476	24.8904	13.8571
IL32	3.42482	0.532419	0.000615216	0.0223975	43.6399	35.1947	8.44523
KLRC2	3.79109	0.527128	0.000149988	0.00746135	36.2035	24.8654	11.3381
VPS29	4.52683	0.526082	5.98763e-06	0.000560975	46.5753	30.9378	15.6376
TPM3	5.65718	0.525933	1.53879e-08	3.4145e-06	77.4951	62.0008	15.4944
CBLB	4.33374	0.52481	1.46595e-05	0.00116065	43.8356	29.5605	14.2751
BTN3A1	3.36789	0.523182	0.000757454	0.0255986	29.5499	19.1937	10.3562
SRSF9	5.00389	0.523171	5.61855e-07	7.17488e-05	64.1879	46.5131	17.6748
UBE2B	4.48975	0.521935	7.13077e-06	0.000650018	47.9452	32.3025	15.6427
POLR2E	4.40306	0.521768	1.06733e-05	0.000891061	46.184	31.6765	14.5075
WAS	4.55101	0.521478	5.33879e-06	0.000511553	53.0333	36.6345	16.3987
SMCHD1	3.92792	0.520853	8.56846e-05	0.00485351	38.1605	26.2301	11.9303
SPG21	3.12223	0.520538	0.00179488	0.0495775	26.6145	17.1529	9.46161
RNASEH2B	3.56371	0.519675	0.000365652	0.0153011	29.9413	18.5051	11.4362
LYPLA1	3.92713	0.519449	8.59666e-05	0.00485351	37.3777	24.7277	12.65
CYLD	4.0214	0.518963	5.78535e-05	0.00357378	38.5519	25.241	13.3108
DEGS1	3.16174	0.518926	0.00156828	0.0449024	27.593	17.9917	9.60122
PKM	4.37263	0.516744	1.22761e-05	0.000995311	53.4247	38.1495	15.2752
MPG	4.64322	0.51608	3.43017e-06	0.000352722	55.1859	41.0167	14.1693
IFI6	3.94486	0.514544	7.98461e-05	0.00461138	36.7906	24.8779	11.9127
EML4	4.0759	0.514524	4.58375e-05	0.00299614	39.3346	26.1049	13.2297
IL16	4.47326	0.513314	7.70365e-06	0.000694729	52.2505	37.8365	14.414
AOAH	3.64405	0.512111	0.000268382	0.0118312	34.0509	22.6869	11.364
EIF5A	5.07286	0.511711	3.91872e-07	5.41682e-05	72.6027	54.2757	18.327
MATK	5.16427	0.511446	2.41376e-07	3.66718e-05	77.8865	61.0868	16.7997
HAVCR2	4.19957	0.511393	2.67417e-05	0.00192723	43.6399	30.0113	13.6287
AIP	4.09925	0.510967	4.14495e-05	0.00275198	41.683	27.9705	13.7125
DOCK10	3.26685	0.509939	0.00108752	0.0337751	30.5284	20.7838	9.7446
CD99	5.11878	0.509794	3.07522e-07	4.43253e-05	71.6243	55.077	16.5473
PXN	3.22005	0.508982	0.00128167	0.0379861	29.3542	19.4065	9.94767
QARS	3.3277	0.508636	0.000875668	0.0287136	30.5284	20.3581	10.1703
DDX50	3.21532	0.507371	0.001303	0.0384156	26.2231	16.314	9.90908
YY1	3.6161	0.507266	0.000299071	0.0128334	34.4423	23.2127	11.2295
CELF1	3.26618	0.507167	0.00109009	0.0337928	27.2016	16.9901	10.2115
ARHGAP4	3.26544	0.506015	0.00109296	0.0338153	31.3112	21.6852	9.62592
RABGAP1L	4.29959	0.504527	1.71111e-05	0.00133594	48.9237	34.8817	14.042
NFATC3	3.33318	0.504036	0.000858608	0.0283357	31.7025	21.7478	9.9547
MTIF3	3.22141	0.5035	0.00127561	0.0378732	29.1585	19.3064	9.85214
CYB5R3	3.24911	0.503258	0.00115769	0.0349879	27.7886	17.6912	10.0974
CDC37	4.69244	0.50227	2.6997e-06	0.000299045	59.4912	43.1952	16.296
BIRC2	3.61696	0.501298	0.000298084	0.0128237	33.2681	21.6852	11.5829
MRPS6	4.50824	0.500316	6.53691e-06	0.000605705	51.6634	36.1713	15.4921
GORASP2	3.41259	0.498664	0.000643495	0.0230891	30.7241	19.9324	10.7917
NELFCD	3.34009	0.498599	0.000837527	0.0278581	28.3757	17.8791	10.4967
RNF130	3.32073	0.498252	0.000897816	0.0290053	29.7456	19.3189	10.4267
KLRC1	5.66792	0.497656	1.44539e-08	3.25001e-06	89.8239	79.4917	10.3322
DENND2D	4.42384	0.49596	9.69621e-06	0.000830035	55.773	41.7929	13.9801
PSMB10	5.02626	0.495933	5.0013e-07	6.64109e-05	62.0352	49.8936	12.1416
CALM3	4.57876	0.495642	4.67729e-06	0.000455941	57.9256	44.009	13.9166
NRDC	3.66223	0.494789	0.000250028	0.0111843	32.681	20.8088	11.8722
PSMG2	3.92294	0.494605	8.74742e-05	0.00490088	41.4873	28.2459	13.2414
LCP1	4.92322	0.493942	8.51312e-07	0.000105563	74.7554	57.9942	16.7611
RCN2	4.0489	0.493916	5.14592e-05	0.00325138	41.4873	27.9204	13.5669
GNB2	4.01054	0.493815	6.05808e-05	0.00367495	43.2485	29.9487	13.2999
SH3BP1	3.37082	0.49296	0.000749445	0.0254811	32.4853	21.9857	10.4996
AHNAK	4.01993	0.491827	5.82155e-05	0.00357774	45.5969	32.3901	13.2067
KPNB1	3.95248	0.491771	7.7346e-05	0.00451354	41.8787	28.7718	13.1069
HSF1	3.34491	0.49033	0.000823087	0.0275408	29.1585	18.5301	10.6284
DGCR6L	3.62059	0.488722	0.000293936	0.0127343	35.8121	24.0391	11.7731
PPIA	6.4061	0.488521	1.49293e-10	5.24518e-08	92.1722	81.6577	10.5145
NSA2	4.14283	0.488317	3.43051e-05	0.00236131	46.5753	32.5654	14.0099
IDH2	4.20528	0.488024	2.60754e-05	0.00189541	46.3796	31.8518	14.5279
ACTG1	7.53272	0.487904	4.96934e-14	2.99296e-11	98.0431	92.1748	5.86827
FGR	4.4001	0.487251	1.08203e-05	0.000895433	53.6204	39.101	14.5193
CALR	4.65224	0.486305	3.28344e-06	0.000343925	68.1018	51.972	16.1298
SYNRG	3.95403	0.486303	7.68454e-05	0.00451354	45.4012	32.6906	12.7106
IMPDH2	3.5166	0.485499	0.000437119	0.0174269	34.0509	22.8246	11.2263
GLUD1	3.23111	0.484518	0.0012331	0.0368707	30.3327	20.333	9.99964
AAMP	3.60563	0.484479	0.000311394	0.0132828	33.0724	21.1469	11.9255
MZT2B	4.66264	0.484472	3.12178e-06	0.000334384	66.1448	50.4194	15.7254
LCK	4.66258	0.483677	3.12263e-06	0.000334384	64.1879	47.3895	16.7984
ZFAND5	3.46354	0.4832	0.000533117	0.0202145	32.4853	21.1594	11.3259
APEX1	3.86859	0.482374	0.000109465	0.00587903	43.4442	30.8627	12.5816
NUTF2	3.75143	0.482156	0.000175832	0.00842395	37.9648	25.5916	12.3732
IFITM3	4.66061	0.481646	3.15269e-06	0.000334384	80.2348	66.8837	13.3511
RAP1B	4.54419	0.480523	5.51473e-06	0.000525426	75.5382	58.0443	17.4938
BDP1	3.32495	0.480412	0.000884359	0.0289028	31.5068	21.1719	10.3349
NUCB1	4.03233	0.480198	5.52274e-05	0.00343673	43.2485	29.4979	13.7506
CXCR3	3.9994	0.478344	6.35044e-05	0.00383849	45.9883	34.1305	11.8578
CD7	7.93816	0.478306	2.05208e-15	1.92257e-12	97.0646	92.3375	4.72703
RHOF	3.85327	0.47741	0.000116552	0.00614228	43.4442	30.8376	12.6066
BRD2	4.01426	0.475414	5.96334e-05	0.00363053	51.0763	37.4233	13.653
SLFN5	4.34916	0.47539	1.36659e-05	0.00109223	59.8826	45.9497	13.9329
VPS36	3.18296	0.473321	0.0014578	0.0422411	28.9628	19.1937	9.76913
SF3B1	4.35878	0.473234	1.30791e-05	0.00105031	56.9472	41.0542	15.8929
COX14	3.93598	0.471379	8.28578e-05	0.00476548	45.7926	32.0646	13.728
ILF3	3.90505	0.471201	9.42062e-05	0.00522597	40.1174	26.4931	13.6244
CACYBP	3.55819	0.471055	0.000373414	0.0155105	37.7691	26.2677	11.5014
RAB2A	4.05641	0.470057	4.98321e-05	0.00318322	48.3366	34.3683	13.9682
PPA1	3.53835	0.469641	0.000402639	0.0163224	39.726	28.6841	11.0419
WDR1	4.17462	0.469574	2.9848e-05	0.00212387	51.272	35.7456	15.5264
CXXC5	4.14897	0.469236	3.33969e-05	0.00231772	51.0763	35.8332	15.2431
MIF	4.97452	0.469012	6.54099e-07	8.17091e-05	78.6693	66.7084	11.9609
PSMF1	3.55823	0.468631	0.000373361	0.0155105	37.5734	25.8796	11.6938
CDC40	3.55819	0.467577	0.000373414	0.0155105	34.0509	22.3488	11.7021
GLIPR2	4.33904	0.467198	1.43104e-05	0.00113835	58.9041	43.1201	15.784
HP1BP3	3.88957	0.467074	0.00010042	0.00546286	44.8141	32.0646	12.7495
SHISA5	3.55295	0.465446	0.000380939	0.0156687	37.3777	25.9296	11.4481
FYN	4.28046	0.465153	1.86504e-05	0.00141676	58.1213	42.7445	15.3769
LYN	3.24015	0.465099	0.00119467	0.0359125	31.8982	21.7604	10.1379
RPL17	8.53627	0.464203	1.3863e-17	1.79835e-14	95.6947	92.0997	3.59505
PGAM1	4.03632	0.46413	5.42971e-05	0.00340396	52.0548	37.0853	14.9695
PCBP1	4.81124	0.464052	1.49995e-06	0.000175661	76.5166	61.838	14.6786
LMO4	3.64801	0.463624	0.000264278	0.0116976	38.9432	26.7184	12.2248
GNG5	4.31432	0.463372	1.60091e-05	0.00125571	65.1663	48.5414	16.625
UQCRC1	3.46119	0.461591	0.000537798	0.020298	32.2896	20.8965	11.3932
ANP32A	4.01942	0.461277	5.8342e-05	0.00357774	48.1409	34.1305	14.0104
PSME2	5.0038	0.461213	5.62099e-07	7.17488e-05	84.3444	70.1891	14.1554
NAPA	3.65517	0.461147	0.000257009	0.0114661	39.1389	26.7184	12.4205
FLI1	3.70757	0.461086	0.00020926	0.00961568	39.5303	27.2443	12.2861
TAF15	3.26172	0.457907	0.00110737	0.033833	32.4853	22.0859	10.3994
MBP	4.42174	0.456802	9.79103e-06	0.000833919	64.9706	50.6573	14.3133
CCL5	3.97317	0.456491	7.09223e-05	0.00419661	68.1018	58.758	9.34378
ERGIC1	3.34098	0.455973	0.000834838	0.0278235	33.0724	22.2612	10.8112
TUBB	4.21551	0.455662	2.4922e-05	0.0018353	65.1663	49.255	15.9113
RPS6KA1	3.12608	0.45526	0.00177155	0.0492993	30.137	20.0576	10.0794
ARAP2	3.90291	0.453942	9.5043e-05	0.00523792	46.5753	34.8566	11.7187
COX6A1	4.84255	0.452371	1.28187e-06	0.000153315	79.2564	64.0541	15.2023
SLC25A5	4.20231	0.452296	2.64207e-05	0.00191227	72.9941	55.8407	17.1534
DAZAP2	4.44077	0.452112	8.96357e-06	0.00078573	66.9276	52.0596	14.868
HSD17B10	3.49599	0.450746	0.000472311	0.018395	38.3562	26.781	11.5751
JMJD1C	3.39003	0.450119	0.000698862	0.0244515	32.8767	21.6477	11.229
CAPN12	3.71657	0.449453	0.000201946	0.00933973	43.6399	31.5763	12.0636
IRF2	3.25261	0.449117	0.0011435	0.0347163	33.0724	22.6869	10.3855
FLOT1	4.04379	0.44902	5.25933e-05	0.00330946	52.2505	39.0134	13.2371
RBPJ	3.80283	0.445845	0.000143055	0.007223	40.1174	27.2944	12.8231
ARPC5L	4.14633	0.44546	3.37843e-05	0.00233499	61.8395	46.8511	14.9884
TNFSF10	4.10468	0.445221	4.04877e-05	0.00269875	55.5773	41.3547	14.2226
IRF7	3.26319	0.444745	0.00110164	0.033833	36.5949	26.3929	10.202
PSMB9	5.00271	0.44407	5.6531e-07	7.17488e-05	86.1057	73.5195	12.5862
RPL22L1	3.99148	0.443237	6.56618e-05	0.00392667	59.4912	43.2077	16.2835
PNRC2	3.76268	0.442711	0.000168103	0.00821709	45.0098	31.4386	13.5712
DDT	3.84241	0.441538	0.000121834	0.00632189	51.6634	37.6362	14.0272
MRPL11	3.1333	0.441241	0.0017285	0.0482608	31.5068	21.2721	10.2348
TMC6	3.34738	0.441186	0.000815804	0.0273881	37.5734	26.9062	10.6672
CNOT7	3.17733	0.44095	0.00148638	0.0429218	31.8982	21.7729	10.1254
CENPC	3.14864	0.439466	0.00164033	0.0463358	30.137	19.8948	10.2422
DHRS7	4.01852	0.436492	5.85658e-05	0.00357845	57.7299	42.5441	15.1858
ACADVL	3.42708	0.435503	0.000610119	0.0223675	36.7906	25.2535	11.5371
HLA-DPB1	4.12001	0.434656	3.78864e-05	0.00255567	66.9276	51.2082	15.7194
TRDC	4.74478	0.434411	2.08737e-06	0.000234676	92.1722	81.2195	10.9527
RFTN1	3.39814	0.434086	0.000678447	0.0239119	34.4423	23.0875	11.3548
SRSF4	3.42102	0.434069	0.000623864	0.0225769	37.5734	26.0173	11.5561
LSM10	3.37735	0.433717	0.00073188	0.0251807	34.638	23.1626	11.4753
SRSF10	3.77794	0.433566	0.000158131	0.00781523	45.2055	31.4386	13.7669
SUN2	4.03053	0.433556	5.56509e-05	0.00345035	62.0352	49.1674	12.8678
TAGAP	3.64352	0.433439	0.000268935	0.0118312	51.272	40.2404	11.0316
NR4A2	3.37997	0.431958	0.000724932	0.0250005	42.2701	31.7641	10.5059
SELPLG	3.32967	0.431592	0.000869492	0.0286389	39.9217	29.548	10.3737
TAP1	4.11416	0.431542	3.88599e-05	0.00261089	58.1213	45.0357	13.0856
NAA10	3.2874	0.431386	0.00101116	0.031993	35.8121	24.7527	11.0594
TMC8	3.33656	0.430406	0.000848219	0.0280478	36.5949	25.4789	11.116
PSMA5	3.84903	0.430402	0.000118588	0.00619342	53.0333	39.0134	14.0199
LSM2	3.63307	0.430183	0.000280073	0.0122361	48.5323	35.5703	12.962
GIMAP4	4.09266	0.429487	4.26446e-05	0.00280921	67.1233	52.8985	14.2248
SARS	3.30618	0.428662	0.00094578	0.0303225	35.0294	23.7511	11.2783
LY6E	4.62598	0.426994	3.72831e-06	0.00037876	91.9765	80.1302	11.8463
PCMTD1	3.1419	0.424996	0.00167857	0.0471155	33.4638	23.3129	10.1509
ARL2BP	3.1418	0.424605	0.00167911	0.0471155	33.8552	23.5508	10.3044
REL	3.89846	0.423609	9.68045e-05	0.00531762	56.3601	41.6301	14.7299
PRKAR1A	3.75203	0.422809	0.000175409	0.00842395	49.1194	36.2088	12.9105
TGFB1	3.84039	0.422405	0.00012284	0.00633582	58.9041	43.9089	14.9953
KHDRBS1	3.96895	0.42232	7.21906e-05	0.00425672	55.9687	40.7913	15.1774
DEF6	3.53963	0.421902	0.000400686	0.0162823	42.2701	29.7358	12.5342
CD48	3.99295	0.421781	6.52561e-05	0.00391629	73.3855	57.5435	15.842
VDAC1	3.73068	0.421678	0.000190966	0.00894567	48.3366	35.7331	12.6035
RNF213	3.85349	0.421248	0.000116446	0.00614228	60.4697	47.402	13.0676
PRKCH	3.71422	0.420515	0.000203834	0.00939196	50.8806	37.4984	13.3822
PRPF40A	3.4532	0.418762	0.00055398	0.0206689	41.683	30.0113	11.6717
GTF2A2	3.52632	0.41864	0.000421372	0.0168789	43.8356	31.3384	12.4972
HSPB1	3.49916	0.418	0.000466729	0.018262	44.227	32.6656	11.5614
PTPN6	3.75917	0.417328	0.000170476	0.00828506	52.0548	39.5267	12.5281
PPP1CA	3.83696	0.414914	0.000124569	0.00640466	76.908	60.1603	16.7478
SDF4	3.49836	0.414807	0.000468131	0.0182744	45.5969	33.7423	11.8545
IQGAP1	3.64861	0.413575	0.000263666	0.0116976	52.4462	39.5643	12.8819
CBX3	3.8207	0.413369	0.000133074	0.00677072	54.9902	40.3781	14.6121
HSH2D	3.61838	0.413178	0.00029645	0.012786	46.3796	32.9285	13.4511
PRELID1	3.7578	0.412979	0.000171417	0.00830681	77.1037	59.7346	17.3691
PPP1CC	3.24946	0.412921	0.00115625	0.0349879	35.4207	24.3896	11.0311
LSP1	4.17034	0.4129	3.04139e-05	0.00214602	82.9746	68.6491	14.3255
APOBEC3G	4.05699	0.412845	4.97093e-05	0.00318322	73.5812	58.9583	14.6229
TPI1	4.57576	0.41257	4.74491e-06	0.000459875	88.2583	75.4852	12.7732
HLA-DRA	3.785	0.412235	0.00015371	0.00762401	58.1213	44.1843	13.937
CPNE1	3.75555	0.41216	0.000172965	0.0083578	54.9902	40.4658	14.5245
SH2D1A	3.26222	0.41213	0.00110544	0.033833	38.5519	27.695	10.8569
NUCKS1	3.82029	0.410458	0.000133295	0.00677072	52.2505	37.0978	15.1527
EIF4B	3.74019	0.410214	0.00018388	0.00869677	55.773	41.0417	14.7313
YWHAZ	4.09479	0.409348	4.22545e-05	0.00279443	69.863	56.2289	13.6341
GBP2	3.43252	0.407254	0.000598008	0.0220674	48.9237	37.536	11.3877
CCT4	3.54604	0.406253	0.000391068	0.0160362	49.5108	35.7957	13.7151
ANAPC11	3.60642	0.405931	0.000310447	0.0132828	52.2505	38.7129	13.5376
RHOA	4.27045	0.403423	1.9508e-05	0.00146551	80.8219	67.2843	13.5376
VOPP1	3.17571	0.40236	0.0014947	0.0430147	34.0509	23.0875	10.9634
ARHGEF1	3.80058	0.401953	0.000144361	0.00726716	59.8826	45.6116	14.271
SEPT9	3.72474	0.401812	0.000195521	0.00912996	56.5558	42.7445	13.8113
SLC25A39	3.47945	0.401122	0.00050244	0.019348	47.1624	34.7189	12.4435
GIMAP1	3.4143	0.399347	0.000639466	0.0230427	47.3581	35.5703	11.7878
UBE2L6	3.79837	0.399125	0.00014565	0.00731026	58.7084	45.8745	12.8339
SAMD3	3.71632	0.397428	0.000202147	0.00933973	63.2094	46.6007	16.6087
YWHAB	3.83471	0.39713	0.000125715	0.00644394	74.9511	61.7629	13.1882
ACTB	9.06861	0.396424	1.2055e-19	2.90422e-16	100	99.6494	0.35057
NDUFS2	3.36693	0.394772	0.000760089	0.0256363	38.1605	25.9672	12.1933
RASSF5	3.52883	0.394125	0.000417394	0.0167594	52.0548	38.3373	13.7175
ILK	3.47647	0.393035	0.000508067	0.0194287	42.8571	30.0864	12.7708
C8orf59	3.58692	0.392955	0.000334606	0.0140718	49.9022	35.7831	14.119
TRBC2	3.6631	0.391544	0.000249185	0.0111843	57.1429	43.3079	13.835
MT-ATP6	6.09251	0.39106	1.11157e-09	3.23198e-07	98.2387	95.1171	3.12168
ROCK1	3.50153	0.389923	0.000462595	0.0181423	50.6849	37.1228	13.5621
HLA-DPA1	3.74098	0.389297	0.000183303	0.00869677	65.7534	52.0346	13.7189
STK17B	3.50561	0.389294	0.000455558	0.0180341	52.2505	39.0635	13.187
NOP10	3.46108	0.388558	0.000538021	0.020298	57.1429	43.1075	14.0353
RHOH	3.17495	0.38844	0.00149863	0.0430544	40.7045	29.6857	11.0188
XCL2	4.0629	0.387618	4.84659e-05	0.00313153	96.6732	88.2559	8.41727
PEBP1	3.57803	0.387067	0.000346193	0.0145229	54.4031	40.7287	13.6744
FCER1G	5.84058	0.385665	5.20185e-09	1.29006e-06	96.4775	90.0213	6.45621
CD74	4.78929	0.38398	1.67377e-06	0.000192105	96.6732	91.0354	5.63776
PDCD4	3.58903	0.38292	0.000331908	0.0139932	68.6888	53.7498	14.939
NHP2	3.26171	0.382888	0.00110744	0.033833	45.9883	34.7314	11.2568
PSMB8	3.86359	0.382719	0.000111732	0.00596284	73.9726	61.6377	12.3349
SQSTM1	3.47939	0.382367	0.000502562	0.019348	55.3816	42.7445	12.6371
METTL23	3.12047	0.382175	0.00180563	0.049755	35.225	24.0516	11.1735
ANAPC5	3.30626	0.382133	0.000945497	0.0303225	44.4227	31.6514	12.7713
USP15	3.27513	0.381862	0.00105615	0.0329831	45.7926	33.9677	11.8249
BANF1	3.46339	0.381452	0.000533412	0.0202145	58.1213	45.837	12.2843
PTPRC	5.59298	0.381409	2.23199e-08	4.59028e-06	89.2368	82.2211	7.01568
EIF5	3.19329	0.378562	0.00140663	0.0410404	51.8591	40.7913	11.0678
MIEN1	3.17576	0.378511	0.00149446	0.0430147	39.726	28.2334	11.4926
ARPC2	4.04881	0.377865	5.14776e-05	0.00325138	95.499	83.5983	11.9007
GIMAP7	3.76577	0.377781	0.000166033	0.00813949	76.5166	63.1401	13.3765
RBCK1	3.31408	0.377147	0.000919442	0.0296472	45.2055	32.8659	12.3396
PPCS	3.2348	0.377087	0.00121727	0.0365268	43.2485	31.5012	11.7473
NONO	3.27564	0.375422	0.00105424	0.0329831	45.9883	33.204	12.7843
CLEC2B	3.69461	0.375052	0.000220222	0.0100374	67.7104	55.6029	12.1075
HSPA9	3.14991	0.374911	0.00163319	0.0462116	39.9217	28.4087	11.5131
PSMD4	3.38754	0.374353	0.000705219	0.0245719	49.3151	35.4201	13.895
FAM96B	3.38797	0.374269	0.00070412	0.0245719	54.7945	41.2921	13.5024
NCR3	3.1249	0.374235	0.00177867	0.0493348	43.8356	32.3776	11.458
HSPE1	3.2229	0.373924	0.00126901	0.0377434	58.9041	47.4145	11.4896
C12orf57	3.30993	0.372556	0.000933207	0.0300336	49.9022	37.4484	12.4538
CLPP	3.24207	0.369877	0.00118663	0.0357964	44.227	32.027	12.2
HSP90B1	3.51228	0.369673	0.000444279	0.017629	58.5127	44.7728	13.74
SNRPC	3.12531	0.364239	0.0017762	0.0493348	44.0313	32.4402	11.5911
DDX24	3.3284	0.364055	0.000873478	0.0287136	58.317	44.3596	13.9574
PARP8	3.15454	0.363951	0.00160749	0.0457218	43.2485	32.4402	10.8083
TSTD1	3.39416	0.363894	0.000688385	0.0241571	63.6008	49.9562	13.6446
VCP	3.19956	0.362764	0.0013764	0.0403679	44.6184	32.8659	11.7525
COPS6	3.13335	0.361452	0.00172823	0.0482608	42.0744	30.437	11.6374
NDUFB11	3.22381	0.3614	0.00126497	0.03769	60.6654	47.0765	13.5889
GIMAP2	3.25571	0.360376	0.0011311	0.0344312	44.4227	31.8392	12.5835
TAGLN2	3.90922	0.359973	9.25928e-05	0.00515342	83.5616	72.7056	10.856
LDHA	3.6832	0.358902	0.000230323	0.0104413	72.6027	60.586	12.0168
NDUFS7	3.1545	0.358684	0.00160774	0.0457218	45.0098	32.9911	12.0187
PPIB	3.19233	0.356837	0.0014113	0.0411057	76.1252	62.1886	13.9367
PCBP2	3.47732	0.356379	0.000506448	0.0194108	71.0372	58.6954	12.3418
PPP1R12A	3.27981	0.353799	0.00103876	0.0326821	55.5773	42.5441	13.0332
CNBP	3.41537	0.352935	0.000636961	0.0230015	82.3875	68.7492	13.6383
NDUFS5	3.15059	0.352858	0.0016294	0.0461818	69.2759	53.7999	15.476
GPX4	3.20588	0.351153	0.0013465	0.039629	63.0137	48.4162	14.5975
ATM	3.2194	0.348567	0.00128458	0.0380057	54.7945	42.8947	11.8998
SRSF7	3.37277	0.348088	0.00074415	0.0253522	71.4286	57.3557	14.0729
LAMP1	3.27107	0.347708	0.00107141	0.0333362	54.4031	40.2153	14.1878
CD52	4.46713	0.347101	7.92759e-06	0.000711122	98.0431	91.4361	6.60697
UBL5	3.33936	0.346629	0.000839717	0.027876	82.3875	69.2375	13.15
EVL	4.27159	0.344502	1.94082e-05	0.00146551	91.7808	82.4966	9.28427
DDX17	3.26358	0.343544	0.00110016	0.033833	62.4266	49.4178	13.0088
HSP90AA1	3.29116	0.343462	0.000997755	0.0316877	83.5616	74.0078	9.55388
ARPC1B	3.32347	0.343014	0.000889061	0.0289964	86.8885	73.6447	13.2438
CD37	3.73916	0.34239	0.000184637	0.00869753	85.3229	73.8074	11.5155
SF3B2	3.1567	0.341683	0.00159564	0.0455312	56.1644	42.9448	13.2196
MT2A	3.17108	0.340854	0.00151874	0.0435577	42.0744	31.0379	11.0364
CAPZB	3.27129	0.340552	0.0010706	0.0333362	66.5362	53.0988	13.4374
SH3BGRL3	4.48612	0.33962	7.25318e-06	0.000657622	95.499	88.4312	7.06782
VPS28	3.27806	0.339282	0.00104521	0.0327922	63.2094	51.1957	12.0137
RPL7A	9.01502	0.339261	1.96835e-19	4.14928e-16	99.0215	98.3974	0.624131
ISG15	3.33778	0.338226	0.000844509	0.02798	62.818	47.377	15.441
BAX	3.13722	0.336783	0.00170559	0.0477791	53.0333	39.4015	13.6317
ITGB2	3.3742	0.335558	0.000740314	0.0252726	91.1937	79.7296	11.4642
PIK3R1	3.14282	0.334843	0.0016733	0.0471094	52.6419	41.2295	11.4124
POLR1D	3.12213	0.334021	0.0017955	0.0495775	48.5323	35.8207	12.7116
ARPC3	3.40669	0.33309	0.000657556	0.023444	92.3679	80.4557	11.9122
CORO1A	4.39986	0.329377	1.08318e-05	0.000895433	96.8689	89.9336	6.93524
STK17A	3.347	0.32765	0.0008169	0.0273881	87.4755	76.637	10.8385
EEF1B2	5.26331	0.32727	1.41488e-07	2.27243e-05	96.2818	91.2984	4.98344
HCST	4.43505	0.323193	9.20488e-06	0.00080016	97.2603	91.5237	5.73655
IFITM2	6.05576	0.306222	1.39754e-09	3.77441e-07	99.0215	96.4442	2.5773
PNRC1	3.73988	0.293449	0.000184105	0.00869677	87.4755	81.1193	6.35622
MT-CO2	6.59707	0.277757	4.19371e-11	1.63744e-08	100	99.3114	0.688619
RPLP0	5.07364	0.258872	3.90285e-07	5.41682e-05	99.4129	97.1954	2.21747
TMSB10	5.79498	0.247061	6.83307e-09	1.64618e-06	99.8043	99.061	0.743331
RPSA	5.15669	0.244077	2.51349e-07	3.75111e-05	99.8043	97.9091	1.8952
NKG7	3.2804	0.227859	0.0010366	0.0326753	98.8258	96.7572	2.0686
NACA	3.95247	0.218761	7.7349e-05	0.00451354	98.4344	96.1813	2.25315
RPL28	7.91932	0.212794	2.38822e-15	2.11973e-12	100	99.8873	0.112683
RPS21	5.13047	0.20164	2.89024e-07	4.27552e-05	99.6086	98.435	1.17365
RPL37	6.66299	0.200901	2.68305e-11	1.13117e-08	99.8043	99.5618	0.242517
RPL29	5.60414	0.187904	2.09286e-08	4.3697e-06	99.8043	99.3239	0.480404
RPL30	6.44549	0.186351	1.15228e-10	4.13447e-08	100	99.8247	0.175285
RPS12	6.74555	0.173771	1.5245e-11	6.94844e-09	99.8043	99.9249	-0.120573
TPT1	5.00488	0.171661	5.58961e-07	7.17488e-05	100	99.7371	0.262927
EEF1A1	6.80071	0.170181	1.04108e-11	5.01623e-09	100	100	0
RPS8	4.83532	0.145911	1.32932e-06	0.000157871	100	99.7621	0.237887
HLA-B	5.20569	0.136241	1.93273e-07	2.96305e-05	100	100	0
RPS24	4.74832	0.130665	2.05114e-06	0.000233719	99.8043	99.9124	-0.108052
RPS7	3.70445	0.126402	0.000211848	0.00970817	100	99.6244	0.37561
RPL19	3.86468	0.0970136	0.000111236	0.00595516	100	99.9499	0.0500814
RPL38	-3.59569	-0.0727686	0.000323532	0.0137432	98.8258	97.1078	1.71803
RPS15	-3.71954	-0.0733696	0.000199589	0.00927236	100	99.8748	0.125203
PTMA	-3.39828	-0.0803276	0.000678101	0.0239119	100	99.7621	0.237887
RPL35A	-3.50434	-0.0812797	0.000457743	0.0180782	99.8043	99.8998	-0.095532
RPL23A	-3.45033	-0.087769	0.000559892	0.0207974	100	99.9374	0.0626017
RPS2	-3.81697	-0.0972789	0.0001351	0.00684184	100	99.9875	0.0125203
RPS26	-3.86926	-0.108959	0.000109165	0.00587903	97.6517	97.6837	-0.0320727
RPL15	-3.67137	-0.113095	0.000241251	0.0108782	100	99.8748	0.125203
RPL39	-4.42979	-0.117067	9.43243e-06	0.000813712	99.8043	99.9624	-0.158134
RPS18	-3.7961	-0.12493	0.000146989	0.00735557	100	99.975	0.0250407
MT-ND2	-3.79392	-0.127059	0.00014829	0.00739869	99.0215	98.0844	0.937139
RPLP2	-5.04262	-0.135045	4.59197e-07	6.19512e-05	100	99.975	0.0250407
RPS6	-5.41591	-0.145594	6.09789e-08	1.10575e-05	100	99.9624	0.037561
B2M	-9.79992	-0.147256	1.1267e-22	3.16678e-19	100	100	0
RPL35	-5.00252	-0.156599	5.65855e-07	7.17488e-05	99.8043	99.6369	0.167395
H3F3B	-5.62636	-0.168966	1.8405e-08	3.92889e-06	99.6086	98.6353	0.973328
BTG1	-5.31752	-0.170181	1.05189e-07	1.7739e-05	100	99.8122	0.187805
RPS27	-7.88982	-0.183864	3.02632e-15	2.31981e-12	100	100	0
TXNIP	-4.11002	-0.202349	3.9563e-05	0.00264758	95.8904	93.7649	2.12554
EIF1	-6.26804	-0.216732	3.65622e-10	1.20899e-07	99.4129	98.7104	0.702511
EIF3E	-4.40928	-0.221225	1.03717e-05	0.00087454	79.2564	76.5369	2.71949
RPL34	-8.96091	-0.222841	3.22e-19	6.03356e-16	100	99.9875	0.0125203
MT-ND4	-5.35256	-0.225251	8.67203e-08	1.4923e-05	98.8258	98.4224	0.403395
RPL3	-7.89366	-0.246149	2.93458e-15	2.31981e-12	99.8043	99.9249	-0.120573
RPL41	-3.18801	-0.255379	0.00143253	0.0415804	100	99.9374	0.0626017
DDIT4	-4.99423	-0.288772	5.90696e-07	7.43395e-05	84.7358	82.3088	2.42706
NAP1L1	-3.74763	-0.297682	0.000178513	0.00852815	61.2524	61.1744	0.0780378
RPS20	-4.28982	-0.312516	1.78818e-05	0.00136452	96.2818	97.0953	-0.813479
PLAC8	-4.86127	-0.324661	1.16638e-06	0.000140498	81.9961	82.6969	-0.700796
RPS29	-5.64681	-0.327269	1.6345e-08	3.57978e-06	99.8043	99.7997	0.00463081
RPL21	-8.32601	-0.331513	8.36158e-17	9.40065e-14	100	99.9499	0.0500814
RPL31	-6.3166	-0.347737	2.67375e-10	9.20205e-08	100	99.5743	0.425692
ID2	-5.72057	-0.355854	1.06168e-08	2.45263e-06	94.1292	95.067	-0.937825
VAMP2	-4.66163	-0.379874	3.1372e-06	0.000334384	62.6223	63.7536	-1.13129
RPL13A	-6.747	-0.405671	1.50934e-11	6.94844e-09	100	99.9374	0.0626017
RPL7	-7.86109	-0.407291	3.80808e-15	2.67581e-12	99.6086	99.6494	-0.0408198
RPL27A	-5.8889	-0.421429	3.88763e-09	9.78523e-07	99.6086	99.3114	0.29723
AREG	-4.61838	-0.42945	3.86743e-06	0.000390541	83.5616	84.2619	-0.700282
IL7R	-4.69142	-0.434841	2.71311e-06	0.000299045	67.9061	71.366	-3.4599
TSC22D3	-7.82609	-0.448312	5.03261e-15	3.3948e-12	95.499	95.0294	0.469599
KLRB1	-5.2268	-0.463036	1.72465e-07	2.69301e-05	74.7554	77.7764	-3.02101
MALAT1	-11.0692	-0.47436	1.76935e-28	9.94613e-25	100	100	0
CMC1	-7.25178	-0.476131	4.11318e-13	2.16765e-10	88.2583	88.1307	0.127605
NFKBIA	-5.36167	-0.480795	8.2456e-08	1.46372e-05	83.1703	85.7518	-2.58159
GPR183	-3.89185	-0.481411	9.94816e-05	0.00542932	52.2505	53.4744	-1.22391
RPS17	-7.79103	-0.553456	6.64632e-15	4.31091e-12	94.1292	96.4943	-2.36514
CCL4	-3.25234	-0.640912	0.00114458	0.0347163	37.5734	42.8947	-5.32132
FKBP5	-3.41311	-0.735225	0.000642266	0.0230891	23.6791	30.2241	-6.54505
CXCR4	-8.04513	-0.833403	8.61521e-16	8.54629e-13	73.3855	78.8531	-5.46762
C1orf56	-3.3427	-0.894129	0.00082968	0.0277064	17.2211	24.6651	-7.44395
GABPB1	-3.84895	-0.970406	0.000118624	0.00619342	19.1781	27.1566	-7.97855
