## Supplementary Tables 12 and 13 for "CD20^+^ natural killer cells are polyfunctional, memory-like cells that are enriched in inflammatory disorders"

### Sheet: Table S12 - Biological Process
Term	P-value	Adjusted P-value	Odds Ratio	Combined Score	Genes
Regulation Of Antigen Receptor-Mediated Signaling Pathway (GO:0050854)	8.78424e-06	0.00104907	69.7917	812.554	LYN;PTPRC;CD300A;PTPN22
Antigen Processing And Presentation Of Endogenous Peptide Antigen Via MHC Class I (GO:0019885)	0.000412133	0.0132531	34.8315	271.483	ERAP2;ERAP1;TAP1
Regulation Of Nucleotide-Binding Oligomerization Domain Containing 2 Signaling Pathway (GO:0070432)	0.000412133	0.0132531	34.8315	271.483	PTPN22;HSPA1B;HSPA1A
Macrophage Derived Foam Cell Differentiation (GO:0010742)	0.000412133	0.0132531	34.8315	271.483	TGFB1;SOAT1;STAT1
Positive Regulation Of Leukocyte Degranulation (GO:0043302)	1.82138e-05	0.00168155	21.8424	238.373	FGR;KLRC2;SYK;LAMP1;ITGB2
Antigen Receptor-Mediated Signaling Pathway (GO:0050851)	3.08796e-12	8.83773e-09	7.44405	197.294	KHDRBS1;DENND1B;ITK;BTN3A1;SYK;RFTN1;PTPN22;ZAP70;PTPRC;LCK;TRBC2;PLCG2;CD38;TRDC;LCP2;CSK;FYN;RBCK1;CD247;MS4A1;SKAP1;SPG21;HLA-DPA1
Foam Cell Differentiation (GO:0090077)	0.000706204	0.018046	26.1223	189.533	TGFB1;SOAT1;STAT1
Positive Regulation Of Microtubule Nucleation (GO:0090063)	0.000706204	0.018046	26.1223	189.533	DCTN1;HSPA1B;HSPA1A
Stimulatory C-type Lectin Receptor Signaling Pathway (GO:0002223)	9.42241e-06	0.00104907	16.1547	186.949	LYN;KLRC2;SYK;KLRC3;PLCG2;FYN
Fc-gamma Receptor Signaling Pathway (GO:0038094)	3.00712e-06	0.000573758	14.4355	183.541	LYN;FGR;FCER1G;SYK;LCK;FYN;CD247
Regulation Of Natural Killer Cell Activation (GO:0032814)	5.76426e-05	0.00374939	15.8829	155.037	ZNF683;KLRC2;KLRC3;PTPN22;KLRC1
Regulation Of B Cell Receptor Signaling Pathway (GO:0050855)	5.76426e-05	0.00374939	15.8829	155.037	LYN;PRKCH;CD300A;LPXN;PTPN22
Maintenance Of Apical/Basal Cell Polarity (GO:0035090)	0.00110641	0.0231136	20.8968	142.237	SLC9A3R1;PDCD6IP;WDR1
Maintenance Of Epithelial Cell Apical/Basal Polarity (GO:0045199)	0.00110641	0.0231136	20.8968	142.237	SLC9A3R1;PDCD6IP;WDR1
Positive Regulation Of Tumor Necrosis Factor-Mediated Signaling Pathway (GO:1903265)	0.00110641	0.0231136	20.8968	142.237	CPNE1;HSPA1B;HSPA1A
Response To Type II Interferon (GO:0034341)	4.37126e-08	3.12763e-05	7.51266	127.307	IFITM3;GBP5;CD74;IFITM1;IFITM2;STAT1;CCL5;XCL2;XCL1;GBP2;GAPDH;GBP1;GBP4;HLA-DPA1
Antigen Processing And Presentation Of Peptide Antigen Via MHC Class I (GO:0002474)	0.000107928	0.0058281	13.438	122.744	FCER1G;ERAP2;ERAP1;TAP1;CALR
Positive Regulation Of Natural Killer Cell Mediated Immunity (GO:0002717)	4.14773e-05	0.0031239	11.6643	117.697	NCR3;KLRC2;LAMP1;KLRC3;SH2D1B;KIR2DL4
Regulation Of Viral Genome Replication (GO:0045069)	3.10196e-07	9.86424e-05	7.70353	115.446	IFITM3;DDB1;IFITM1;ILF3;IFITM2;CNOT7;STAU1;APOBEC3G;CCL5;BANF1;ISG15;PPIA
Endothelial Tube Morphogenesis (GO:0061154)	0.00162514	0.0302022	17.4131	111.83	RBPJ;RHOA;RHOB
Leukocyte Cell-Cell Adhesion (GO:0007159)	1.92653e-05	0.00172304	10.2215	110.977	ROCK1;SEMA4D;SYK;CCL5;ITGB2;PECAM1;ITGAL
Regulation Of Innate Immune Response (GO:0045088)	2.4078e-07	9.84446e-05	7.0708	107.755	GBP5;ERAP1;SH2D1B;PTPN22;IFI35;YWHAZ;FGR;CDC37;CCL5;PCBP2;BANF1;PTPN6;BIRC2
Regulation Of Mast Cell Degranulation (GO:0043304)	0.000489964	0.0150782	13.9526	106.335	LYN;FGR;SYK;CD300A
Negative Regulation Of mRNA Splicing, Via Spliceosome (GO:0048025)	0.000489964	0.0150782	13.9526	106.335	SRSF4;SRSF10;SRSF7;SRSF9
B Cell Receptor Signaling Pathway (GO:0050853)	4.40029e-06	0.000662823	8.54965	105.45	ITK;PTPRC;SYK;LCK;RFTN1;PLCG2;CD38;BAX;MS4A1
T Cell Differentiation (GO:0030217)	4.40029e-06	0.000662823	8.54965	105.45	ZAP70;FCER1G;TGFB1;PTPRC;LCK;RHOH;PTPN22;PIK3R1;ZFP36L1
Regulation Of Natural Killer Cell Mediated Cytotoxicity (GO:0042269)	2.40671e-05	0.00202588	9.81213	104.349	NCR1;NCR3;LAMP1;KLRC2;KLRC3;KLRC1;KIR2DL4
Positive Regulation Of Protein-Containing Complex Assembly (GO:0031334)	9.29442e-08	5.0661e-05	6.40673	103.733	GBP5;VCP;HSP90AA1;TGFB1;SYK;NEK7;ISG15;PTPN22;RAP1B;PLCG2;BAX;ATM;LCP1;GBP2;SKAP1
Fc Receptor Signaling Pathway (GO:0038093)	6.7642e-05	0.00430203	10.4968	100.782	LYN;FCER1G;SYK;LCK;PLCG2;CD247
Lipopolysaccharide-Mediated Signaling Pathway (GO:0031663)	0.000186431	0.00846929	11.6451	100.002	LYN;TGFB1;CCL5;PLCG2;PTPN22
Negative Regulation Of Viral Life Cycle (GO:1903901)	0.000186431	0.00846929	11.6451	100.002	IFITM3;IFITM1;IFITM2;PPIA;LY6E
Cytoplasmic Translation (GO:0002181)	3.07738e-07	9.86424e-05	6.27219	94.0453	RPL30;RPS7;RPS8;RPLP0;RPSA;RPL7A;RPL22L1;RPL37;RPL29;RPL28;RPL17;RPS21;RPS24;RPL19
B Cell Mediated Immunity (GO:0019724)	0.000653383	0.0174765	12.6835	93.0127	CD74;FCER1G;IL2RB;CD27
Defense Response To Protozoan (GO:0042832)	0.000653383	0.0174765	12.6835	93.0127	NKG7;GBP2;GBP1;GBP4
Negative Regulation Of mRNA Processing (GO:0050686)	0.000653383	0.0174765	12.6835	93.0127	SRSF4;SRSF10;SRSF7;SRSF9
Antigen Processing And Presentation Of Endogenous Peptide Antigen (GO:0002483)	0.000239077	0.00963716	10.9167	91.0314	ERAP2;ERAP1;HLA-B;TAP1;HLA-DRA
Negative Regulation Of Interleukin-2 Production (GO:0032703)	0.000239077	0.00963716	10.9167	91.0314	PTPRC;TBX21;XCL1;GBP1;HAVCR2
Positive Regulation Of Signal Transduction By P53 Class Mediator (GO:1901798)	0.000239077	0.00963716	10.9167	91.0314	EIF5A;RPS7;ATM;RPL37;RPL17
Regulation Of Microtubule Nucleation (GO:0010968)	0.00227345	0.0363498	14.9247	90.8387	DCTN1;HSPA1B;HSPA1A
Regulation Of Programmed Necrotic Cell Death (GO:0062098)	0.00227345	0.0363498	14.9247	90.8387	CYLD;OGT;BIRC2
Establishment Of Epithelial Cell Apical/Basal Polarity (GO:0045198)	0.00227345	0.0363498	14.9247	90.8387	SLC9A3R1;SH3BP1;RHOA
Regulation Of T-helper 2 Cell Cytokine Production (GO:2000551)	0.00227345	0.0363498	14.9247	90.8387	DENND1B;TBX21;XCL1
mRNA Metabolic Process (GO:0016071)	6.74389e-07	0.000175464	6.38106	90.6714	SF3B2;SF3A1;SF3A2;CELF1;SND1;LSM2;HSF1;PCBP2;SRSF4;SRSF7;HSPA1B;SRSF9;HSPA1A
Positive Regulation Of Defense Response To Virus By Host (GO:0002230)	0.000105534	0.0058281	9.54152	87.3667	HSP90AA1;APOBEC3G;DTX3L;STAT1;PTPN22;TRIM22
Fc Receptor Mediated Stimulatory Signaling Pathway (GO:0002431)	0.000302301	0.0109631	10.274	83.2615	LYN;FGR;FCER1G;SYK;FYN
Regulation Of Erythrocyte Differentiation (GO:0045646)	5.41609e-05	0.00369068	8.45699	83.0777	HSPA9;LYN;STAT1;HIF1A;HSPA1B;ZFP36L1;HSPA1A
Substrate Adhesion-Dependent Cell Spreading (GO:0034446)	5.41609e-05	0.00369068	8.45699	83.0777	PARVG;PXN;ILK;LPXN;PIK3R1;SRGAP3;RHOA
Regulation Of Nucleocytoplasmic Transport (GO:0046822)	0.000851964	0.0192785	11.626	82.172	KHDRBS1;RBM4;TGFB1;UHMK1
Negative Regulation Of Inflammatory Response To Antigenic Stimulus (GO:0002862)	0.000851964	0.0192785	11.626	82.172	LYN;FGR;SYK;FYN
Negative Regulation Of Natural Killer Cell Mediated Cytotoxicity (GO:0045953)	0.000851964	0.0192785	11.626	82.172	TGFB1;HLA-B;KLRC1;KIR2DL4
Nuclear Migration (GO:0007097)	0.000851964	0.0192785	11.626	82.172	SUN2;SLC9A3R1;DCTN1;PAFAH1B1
Negative Regulation Of Viral Process (GO:0048525)	6.93187e-06	0.000944715	6.8994	81.9606	IFITM3;IFITM1;ILF3;IFITM2;APOBEC3G;STAT1;CCL5;BANF1;ISG15;PPIA
Regulation Of Protein Modification By Small Protein Conjugation Or Removal (GO:1903320)	0.000129933	0.00676127	9.1262	81.6657	HSP90AA1;COPS6;UBQLN1;HIF1A;HSPA1B;HSPA1A
Immunoglobulin Mediated Immune Response (GO:0016064)	0.000158596	0.00769327	8.7455	76.5156	CD74;FCER1G;IL2RB;CD27;HLA-DRA;HLA-DPA1
Innate Immune Response Activating Cell Surface Receptor Signaling Pathway (GO:0002220)	0.000158596	0.00769327	8.7455	76.5156	LYN;KLRC2;SYK;KLRC3;PLCG2;FYN
Negative Regulation Of Peptidyl-Tyrosine Phosphorylation (GO:0050732)	0.000158596	0.00769327	8.7455	76.5156	PTPRC;SEMA4D;PPP2R1A;CD300A;PTPN6;PARP14
Regulation Of Homotypic Cell-Cell Adhesion (GO:0034110)	0.00306122	0.0442485	13.0585	75.5947	LYN;SYK;CCL5
Regulation Of Stress-Activated Protein Kinase Signaling Cascade (GO:0070302)	0.00306122	0.0442485	13.0585	75.5947	LYN;MAP2K2;MAPK1
Response To X-ray (GO:0010165)	0.00306122	0.0442485	13.0585	75.5947	NIPBL;ATM;NUCKS1
Macrophage Activation Involved In Immune Response (GO:0002281)	0.00306122	0.0442485	13.0585	75.5947	SYK;PLCG2;IFI35
Positive Regulation Of Protein Polyubiquitination (GO:1902916)	0.00306122	0.0442485	13.0585	75.5947	PTPN22;UBE2V1;GABARAP
Regulation Of Actin Filament Depolymerization (GO:0030834)	0.00306122	0.0442485	13.0585	75.5947	MTPN;SH3BP1;WDR1
Regulation Of Inflammatory Response To Antigenic Stimulus (GO:0002861)	0.00108956	0.0231136	10.7311	73.2075	LYN;FGR;SYK;FYN
Myeloid Cell Activation Involved In Immune Response (GO:0002275)	0.00108956	0.0231136	10.7311	73.2075	FCER1G;SYK;PLCG2;IFI35
Negative Regulation Of Oxidative Stress-Induced Intrinsic Apoptotic Signaling Pathway (GO:1902176)	0.00108956	0.0231136	10.7311	73.2075	NONO;HSPB1;HIF1A;PPIA
Positive Regulation Of Lymphocyte Chemotaxis (GO:0140131)	0.00108956	0.0231136	10.7311	73.2075	CCL5;XCL2;PTK2B;XCL1
Integrin-Mediated Signaling Pathway (GO:0007229)	4.30278e-06	0.000662823	5.79864	71.6494	FGR;SYK;ITGB2;ITGAX;NME2;ZYX;ILK;ADAM10;MYH9;PTK2B;ISG15;ITGAL
Negative Regulation Of Antigen Receptor-Mediated Signaling Pathway (GO:0050858)	0.000465831	0.0146506	9.19159	70.515	CD300A;SH2D1A;LPXN;PTPN22;GBP1
Cellular Response To Type II Interferon (GO:0071346)	1.43041e-05	0.00136461	6.28176	70.0728	GBP5;STAT1;CCL5;XCL2;XCL1;GBP2;GAPDH;GBP1;GBP4;HLA-DPA1
Cellular Defense Response (GO:0006968)	5.1169e-05	0.00366114	7.01591	69.3199	NCR1;ITK;FCMR;KLRC2;KLRC3;PTK2B;LSP1;KIR2DL4
Regulation Of Immune Response (GO:0050776)	9.5906e-06	0.00104907	5.87061	67.8333	FGR;LYN;DENND1B;SYK;ERAP1;SH2D1A;IRF7;HLA-DRA;PTPN22;CSK;BIRC2
Regulation Of Lymphocyte Activation (GO:0051249)	0.00137003	0.0257962	9.96409	65.6925	KLRC2;KLRC3;LCK;KLRC1
Negative Regulation Of Viral Entry Into Host Cell (GO:0046597)	0.00137003	0.0257962	9.96409	65.6925	IFITM3;IFITM1;IFITM2;LY6E
Positive Regulation Of NLRP3 Inflammasome Complex Assembly (GO:1900227)	0.00137003	0.0257962	9.96409	65.6925	GBP5;NEK7;PLCG2;PTPN22
Positive Regulation Of Phosphoprotein Phosphatase Activity (GO:0032516)	0.00137003	0.0257962	9.96409	65.6925	PPP1R12A;PTPRC;CD300A;CALM3
T Cell Activation (GO:0042110)	2.74771e-06	0.000561711	5.10353	65.3493	ITK;CD74;RHOH;PTPN22;PIK3R1;ZAP70;PTPRC;LCK;TRBC2;CD7;SLAMF7;TRDC;LCP1;CD247
Positive Regulation Of T Cell Migration (GO:2000406)	0.000568967	0.0161226	8.73156	65.2395	CCL5;XCL2;ADAM10;XCL1;RHOA
Regulation Of Peptidyl-Tyrosine Phosphorylation (GO:0050730)	7.88823e-06	0.00102619	5.42553	63.7507	CD74;TGFB1;CNOT7;PTPRC;SEMA4D;ITGB2;PECAM1;PLCG2;HCLS1;PTK2B;FYN;PTPN6
Regulation Of T Cell Receptor Signaling Pathway (GO:0050856)	0.000326638	0.011129	7.49459	60.1565	TESPA1;CD300A;LCK;SH2D1A;PTPN22;GBP1
Arp2/3 Complex-Mediated Actin Nucleation (GO:0034314)	0.00169721	0.0306321	9.29934	59.3184	ARPC2;ARPC3;ARPC1B;ARPC5L
Regulation Of Lymphocyte Differentiation (GO:0045619)	0.00169721	0.0306321	9.29934	59.3184	ZNF683;PRELID1;TBX21;ZFP36L1
Negative Regulation Of RNA Splicing (GO:0033119)	0.00169721	0.0306321	9.29934	59.3184	SRSF4;SRSF10;SRSF7;SRSF9
Regulation Of NIK/NF-kappaB Signaling (GO:1901222)	1.99106e-05	0.00172679	5.37972	58.2315	CYLD;BCL3;CPNE1;PDCD4;ILK;CD27;PTPN22;IFI35;PHB2;RHOA;LIMS1
Negative Regulation Of Viral Genome Replication (GO:0045071)	0.000106289	0.0058281	6.23476	57.044	IFITM3;IFITM1;ILF3;IFITM2;APOBEC3G;CCL5;BANF1;ISG15
Macromolecule Biosynthetic Process (GO:0009059)	1.01567e-06	0.000223603	4.12007	56.8568	EIF5A;RPL30;RPS7;RPS8;RPLP0;RPSA;MRPS6;MRPL11;EEF1B2;EEF1A1;EEF1G;RPL7A;RPL37;RPL29;RPL28;RPS21;RPL17;RPS24;RPL19
Chaperone Cofactor-Dependent Protein Refolding (GO:0051085)	0.000825471	0.0192785	7.93697	56.349	HSPA9;HSPA8;HSPE1;HSPA1B;HSPA1A
Regulation Of Actin Polymerization Or Depolymerization (GO:0008064)	0.000825471	0.0192785	7.93697	56.349	WDR1;SH3BP1;WAS;COTL1;HCLS1
Response To Unfolded Protein (GO:0006986)	0.000204807	0.00874861	6.62572	56.2752	HSPA8;HSP90AA1;HSF1;HSPB1;BAX;HSPE1;HSPA1A
Positive Regulation Of Leukocyte Cell-Cell Adhesion (GO:1903039)	0.000204807	0.00874861	6.62572	56.2752	LCK;ITGB2;SIRPG;HLA-DRA;RHOA;SKAP1;HLA-DPA1
Regulation Of B Cell Proliferation (GO:0030888)	0.000204807	0.00874861	6.62572	56.2752	SASH3;LYN;CD74;PTPRC;CD300A;CD38;ATM
Peptidyl-Tyrosine Modification (GO:0018212)	0.000121748	0.00645264	6.09891	54.9729	FGR;LYN;ZAP70;SYK;LCK;PTK2B;FYN;PTPN6
Fc-gamma Receptor Signaling Pathway Involved In Phagocytosis (GO:0038096)	0.0020749	0.0347273	8.71768	53.8565	LYN;FGR;SYK;FYN
Regulation Of Macrophage Chemotaxis (GO:0010758)	0.0020749	0.0347273	8.71768	53.8565	DDT;CCL5;MAPK1;PTK2B
Positive Regulation Of Antigen Receptor-Mediated Signaling Pathway (GO:0050857)	0.0020749	0.0347273	8.71768	53.8565	PRKCH;PTPRC;TESPA1;LCK
Regulation Of Apoptotic Process (GO:0042981)	5.35107e-09	5.10492e-06	2.74023	52.1904	MTCH2;FCMR;DDX42;HSPB1;FASLG;PHB2;ACTB;RPS6KA3;RPS6KA1;PIM1;TNFSF10;CD38;HSP90AA1;NME2;ACTN4;YWHAZ;RHOB;VDAC1;SQSTM1;PPIA;BIRC2;VCP;ANP32A;IFI6;PIK3R1;HSP90B1;MIEN1;PTK2B;FYN;HSPA9;CD74;PRELID1;SEMA4D;GADD45B;STAT1;NFKB1;STK17A;APEX1;STK17B;BCL3;IL2RB;BAX;CD27;PTPN6;ATM;CALR;HSPA1B;TPT1;HSPA1A
Translation (GO:0006412)	8.00846e-07	0.000191002	3.70177	51.964	EIF5A;RPL30;RPS7;RPS8;RPLP0;MRPS34;RPSA;MRPS6;MRPL11;EEF1B2;EEF1A1;EEF1G;RPL7A;MTG1;RPL22L1;RPL37;RPL29;RPL28;RPS21;RPL17;RPS24;RPL19
Negative Regulation Of Immune Response (GO:0050777)	8.98785e-05	0.00535901	5.54405	51.6542	FGR;LYN;SYK;CD300A;PCBP2;BANF1;FYN;YWHAZ;HAVCR2
Regulation Of Defense Response To Virus By Host (GO:0050691)	0.00052583	0.0153564	6.76827	51.104	HSP90AA1;APOBEC3G;DTX3L;STAT1;PTPN22;TRIM22
Regulation Of Interleukin-2 Production (GO:0032663)	0.000312608	0.011129	6.12784	49.4551	PNP;PTPRC;TBX21;PLCG2;XCL1;GBP1;HAVCR2
Response To Interferon-Beta (GO:0035456)	0.00115949	0.023206	7.27481	49.176	IFITM3;IFITM1;IFITM2;STAT1;XAF1
Glycolytic Process (GO:0006096)	0.00115949	0.023206	7.27481	49.176	LDHA;TPI1;PKM;PGAM1;GAPDH
Positive Regulation Of Dephosphorylation (GO:0035306)	0.00115949	0.023206	7.27481	49.176	TGFB1;ROCK1;CALM3;DYNLL1;PPIA
Positive Regulation Of Viral Genome Replication (GO:0045070)	0.00115949	0.023206	7.27481	49.176	DDB1;CNOT7;STAU1;CCL5;PPIA
Positive Regulation Of Natural Killer Cell Mediated Cytotoxicity (GO:0045954)	0.00250687	0.0392057	8.20446	49.1342	NCR3;KLRC2;LAMP1;KLRC3
Positive Regulation Of Cytokine Production (GO:0001819)	4.07887e-07	0.000116737	3.30395	48.6086	ITK;PTPN22;HIF1A;PNP;PLCG2;FLOT1;HAVCR2;HLA-DPA1;IL12RB2;GBP5;CD74;FCER1G;TGFB1;BTN3A1;SYK;RFTN1;IL16;ISG15;FGR;PTPRC;IRF7;XCL1;LCP1;GAPDH;HSPA1B;CD244;HSPA1A
Tumor Necrosis Factor-Mediated Signaling Pathway (GO:0033209)	0.000609798	0.0167812	6.55642	48.5331	EIF5A;STAT1;ILK;PTK2B;BIRC2;LIMS1
Negative Regulation Of Type I Interferon Production (GO:0032480)	0.000609798	0.0167812	6.55642	48.5331	YY1;CYLD;REL;BANF1;XAF1;HAVCR2
Selective Autophagy (GO:0061912)	0.000203327	0.00874861	5.60984	47.6875	RNF213;TGFB1;UBQLN1;ATM;CALR;PHB2;SQSTM1;OGT
Positive Regulation Of Immune Response (GO:0050778)	7.85959e-05	0.00478599	5.02178	47.4618	SASH3;GBP5;CD74;PTPRC;CCL5;ITGB2;SH2D1B;HLA-DRA;IFI35;SKAP1
Peptide Biosynthetic Process (GO:0043043)	9.89691e-06	0.00104907	3.98956	45.9728	RPL30;RPS7;RPS8;RPLP0;RPSA;MRPS6;MRPL11;EEF1A1;RPL7A;RPL37;RPL29;RPL28;RPS21;RPL17;RPS24;RPL19
Positive Regulation Of Intracellular Signal Transduction (GO:1902533)	1.06208e-07	5.0661e-05	2.82754	45.4042	ROCK1;ILK;FASLG;IQGAP1;IFI35;CXXC5;PHB2;SLC9A3R1;CCL5;PLCG2;CPNE1;TNFSF10;RPL37;RPL17;TRIM22;LYN;CD74;HSP90AA1;TGFB1;SEMA4D;SHISA5;RHOA;FGR;PTPRC;LCK;REL;PDCD4;HCLS1;CD27;BAX;PTPN6;RBCK1;UBE2V1;HCST;GAPDH;PPIA;BIRC2;LIMS1
Cellular Response To Tumor Necrosis Factor (GO:0071356)	2.99204e-05	0.00237867	4.32669	45.071	EIF5A;STAT1;ILK;ACTN4;ZFP36L1;CCL5;XCL2;XCL1;PTK2B;GBP2;GBP1;BIRC2;LIMS1
Fc-epsilon Receptor Signaling Pathway (GO:0038095)	0.00299677	0.0442485	7.74825	45.0191	LYN;FCER1G;SYK;PLCG2
Cellular Response To Low-Density Lipoprotein Particle Stimulus (GO:0071404)	0.00299677	0.0442485	7.74825	45.0191	FCER1G;SYK;ITGB2;LCP1
Regulation Of Cytokine-Mediated Signaling Pathway (GO:0001959)	0.000808629	0.0192785	6.17011	43.9322	CD74;CYLD;PTPRC;SYK;CDC37;PTPN6
Regulation Of Protein Dephosphorylation (GO:0035304)	0.000808629	0.0192785	6.17011	43.9322	TGFB1;YWHAB;CALM3;DYNLL1;PPIA;HSP90B1
Positive Regulation Of Leukocyte Mediated Cytotoxicity (GO:0001912)	0.000522494	0.0153564	5.56962	42.089	NCR3;LAMP1;KLRC2;KLRC3;HLA-B;XCL1;HLA-DRA
Positive Regulation Of Viral Process (GO:0048524)	0.000925101	0.0206847	5.99351	41.8683	DDB1;CNOT7;STAU1;MDFIC;CCL5;PPIA
Spliceosomal Complex Assembly (GO:0000245)	0.00032518	0.011129	5.19322	41.7075	SF3B2;SF3A1;SF3A2;CELF1;TXNL4A;SF3B1;SRSF10;SRSF9
Regulation Of T Cell Activation (GO:0050863)	0.00032518	0.011129	5.19322	41.7075	PRELID1;LCK;CCL5;TBX21;SIRPG;HLA-DRA;PTPN22;HLA-DPA1
U2-type Prespliceosome Assembly (GO:1903241)	0.00354821	0.0470138	7.34007	41.4076	SF3A1;SF3B2;SF3A2;SF3B1
Actin Nucleation (GO:0045010)	0.00354821	0.0470138	7.34007	41.4076	ARPC2;ARPC3;ARPC1B;ARPC5L
Regulation Of Toll-Like Receptor 4 Signaling Pathway (GO:0034143)	0.00354821	0.0470138	7.34007	41.4076	LYN;FLOT1;PTPN22;IFI35
Entrainment Of Circadian Clock By Photoperiod (GO:0043153)	0.00354821	0.0470138	7.34007	41.4076	PPP1CC;RBM4;BHLHE40;PPP1CA
Immune Response-Activating Cell Surface Receptor Signaling Pathway (GO:0002429)	0.00354821	0.0470138	7.34007	41.4076	LYN;NCR3;FCER1G;SPG21
Positive Regulation Of Cell-Substrate Junction Organization (GO:0150117)	0.00354821	0.0470138	7.34007	41.4076	ROCK1;PIK3R1;MAPRE2;LIMS1
Positive Regulation Of Neutrophil Migration (GO:1902624)	0.00354821	0.0470138	7.34007	41.4076	CD74;RAC2;XCL1;CD99
Regulation Of Cell Junction Assembly (GO:1901888)	0.00354821	0.0470138	7.34007	41.4076	RAP1B;PRKCH;ROCK1;FLOT1
'De Novo' Post-Translational Protein Folding (GO:0051084)	0.00183485	0.0320203	6.46549	40.7377	HSPA9;HSPA8;HSPE1;HSPA1B;HSPA1A
Rho Protein Signal Transduction (GO:0007266)	0.000589384	0.0165374	5.44557	40.4956	ROCK1;ARHGEF3;WAS;ARHGEF1;RHOA;ARHGAP4;RHOB
Positive Regulation Of Type I Interferon Production (GO:0032481)	0.000405358	0.0132531	5.00723	39.1102	SETD2;HSP90AA1;STAT1;FLOT1;IRF7;PTPN22;ISG15;GAPDH
Positive Regulation Of NIK/NF-kappaB Signaling (GO:1901224)	0.000662898	0.0175263	5.32691	38.9871	PDCD4;ILK;CD27;IFI35;PHB2;RHOA;LIMS1
Regulation Of Lamellipodium Assembly (GO:0010591)	0.00211331	0.0347603	6.23426	38.3999	CAPZB;ARPC2;WAS;RAC2;PIK3R1
Positive Regulation Of Protein Dephosphorylation (GO:0035307)	0.00211331	0.0347603	6.23426	38.3999	TGFB1;CD300A;CALM3;DYNLL1;PPIA
Regulation Of NLRP3 Inflammasome Complex Assembly (GO:1900225)	0.00211331	0.0347603	6.23426	38.3999	GBP5;HSPA8;NEK7;PLCG2;PTPN22
Neutrophil Migration (GO:1990266)	0.000298283	0.0109631	4.64458	37.7022	FCER1G;SYK;CCL5;ITGB2;PECAM1;XCL2;XCL1;PPIB;PPIA
Negative Regulation Of Protein Ubiquitination (GO:0031397)	0.000743496	0.0185824	5.2133	37.5574	DTX3L;ISG15;SQSTM1;OGT;VPS28;HSPA1B;HSPA1A
Regulation Of Viral Entry Into Host Cell (GO:0046596)	0.00135294	0.0257962	5.51949	36.4588	IFITM3;CD74;IFITM1;IFITM2;TRIM22;LY6E
Positive Regulation Of Cytokine-Mediated Signaling Pathway (GO:0001961)	0.00135294	0.0257962	5.51949	36.4588	CD74;CPNE1;PARP14;HIF1A;HSPA1B;HSPA1A
Peptidyl-Tyrosine Phosphorylation (GO:0018108)	0.000555091	0.0159683	4.75189	35.622	FGR;LYN;ZAP70;SYK;LCK;PTK2B;FYN;PTPN6
Negative Regulation Of Programmed Cell Death (GO:0043069)	3.84482e-06	0.000662823	2.84034	35.4156	FCMR;IFI6;HSPB1;PIK3R1;PHB2;HSP90B1;RPS6KA3;MIEN1;RPS6KA1;PIM1;CD38;PTK2B;HSPA9;CD74;PRELID1;GPX4;SEMA4D;NME2;YWHAZ;NFKB1;BCL3;IL2RB;CD27;VDAC1;HSPA1B;BIRC2;TPT1;HSPA1A
Defense Response To Symbiont (GO:0140546)	7.46072e-05	0.00464187	3.68728	35.0412	IFITM3;GBP5;IFITM1;SETD2;IFITM2;APOBEC3G;STAT1;IFI6;ISG15;CNOT7;PTPRC;IRF2;IRF7;GBP2
Natural Killer Cell Activation (GO:0030101)	0.00152467	0.0285203	5.37769	34.8795	NCR1;NCR3;PTPRC;IL2RB;SLAMF7;CD244
Regulation Of Programmed Cell Death (GO:0043067)	3.7546e-05	0.00290424	3.3815	34.4572	VCP;HSP90AA1;ANP32A;STAT1;NME2;DDX42;ACTN4;ACTB;APEX1;BCL3;BAX;ATM;FYN;PTPN6;CALR;BIRC2;TPT1
Platelet Aggregation (GO:0070527)	0.00276076	0.0422529	5.81805	34.2814	HSPB1;ILK;MYH9;PPIA;ACTG1
Homotypic Cell-Cell Adhesion (GO:0034109)	0.00171249	0.0306321	5.24297	33.3967	HSPB1;ILK;MYH9;PPIA;CD99;ACTG1
Neutrophil Chemotaxis (GO:0030593)	0.000746672	0.0185824	4.52126	32.5526	FCER1G;SYK;CCL5;ITGB2;XCL2;XCL1;PPIB;PPIA
Regulation Of Phagocytosis (GO:0050764)	0.00114642	0.023206	4.80343	32.5245	FGR;FCER1G;PTPRC;SYK;SIRPG;IL2RB;CALR
Regulation Of T Cell Mediated Cytotoxicity (GO:0001914)	0.00313328	0.0448373	5.63008	32.4612	PTPRC;HLA-B;HLA-DRA;XCL1;KLRC1
Epithelial To Mesenchymal Transition (GO:0001837)	0.00191735	0.0330569	5.11483	32.0025	DDX17;TGFB1;ROCK1;RBPJ;HIF1A;LIMS1
Regulation Of T Cell Differentiation (GO:0045580)	0.00191735	0.0330569	5.11483	32.0025	ZNF683;ZAP70;PRELID1;TBX21;RHOH;ACTB
Response To Cytokine (GO:0034097)	0.000208982	0.00879568	3.73829	31.6755	IFITM3;CD74;IFITM1;SETD2;IFITM2;STAT1;REL;HCLS1;ISG15;XAF1;NFKB1;RHOA
Regulation Of Phosphoprotein Phosphatase Activity (GO:0043666)	0.0035407	0.0470138	5.45386	30.7785	PPP1R12A;PPP1R11;CD300A;CALM3;HSP90B1
Protein Phosphorylation (GO:0006468)	5.47453e-06	0.000783405	2.53908	30.762	USP15;ROCK1;ILK;RPS6KA3;STK38;RPS6KA1;PIM1;MAPK1;PTK2B;CSK;FYN;CDK17;LYN;BRD2;PRKCH;TGFB1;SYK;TAF10;NEK7;ADAM10;YWHAZ;UHMK1;FGR;ZAP70;ILF3;SNRK;LCK;STK17A;STK17B;PTPN6;ATM;TOP1;HCST
Granulocyte Chemotaxis (GO:0071621)	0.000988163	0.0219234	4.31192	29.837	FCER1G;SYK;CCL5;ITGB2;XCL2;XCL1;PPIB;PPIA
Phosphorylation (GO:0016310)	1.29486e-05	0.00127789	2.5946	29.201	ROCK1;ILK;STK38;RPS6KA1;PIM1;MAPK1;PTK2B;CSK;FYN;CDK17;LYN;BRD2;PRKCH;TGFB1;SYK;TAF10;NEK7;ADAM10;YWHAZ;FGR;ZAP70;ILF3;SNRK;LCK;STK17A;STK17B;ATM;TOP1;HCST
Positive Regulation Of Peptidyl-Tyrosine Phosphorylation (GO:0050731)	0.000301348	0.0109631	3.57896	29.0155	LYN;CD74;TGFB1;PTPRC;ARL2BP;SEMA4D;CCL5;PLCG2;PECAM1;HCLS1;PTK2B;PARP14
Negative Regulation Of Gene Expression (GO:0010629)	2.98029e-05	0.00237867	2.73987	28.5519	TGFB1;PPP1R11;CELF1;ADAM10;PTPN22;PARP14;HIF1A;SND1;NFKB1;LSM2;YY1;RBL2;RBM4;ILF3;CNOT7;PRKAR1A;CPNE1;REL;CALR;EIF4E2;GAPDH;HSPA1B;HAVCR2;HSPA1A
Protein-Containing Complex Disassembly (GO:0032984)	0.00170334	0.0306321	4.45317	28.3897	NAPA;HSPA8;VCP;STX17;UBQLN1;RPL17;PPP1CA
Regulation Of Interferon-Beta Production (GO:0032648)	0.00264395	0.0406827	4.76536	28.2847	YY1;HSP90AA1;FLOT1;IRF7;REL;ISG15
Pyruvate Metabolic Process (GO:0006090)	0.00264395	0.0406827	4.76536	28.2847	LDHA;TPI1;PKM;PGAM1;VDAC1;GAPDH
Regulation Of Stress Fiber Assembly (GO:0051492)	0.00118123	0.023477	4.18278	28.1969	ROCK1;PXN;WAS;EVL;PIK3R1;DYNLL1;RHOA;ACTG1
RNA Splicing, Via Transesterification Reactions With Bulged Adenosine As Nucleophile (GO:0000377)	0.000175297	0.00829378	3.20912	27.7558	HSPA8;SF3B2;SF3A1;SF3A2;PRPF40A;CDC40;LSM2;RBM4;RBM42;SRSF4;TXNL4A;SRSF7;SF3B1;SRSF10;SRSF9
Regulation Of I-kappaB kinase/NF-kappaB Signaling (GO:0043122)	0.000102804	0.0058281	2.978	27.3461	CD74;STAT1;SHISA5;RHOH;HSPB1;FASLG;CXXC5;RHOA;CPNE1;TNFSF10;PLCG2;REL;RBCK1;UBE2V1;SQSTM1;GAPDH;TRIM22;BIRC2
Macroautophagy (GO:0016236)	0.000684673	0.017814	3.73499	27.2153	VCP;TGFB1;STX17;TBC1D5;UBQLN1;CALR;VPS36;SQSTM1;VPS28;GABARAP
Lymphocyte Differentiation (GO:0030098)	0.00102578	0.022583	3.84882	26.4887	ZAP70;PTPRC;LCK;PLCG2;RHOH;PTPN22;PIK3R1;SLC25A5;MS4A1
Negative Regulation Of Innate Immune Response (GO:0045824)	0.00323169	0.0453387	4.5577	26.1373	USP15;CNOT7;PCBP2;BANF1;ISG15;YWHAZ
Positive Regulation Of B Cell Activation (GO:0050871)	0.00323169	0.0453387	4.5577	26.1373	SASH3;CD74;PTPRC;SYK;CD38;CD27
Regulation Of Translational Initiation (GO:0006446)	0.00224386	0.0363498	4.22218	25.7534	RBM4;KHDRBS1;EIF5;CCL5;HSPB1;EIF4B;UHMK1
Positive Regulation Of T Cell Activation (GO:0050870)	0.000855477	0.0192785	3.61891	25.5635	ZAP70;PNP;PTPRC;LCK;CCL5;SIRPG;HLA-DRA;RHOH;ACTB;HLA-DPA1
Regulation Of Intracellular Signal Transduction (GO:1902531)	0.000106659	0.0058281	2.7001	24.6948	LYN;ARHGAP9;TGFB1;HSPB1;PTPN22;RHOF;DYNLL1;ARHGAP4;CYLD;SH3BP1;BCL3;TAGAP;CPNE1;PLCG2;ARHGEF3;ATM;ARHGEF1;UBE2V1;SRGAP3;SQSTM1;GBP1
Defense Response To Virus (GO:0051607)	0.000298169	0.0109631	3.04171	24.6922	IFITM3;GBP5;IFITM1;SETD2;IFITM2;APOBEC3G;STAT1;IFI6;ISG15;PHB2;CNOT7;PTPRC;IRF2;IRF7;GBP2
Regulation Of mRNA Splicing, Via Spliceosome (GO:0048024)	0.00129303	0.0255217	3.7124	24.6903	DDX17;HNRNPL;RBM4;KHDRBS1;CELF1;SRSF4;SRSF7;SRSF10;SRSF9
Protein Stabilization (GO:0050821)	0.000270585	0.010465	2.94297	24.1762	HSP90AA1;RPS7;UBE2B;PIK3R1;PHB2;LAMP1;CDC37;FLOT1;POLR2E;CALR;PPIB;RPL17;GAPDH;HSPA1B;CCT4;HSPA1A
Regulation Of Interleukin-8 Production (GO:0032677)	0.00194609	0.0333515	3.8378	23.9553	CD74;PTPRC;SYK;BCL3;PTPN22;CD244;HSPA1B;HSPA1A
Negative Regulation Of Apoptotic Process (GO:0043066)	4.37922e-05	0.00321368	2.37326	23.8181	FCMR;IFI6;HSPB1;PIK3R1;PHB2;HSP90B1;RPS6KA3;MIEN1;RPS6KA1;PIM1;CD38;PTK2B;HSPA9;CD74;PRELID1;PRKCH;SEMA4D;NME2;YWHAZ;NFKB1;NR4A2;BCL3;IL2RB;HCLS1;CD27;VDAC1;HSPA1B;BIRC2;TPT1;HSPA1A
Positive Regulation Of Hydrolase Activity (GO:0051345)	0.000458654	0.0145852	3.04555	23.4118	ROCK1;SEMA4D;RHOA;DOCK10;SH3BP1;CCL5;XCL2;RGS10;XCL1;CALM3;SRGAP3;MAPRE2;RAB3GAP1;LIMS1
mRNA Splicing, Via Spliceosome (GO:0000398)	0.000317822	0.011129	2.89724	23.3344	DDX17;HSPA8;SF3B2;SF3A1;SF3A2;PRPF40A;CDC40;LSM2;RBM4;RBM42;SRSF4;TXNL4A;SF3B1;SRSF10;SRSF7;SRSF9
Actin Filament Organization (GO:0007015)	0.000761349	0.0186238	3.19705	22.9562	CNN2;SH3BP1;WIPF1;TPM3;RAC2;WAS;HCLS1;TAGLN2;EVL;RHOF;LCP1;CORO1A
Regulation Of Cell Adhesion (GO:0030155)	0.000761349	0.0186238	3.19705	22.9562	LYN;PPP1R12A;ROCK1;SEMA4D;PPP2R1A;CCL5;CXCR3;RAC2;ADAM10;LPXN;PTK2B;ATM
Intracellular Protein Transport (GO:0006886)	0.000138521	0.00707942	2.57776	22.9021	CTSA;NAPA;HSPA9;VPS29;CD74;TGFB1;SYK;STX17;SYNRG;RAB1B;NUTF2;PHB2;GABARAP;CDC37;APEX1;BCL3;RAB24;CALR;VPS36;VPS28;KPNB1;SEC31A
Negative Regulation Of Cytokine Production (GO:0001818)	0.000513766	0.0153564	3.00809	22.7825	PPP1R11;PTPN22;ADCY7;CYLD;PTPRC;TBX21;BCL3;PDCD4;XCL1;BANF1;PTPN6;XAF1;GBP1;HAVCR2
Regulation Of Endopeptidase Activity (GO:0052548)	0.00315975	0.0449911	3.94896	22.7352	PRELID1;NRDC;PSME2;GAPDH;BIRC2;PSMB8;PSMB9
Regulation Of Protein Ubiquitination (GO:0031396)	0.00130243	0.0255313	3.40704	22.6348	HSP90AA1;MYCBP2;UBQLN1;ISG15;SQSTM1;OGT;VPS28;BIRC2;HSPA1B;HSPA1A
mRNA Processing (GO:0006397)	0.000372017	0.012526	2.8529	22.5281	HSPA8;SF3B2;SF3A1;SF3A2;CELF1;PRPF40A;CDC40;LSM2;RBM4;RBM42;SRSF4;TXNL4A;SF3B1;SRSF10;SRSF7;SRSF9
Cellular Response To Cytokine Stimulus (GO:0071345)	0.000176772	0.00829378	2.59512	22.4235	GBP5;IFITM2;SELPLG;STAT1;HIF1A;RHOA;NFKB1;ZFP36L1;MT2A;CCL5;IL2RB;XCL2;HCLS1;XCL1;PTPN6;GBP2;GAPDH;GBP1;GBP4;HLA-DPA1;IL12RB2
Regulation Of Gene Expression (GO:0010468)	1.20891e-05	0.00123568	1.94154	21.9844	SETD2;CELF1;HP1BP3;JMJD1C;PTPN22;RBPJ;AFF4;ACTG1;YY1;PPP2R1A;ITGAX;CPNE1;TRIM22;HAVCR2;ZNF683;MBNL1;MAP2K2;RPS7;BTN3A1;ZBTB38;ADAM10;RHOH;RBL2;PRKAR1A;KAT6B;IRF2;HCLS1;UBE2V1;AHNAK;ROCK1;HIF1A;ZFP36L1;POLR2A;PCBP2;PLCG2;RPL17;SRSF10;LYN;CD74;TGFB1;CNBP;NONO;TAF10;DTNBP1;PARP14;NFKB1;HNRNPL;CNOT7;PTPRC;BHLHE40;REL;ATM;CALR;OGT;HSPA1B;HSPA1A;LIMS1
Cellular Response To Oxidative Stress (GO:0034599)	0.00169442	0.0306321	3.279	20.9214	G6PD;CCS;PXN;MAPK1;ATM;PPIA;SQSTM1;HIF1A;HSPA1B;HSPA1A
Regulation Of RNA Splicing (GO:0043484)	0.00228742	0.0363699	3.39165	20.6224	HNRNPL;MBNL1;AHNAK;POLR2A;CELF1;TAF10;PIK3R1;SRSF10;HSPA1A
Regulation Of Type II Interferon Production (GO:0032649)	0.00305631	0.0442485	3.54522	20.5288	BTN3A1;XCL1;PTPN22;ISG15;CD244;HAVCR2;HLA-DPA1;IL12RB2
Regulation Of Small GTPase Mediated Signal Transduction (GO:0051056)	0.001806	0.0319061	3.24847	20.5194	ARHGAP9;SH3BP1;TAGAP;ARHGEF3;ARHGEF1;SRGAP3;RHOF;DYNLL1;SQSTM1;ARHGAP4
Negative Regulation Of Macromolecule Metabolic Process (GO:0010605)	0.000794076	0.0192597	2.86699	20.4655	TGFB1;CELF1;ADAM10;PTPN22;PARP14;HIF1A;NFKB1;YY1;RBL2;CNOT7;PRKAR1A;CPNE1;REL;HAVCR2
Regulation Of MAPK Cascade (GO:0043408)	0.000667494	0.0175263	2.79813	20.4599	LYN;CD74;MAP2K2;SYK;ROCK1;PEBP1;IQGAP1;PHB2;YWHAZ;PTPRC;PPP2R1A;PLCG2;MAPK1;PTPN6;PPIA
Regulation Of ERK1 And ERK2 Cascade (GO:0070372)	0.000557941	0.0159683	2.64482	19.8131	LYN;CD74;TGFB1;SYK;PTPN22;PHB2;YWHAZ;SLC9A3R1;PTPRC;GLIPR2;DDT;CCL5;XCL2;XCL1;PTK2B;PTPN6;GBP1
Negative Regulation Of MAPK Cascade (GO:0043409)	0.00278824	0.0424465	3.28516	19.3244	LYN;SLC9A3R1;PTPRC;PPP2R1A;CD300A;STK38;PEBP1;PPIA;GBP1
Ubiquitin-Dependent Protein Catabolic Process (GO:0006511)	0.000302614	0.0109631	2.37305	19.2289	VCP;PPP1R11;UBE2B;DTX3L;UBE2L6;ANAPC11;DDB1;PSMA5;PSMA6;RNF213;PSMB5;PSMD4;RNF149;TBX21;PCBP2;RBBP6;RBCK1;PSMF1;RNF130;SQSTM1;VPS28;BIRC2;RNF187
Regulation Of Cell Migration (GO:0030334)	0.000254618	0.0100395	2.26684	18.7598	IFITM1;ROCK1;ARHGAP4;ACTG1;DOCK10;MIEN1;CCL5;ITGAX;PTK2B;FYN;SRGAP3;TMSB10;CD74;SUN2;TGFB1;SEMA4D;ADAM10;ACTN4;DYNLL1;RHOA;RHOB;FGR;KIF2A;PECAM1;ATM;OGT
Positive Regulation Of Translation (GO:0045727)	0.00337202	0.0470138	3.18511	18.1304	EIF5A;KHDRBS1;COA3;PKM;CCL5;CNBP;BCL3;OGT;UHMK1
Positive Regulation Of Cell Population Proliferation (GO:0008284)	0.000256074	0.0100395	2.19183	18.1265	SIRPG;RBPJ;ACTB;CIAO1;GNAI2;CCL5;PIM1;ITGAX;PTK2B;RPL17;IL12RB2;LYN;CD74;PRKCH;TGFB1;KDM4C;STAT1;CNBP;NME2;MATK;ADAM10;CNOT7;PTPRC;HCLS1;PTPN6;CALR;SLC25A5;RNF187
Protein-Containing Complex Organization (GO:0043933)	0.00292911	0.0442485	3.02319	17.6344	SLC9A3R1;CD74;WIPF1;PPP2R1A;HSF1;IL2RB;WAS;LPXN;PTK2B;CD247
Gene Expression (GO:0010467)	0.000740867	0.0185824	2.42502	17.4788	DDX17;RPL30;RPS7;RPS8;RPLP0;RPSA;MRPS6;MRPL11;HNRNPL;EEF1A1;RBM4;RPL7A;RPL37;RPL29;RPL28;RPS21;RPL17;RPS24;RPL19
Ras Protein Signal Transduction (GO:0007265)	0.00249663	0.0392057	2.90316	17.3981	RAP1B;RASSF1;GDI1;ROCK1;ARHGEF3;WAS;ARHGEF1;KPNB1;RHOA;ARHGAP4;RHOB
Cellular Component Assembly (GO:0022607)	0.00112998	0.023206	2.46862	16.751	CD74;TGFB1;WIPF1;WAS;YWHAZ;RHOA;SLC9A3R1;PARVG;SH3BP1;PPP2R1A;GORASP2;HSF1;IL2RB;LPXN;PTK2B;LCP1;CD247
RNA Processing (GO:0006396)	0.00202789	0.0345466	2.68889	16.6732	DDX17;MBNL1;SF3B2;SF3A1;SF3A2;CELF1;HNRNPL;RBM4;PPP2R1A;SRSF4;SRSF7;SF3B1;SRSF9
Regulation Of Translation (GO:0006417)	0.00175023	0.0311128	2.62081	16.6369	MTPN;HSPB1;RPS6KA3;RBM4;ILF3;EIF5;MTG1;RPS6KA1;BCL3;CALR;EIF4E2;OGT;GAPDH;EIF4B
Positive Regulation Of Gene Expression (GO:0010628)	0.000523135	0.0153564	2.11913	16.0115	ITK;ROCK1;CELF1;PTPN22;PIK3R1;RBPJ;HIF1A;ACTG1;POLR2A;PLCG2;ITGAX;FLOT1;RPL17;CD74;MAP2K2;TGFB1;RPS7;BTN3A1;DTNBP1;FGR;BCL3;ATM;OGT;GAPDH;HSPA1B;HSPA1A;LIMS1
Positive Regulation Of NF-kappaB Transcription Factor Activity (GO:0051092)	0.00378769	0.0499556	2.7373	15.2632	PSMA6;MTPN;PRKCH;PLCG2;FLOT1;RBCK1;UBE2V1;PPIA;TRIM22;HSPA1B;HSPA1A
Positive Regulation Of Cell Migration (GO:0030335)	0.00183386	0.0320203	2.35098	14.8143	SUN2;TGFB1;SEMA4D;ADAM10;ACTN4;HIF1A;FGR;NIPBL;PTPRC;MIEN1;GLIPR2;CCL5;PLCG2;ITGAX;PECAM1;PTK2B;ATM
Modification-Dependent Protein Catabolic Process (GO:0019941)	0.00308167	0.0443203	2.5525	14.7593	UBE2B;PPP1R11;DTX3L;UBE2L6;ISG15;ANAPC11;DDB1;RNF213;RNF149;RBBP6;PSMF1;SQSTM1;RNF130
Regulation Of Signal Transduction (GO:0009966)	0.00322218	0.0453387	2.53819	14.5634	IGFBP4;IGFBP2;PXN;DTNBP1;ILK;NUCKS1;RGS3;MDFIC;PPP2R1A;CSK;FYN;PPIA;OGT
Protein Modification Process (GO:0036211)	0.000496063	0.0151035	1.90618	14.5038	ROCK1;ILK;PTPN22;UBE2L6;PPP1CC;PPP2R1A;STK38;RPS6KA1;PIM1;PTK2B;MAPK1;CSK;FYN;CDK17;LYN;BRD2;PRKCH;PPP1R12A;TGFB1;SYK;TAF10;NEK7;ADAM10;YWHAZ;PPP1CA;FGR;ZAP70;ILF3;SNRK;PTPRC;LCK;STK17A;STK17B;PTPN6;ATM;HCST
Cytokine-Mediated Signaling Pathway (GO:0019221)	0.00256305	0.0398666	2.33863	13.9536	LYN;EIF5A;FCER1G;SYK;STAT1;ILK;ACTN4;CCL5;IL2RB;XCL2;XCL1;PTK2B;PTPN6;BIRC2;IL12RB2;LIMS1
Regulation Of Autophagy (GO:0010506)	0.00344947	0.0470138	2.33553	13.2414	CTSA;VPS29;SETD2;ROCK1;IL10RA;HSPB1;PTPN22;EEF1A1;UBQLN1;VDAC1;ATM;ATP6V0C;SQSTM1;GAPDH;TRIM22
Protein-Containing Complex Assembly (GO:0065003)	0.00242765	0.0383864	2.17026	13.0667	CD74;HSP90AA1;TGFB1;GPX4;WIPF1;PXN;WAS;CENPC;SLC9A3R1;TESPA1;PPP2R1A;HSF1;IL2RB;LPXN;PTK2B;PSMG2;CD247;GBP1;HSPA1A
Positive Regulation Of Macromolecule Metabolic Process (GO:0010604)	0.0034626	0.0470138	2.05208	11.6265	CD74;MTPN;MAP2K2;TGFB1;RPS7;DTX3L;ROCK1;CELF1;DTNBP1;PTPN22;RBPJ;HIF1A;ACTG1;PLCG2;ITGAX;ATM;RPL17;HSPA1B;HSPA1A;LIMS1

### Sheet: Table S13 - Cellular Component
Term	P-value	Adjusted P-value	Odds Ratio	Combined Score	Genes
Focal Adhesion (GO:0005925)	1.44372e-27	3.81141e-25	6.99958	432.592	RPL30;YWHAB;ARPC1B;RPLP0;ITGB2;ARPC5L;HSPB1;ILK;ACTB;ACTG1;PPP1CC;RPL7A;LASP1;RAC2;FLOT1;MAP2K2;PDCD6IP;PPP1R12A;RPS7;RPS8;NME2;ADAM10;IL16;ACTN4;DYNLL1;YWHAZ;RHOA;RHOB;IRF2;MYH9;EVL;LCP1;PPIB;ATP6V0C;MAPRE2;PPIA;AHNAK;PXN;IQGAP1;HSP90B1;CNN2;PCBP2;LPXN;MAPK1;PTK2B;RPL17;CD99;RPL19;HSPA9;HSPA8;PTPRC;ARPC2;PARVG;ARPC3;GNB2;ZYX;CALR;HSPA1B;HSPA1A;LIMS1
Cell-Substrate Junction (GO:0030055)	4.46024e-27	5.88751e-25	6.82956	414.381	RPL30;YWHAB;ARPC1B;RPLP0;ITGB2;ARPC5L;HSPB1;ILK;ACTB;ACTG1;PPP1CC;RPL7A;LASP1;RAC2;FLOT1;MAP2K2;PDCD6IP;PPP1R12A;RPS7;RPS8;NME2;ADAM10;IL16;ACTN4;DYNLL1;YWHAZ;RHOA;RHOB;IRF2;MYH9;EVL;LCP1;PPIB;ATP6V0C;MAPRE2;PPIA;AHNAK;PXN;IQGAP1;HSP90B1;CNN2;PCBP2;LPXN;MAPK1;PTK2B;RPL17;CD99;RPL19;HSPA9;HSPA8;PTPRC;ARPC2;PARVG;ARPC3;GNB2;ZYX;CALR;HSPA1B;HSPA1A;LIMS1
Nucleus (GO:0005634)	2.70882e-16	2.38376e-14	2.12095	76.025	RPL30;UBE2L6;IFI35;RBPJ;PHB2;ACTB;RASSF1;MT2A;PSMD4;PPP2R1A;RASSF5;CPNE1;TRIM22;DDX17;MBNL1;SP110;ACTN4;SND1;UHMK1;VDAC1;ANP32A;SP140;MYCBP2;IQGAP1;PIK3R1;HIF1A;ANAPC11;UBE2J1;LDHA;PPCS;PCBP1;PCBP2;CDK17;LYN;RABGAP1L;APOBEC3G;GADD45B;NFATC3;PARP14;FLI1;HNRNPL;EIF5;REL;CALM3;ATM;PSMG2;CALR;RPS24;ITK;DAZAP2;SETD2;PPP1R11;RPLP0;NIPBL;NELFCD;BRD2;TPI1;SYK;NME2;CACYBP;DYNLL1;RHOB;DDB1;PSMA5;PSMA6;MDFI…
Intracellular Membrane-Bounded Organelle (GO:0043231)	7.19472e-15	4.74852e-13	2.00575	65.3181	VPS29;RPL30;UBE2L6;IFI35;RBPJ;PHB2;ACTB;GPR174;RASSF1;MT2A;PSMD4;PPP2R1A;RASSF5;CPNE1;TRIM22;DDX17;MBNL1;SP110;ACTN4;SND1;SCAMP3;UHMK1;VDAC1;ANP32A;SP140;MYCBP2;IQGAP1;PIK3R1;HIF1A;ANAPC11;UBE2J1;LDHA;PPCS;PCBP1;PCBP2;PLCG2;SEC31A;CDK17;LYN;CTSA;RABGAP1L;APOBEC3G;GADD45B;NFATC3;PARP14;FLI1;HNRNPL;EIF5;REL;CALM3;ATM;PSMG2;CALR;RPS24;ITK;DENND1B;DAZAP2;SETD2;PPP1R11;RPLP0;NIPBL;NELFCD;SPTAN1;HLA-DP…
Actin Cytoskeleton (GO:0015629)	5.84461e-13	3.08595e-11	4.6625	131.334	AHNAK;WDR1;WIPF1;ARPC1B;WAS;IQGAP1;LSP1;CORO1A;ACTB;ACTG1;CNN2;SLC9A3R1;LASP1;PSTPIP1;ABLIM1;CAPZB;RAC2;COTL1;FLOT1;LPXN;SPTAN1;GBP1;PPP1R12A;TPM3;ACTN4;DYNLL1;EEF1A1;FGR;ILF3;PARVG;ARPC2;ARPC3;APEX1;ZYX;MYH9;TAGLN2;LCP1
Ficolin-1-Rich Granule (GO:0101002)	7.10143e-11	3.12463e-09	5.65568	132.163	VCP;ITGB2;SLC2A3;PNP;LAMP1;COTL1;ITGAX;MAPK1;HSPA8;HSP90AA1;FCER1G;CD300A;PGAM1;NME2;DYNLL1;RHOA;EEF1A1;PSMA5;PKM;IMPDH2;PPIA;ATP6V0C;KPNB1;HSPA1B;HSPA1A
Cytoplasmic Side Of Plasma Membrane (GO:0009898)	1.14824e-08	4.33052e-07	6.04597	110.535	LYN;G6PD;MAP2K2;SYK;PTPN22;IQGAP1;KCNAB2;RHOA;FGR;PTP4A1;CYLD;ZAP70;PTPRC;MIEN1;LCK;MYH9;FYN;BIRC2
Membrane Raft (GO:0045121)	6.15576e-08	2.0314e-06	4.78607	79.4645	LYN;SELPLG;AHNAK;ITGB2;RFTN1;CBLB;DYNLL1;RAP1B;ZAP70;PTPRC;PRKAR1A;LCK;PLCG2;FLOT1;STOM;CD48;LCP2;FYN;MS4A1;SKAP1
Cytoplasmic Vesicle Lumen (GO:0060205)	1.36836e-07	4.01386e-06	5.73515	90.6411	ARHGAP9;HSPA8;VCP;HSP90AA1;ROCK1;PGAM1;NME2;NFKB1;EEF1A1;FGR;PSMA5;PNP;PKM;IMPDH2;COTL1;PPIA
Intracellular Non-Membrane-Bounded Organelle (GO:0043232)	2.28809e-07	6.04055e-06	2.12333	32.4665	SETD2;ACADVL;HP1BP3;GIMAP2;HSPB1;NUCKS1;IFI35;RBPJ;KRI1;GIMAP7;ACTB;ACTG1;PPP1CC;RPL7A;RBM4;RPS6KA3;CAPZB;PIM1;PPP1R12A;RPS7;TPM3;RHOF;DYNLL1;DDX50;MZT2B;EEF1A1;RBL2;FGR;ILF3;RCN2;KIF2A;ANAPC5;LCP1;TOP1;GAPDH;SRSF9;VCP;ROCK1;DDX24;DCTN1;ANAPC11;RAP1B;CNN2;CYB5R3;RNF213;POLR2A;STOM;LPXN;MAPK1;RPL17;SF3B1;RPL19;TAF15;NAA10;STAT1;MTX2;CBX3;CYLD;CNOT7;PARVG;APEX1;PTPN6;ATM;RAB3GAP1;PNPLA2
Ficolin-1-Rich Granule Lumen (GO:1904813)	3.51603e-07	7.86619e-06	5.30416	78.8238	HSPA8;VCP;HSP90AA1;PGAM1;NME2;EEF1A1;PSMA5;PNP;PKM;IMPDH2;COTL1;MAPK1;PPIA;KPNB1;HSPA1B;HSPA1A
Secretory Granule Membrane (GO:0030667)	3.57554e-07	7.86619e-06	3.52292	52.2942	ITGB2;SLC2A3;IQGAP1;ITGAL;RAP1B;LAMP1;RAB24;CPNE1;ITGAX;STOM;FCER1G;CD300A;CMTM6;HLA-B;ADAM10;RHOF;TMC6;KCNAB2;DYNLL1;RHOA;PTPRC;RAB37;PECAM1;DEGS1;ATP6V0C
Cytoskeleton (GO:0005856)	4.07339e-07	8.27212e-06	2.59306	38.1533	AHNAK;ROCK1;WIPF1;DCTN1;ARPC1B;WAS;HSPB1;IQGAP1;LSP1;ACTB;ACTG1;CNN2;SLC9A3R1;ABLIM1;RASSF1;CAPZB;PPP2R1A;STOM;MAPK1;GBP1;SPTAN1;PPP1R12A;TPM3;DTNBP1;ACTN4;RHOF;DYNLL1;EML4;FGR;ILF3;ARPC2;PARVG;ARPC3;APEX1;ZYX;MYH9;TAGLN2;LCP1;GAPDH;MAPRE2
Vesicle (GO:0031982)	8.60844e-07	1.6233e-05	3.6842	51.4512	PDCD6IP;AHNAK;DCTN2;ITGB2;YWHAZ;ACTB;RHOA;GNAI2;SLC9A3R1;PKM;GNB2;PLCG2;STOM;RIN3;TAGLN2;CALM3;SPTAN1;PPIA;GAPDH;GBP1;HSPA1B;HSPA1A
Extrinsic Component Of Cytoplasmic Side Of Plasma Membrane (GO:0031234)	1.47325e-06	2.59292e-05	6.51501	87.4838	FGR;LYN;ZAP70;SYK;GNG5;LCK;GNB2;FYN;KCNAB2;IQGAP1;RHOA;GNAI2
Cortical Actin Cytoskeleton (GO:0030864)	2.97639e-06	4.91105e-05	9.03913	115.021	EEF1A1;LASP1;WDR1;COTL1;FLOT1;ACTN4;DYNLL1;CORO1A;SPTAN1
Secretory Granule Lumen (GO:0034774)	3.49832e-06	5.43268e-05	3.06906	38.5573	ARHGAP9;VCP;ROCK1;CNN2;PNP;CYB5R3;COTL1;MAPK1;SPTAN1;CTSA;HSPA8;HSP90AA1;TGFB1;PGAM1;NME2;ACTN4;NFKB1;PSMA5;EEF1A1;FGR;PKM;IMPDH2;PTPN6;PPIA;KPNB1
Lysosomal Membrane (GO:0005765)	9.48845e-06	0.000139164	2.81413	32.5466	IFITM3;IFITM1;IFITM2;AHNAK;STX17;RAP1B;LAMP1;CPNE1;FLOT1;STOM;HLA-DPA1;CTSA;LYN;RAB2A;CD74;HSPA8;STARD3NL;CMTM6;NKG7;LNPEP;EEF1A1;RAB37;GNB2;HLA-DRA;GOPC;ATP6V0C
P-body (GO:0000932)	1.99106e-05	0.000276653	5.37972	58.2315	PSMA6;CNOT7;APOBEC3G;CNOT2;TOP1;EIF4E2;SQSTM1;PNRC1;ZFP36L1;LSM2;PNRC2
Actin Filament (GO:0005884)	2.76144e-05	0.00036451	5.76537	60.5201	PSTPIP1;WIPF1;TPM3;COTL1;RAC2;WAS;LCP1;IQGAP1;CORO1A;ACTG1
Tertiary Granule Membrane (GO:0070821)	3.12744e-05	0.000393164	5.67209	58.835	FCER1G;CD300A;ITGB2;ITGAX;STOM;SLC2A3;KCNAB2;TMC6;DYNLL1;ATP6V0C
Ficolin-1-Rich Granule Membrane (GO:0101003)	4.16648e-05	0.000493766	6.19821	62.5142	FCER1G;LAMP1;CD300A;ITGB2;ITGAX;SLC2A3;DYNLL1;ATP6V0C;RHOA
Specific Granule (GO:0042581)	4.30175e-05	0.000493766	3.68113	37.0097	ITGB2;CMTM6;ADAM10;SLC2A3;KCNAB2;TMC6;ITGAL;NFKB1;CNN2;RAB37;STOM;DEGS1;PTPN6;SPTAN1;KPNB1
Tertiary Granule (GO:0070820)	5.34162e-05	0.000587578	3.60544	35.4682	FCER1G;CD300A;ITGB2;SLC2A3;KCNAB2;TMC6;DYNLL1;RHOA;CNN2;LAMP1;ITGAX;STOM;PTPN6;SPTAN1;ATP6V0C
Cortical Cytoskeleton (GO:0030863)	6.19138e-05	0.00065381	5.85296	56.7138	EEF1A1;LASP1;WDR1;COTL1;FLOT1;ACTN4;DYNLL1;SPTAN1;CORO1A
Intracellular Organelle Lumen (GO:0070013)	8.57503e-05	0.000870695	1.95231	18.2816	VCP;ACADVL;HSD17B10;HSP90B1;CNN2;PNP;MTG1;COTL1;SDF4;MAPK1;SPTAN1;HSPA9;GSTK1;HSPA8;HSP90AA1;TGFB1;ERAP2;IGFBP4;PGAM1;ERAP1;IDH2;NME2;SHISA5;ADAM10;MTHFS;HSPE1;PSMA5;EEF1A1;GLUD1;PKM;ARL2BP;NDUFS7;CLPP;IMPDH2;NUCB1;NDUFS2;PTPN6;CALR;PPIB;PPIA;HSPA1B;KPNB1;HSPA1A;PNPLA2
Cytosolic Large Ribosomal Subunit (GO:0022625)	9.24892e-05	0.000872041	6.37679	59.2303	RPL7A;RPL30;RPLP0;RPL37;RPL29;RPL28;RPL17;RPL19
Large Ribosomal Subunit (GO:0015934)	9.24892e-05	0.000872041	6.37679	59.2303	RPL7A;RPL30;RPLP0;RPL37;RPL29;RPL28;RPL17;RPL19
Aggresome (GO:0016235)	0.00038497	0.00350456	7.23579	56.8903	FGR;UBQLN1;SLC2A3;SQSTM1;HSPA1B;HSPA1A
Lipid Droplet (GO:0005811)	0.00047886	0.00407804	4.32534	33.0634	RAP1B;VCP;CYB5R3;RNF213;GIMAP2;GIMAP7;GAPDH;RAB3GAP1;PNPLA2
Plasma Membrane Raft (GO:0044853)	0.00047886	0.00407804	4.32534	33.0634	SELPLG;PRKAR1A;ITGB2;FLOT1;MAPK1;LCP2;DYNLL1;MS4A1;SKAP1
U2-type Prespliceosome (GO:0071004)	0.000653383	0.00522706	12.6835	93.0127	SF3A1;SF3A2;PRPF40A;SF3B1
Prespliceosome (GO:0071010)	0.000653383	0.00522706	12.6835	93.0127	SF3A1;SF3A2;PRPF40A;SF3B1
Lumenal Side Of Endoplasmic Reticulum Membrane (GO:0098553)	0.000825471	0.00640954	7.93697	56.349	CD74;HLA-B;HLA-DRA;CALR;HLA-DPA1
Specific Granule Membrane (GO:0035579)	0.000947382	0.00714597	3.89654	27.127	RAB37;ITGB2;CMTM6;STOM;SLC2A3;DEGS1;KCNAB2;TMC6;ITGAL
Spliceosomal snRNP Complex (GO:0097525)	0.0010326	0.00752088	4.89975	33.6891	SF3B2;SF3A1;SF3A2;PRPF40A;TXNL4A;SF3B1;LSM2
Small Ribosomal Subunit (GO:0015935)	0.00105406	0.00752088	5.82673	39.9428	RPS7;RPS8;RPSA;MRPS6;RPS21;RPS24
Azurophil Granule Membrane (GO:0035577)	0.00114642	0.00796461	4.80343	32.5245	RAP1B;LAMP1;RAB37;CMTM6;CPNE1;STOM;ATP6V0C
Cytoplasmic Stress Granule (GO:0010494)	0.00128843	0.0086664	4.12105	27.4228	DAZAP2;RBM4;MBNL1;VCP;ROCK1;STAU1;CELF1;KPNB1
Lytic Vacuole Membrane (GO:0098852)	0.00131309	0.0086664	2.36234	15.675	IFITM3;LYN;RAB2A;CD74;HSPA8;IFITM1;IFITM2;STARD3NL;AHNAK;STX17;LNPEP;LAMP1;GNB2;FLOT1;HLA-DRA;GOPC;ATP6V0C;HLA-DPA1
Cytoplasmic Vesicle Membrane (GO:0030659)	0.00155772	0.0100302	2.12111	13.712	LYN;CD74;HLA-B;SLC2A3;IQGAP1;RHOF;RHOA;RHOB;ACAP2;PTPRC;LAMP1;TBC1D5;RAB24;ITGAX;PECAM1;IRF7;VOPP1;HLA-DRA;GOPC;ATP6V0C;VPS28;HLA-DPA1
T Cell Receptor Complex (GO:0042101)	0.00169721	0.0106682	9.29934	59.3184	ZAP70;SYK;TRBC2;TRDC
Nucleolus (GO:0005730)	0.00205198	0.0125982	1.74498	10.7996	ACADVL;DDX24;NUCKS1;IFI35;RBPJ;KRI1;ANAPC11;PPP1CC;RPL7A;RBM4;RPS6KA3;RNF213;POLR2A;PIM1;POLR2E;RPL17;SF3B1;RPL19;PPP1R12A;TAF15;RPS7;NAA10;STAT1;MTX2;DDX50;EEF1A1;RBL2;ILF3;RCN2;KIF2A;APEX1;POLR1D;PTPN6;ATM;TOP1;SRSF9
U2-type Precatalytic Spliceosome (GO:0071005)	0.00238209	0.0142925	4.87643	29.4526	SF3B2;SF3A1;SF3A2;TXNL4A;SF3B1;LSM2
MHC Protein Complex (GO:0042611)	0.00250687	0.0147069	8.20446	49.1342	CD74;HLA-B;HLA-DRA;HLA-DPA1
Precatalytic Spliceosome (GO:0071011)	0.00323169	0.0185471	4.5577	26.1373	SF3B2;SF3A1;SF3A2;TXNL4A;SF3B1;LSM2
Polymeric Cytoskeletal Fiber (GO:0099513)	0.00346543	0.0194654	2.26255	12.8172	MAP2K2;WIPF1;TPM3;DCTN1;WAS;IQGAP1;KCNAB2;CORO1A;ACTG1;EML4;PSTPIP1;KIF2A;RAC2;COTL1;LCP1;CCT4
U2-type Spliceosomal Complex (GO:0005684)	0.00377012	0.0207357	3.41499	19.0578	SF3B2;SF3A1;SF3A2;PRPF40A;TXNL4A;SF3B1;CDC40;LSM2
Azurophil Granule (GO:0042582)	0.00439101	0.0236577	2.67986	14.5468	RAP1B;CTSA;VCP;CYB5R3;LAMP1;RAB37;CMTM6;CPNE1;MAPK1;STOM;ATP6V0C
U2 snRNP (GO:0005686)	0.00484959	0.0256059	6.64034	35.3854	SF3B2;SF3A1;SF3A2;SF3B1
COPII-coated ER To Golgi Transport Vesicle (GO:0030134)	0.00541713	0.0269097	3.54706	18.5092	CD74;STX17;HLA-B;HLA-DRA;ERGIC1;HLA-DPA1;SEC31A
Cytosolic Small Ribosomal Subunit (GO:0022627)	0.0055545	0.0269097	4.84687	25.1705	RPS7;RPS8;RPSA;RPS21;RPS24
Mitochondrial Respiratory Chain Complex I (GO:0005747)	0.0055545	0.0269097	4.84687	25.1705	NDUFS7;NDUFB11;NDUFS5;NDUFS2;NDUFV1
Respiratory Chain Complex I (GO:0045271)	0.0055545	0.0269097	4.84687	25.1705	NDUFS7;NDUFB11;NDUFS5;NDUFS2;NDUFV1
Endoplasmic Reticulum Tubular Network (GO:0071782)	0.00560619	0.0269097	6.33818	32.8564	EMD;KPNB1;RAB3GAP1;PARP8
Phagocytic Vesicle (GO:0045335)	0.00710793	0.0330594	3.04222	15.0485	SYK;HLA-B;RAC2;TAP1;SRGAP3;CALR;CORO1A;ATP6V0C
Ribosome (GO:0005840)	0.00713783	0.0330594	3.81012	18.8309	RPL7A;RPL30;RPS7;RPL17;RPS21;RPL19
Polysomal Ribosome (GO:0042788)	0.0073469	0.0332207	5.8094	28.5443	RPL7A;RPL30;RPS21;RPL19
Cortical Granule (GO:0060473)	0.00742432	0.0332207	23.1795	113.649	MYH9;CALR
Nuclear Lumen (GO:0031981)	0.0076477	0.033609	1.61662	7.87836	ACADVL;DDX24;NUCKS1;IFI35;RBPJ;KRI1;ANAPC11;PPP1CC;RPL7A;RBM4;RPS6KA3;RNF213;POLR2A;PIM1;RPL17;SF3B1;RPL19;PPP1R12A;TAF15;RPS7;NAA10;STAT1;MTX2;DDX50;EEF1A1;RBL2;ILF3;RCN2;KIF2A;APEX1;PTPN6;ATM;TOP1;SRSF9
MHC Class II Protein Complex (GO:0042613)	0.00776571	0.033609	8.70385	42.2836	CD74;HLA-DRA;HLA-DPA1
Phagocytic Vesicle Membrane (GO:0030670)	0.00826552	0.0351951	4.36129	20.9153	RAC2;HLA-B;TAP1;CALR;ATP6V0C
Autophagosome (GO:0005776)	0.00870957	0.0364972	3.2192	15.2697	HSPA8;STX17;TBC1D5;RAB24;UBQLN1;SQSTM1;GABARAP
PTW/PP1 Phosphatase Complex (GO:0072357)	0.0109304	0.0437217	17.3837	78.5084	PPP1CC;PPP1R12A
Proton-Transporting V-type ATPase, V0 Domain (GO:0033179)	0.0109304	0.0437217	17.3837	78.5084	RNASEK;ATP6V0C
Vacuolar Proton-Transporting V-type ATPase, V0 Domain (GO:0000220)	0.0109304	0.0437217	17.3837	78.5084	RNASEK;ATP6V0C
