## Supplementary Tables 14 and 16 for "CD20^+^ natural killer cells are polyfunctional, memory-like cells that are enriched in inflammatory disorders"

### Sheet: Table S14 - BioCarta_2016
Term	P-value	Adjusted P-value	Odds Ratio	Combined Score	Genes
Antigen Processing and Presentation Homo sapiens h mhcPathway	3.79511e-07	5.64234e-05	35.0144	517.666	CD74;PSMB5;HLA-DRA;TAP1;PSMB8;PSMB9
Lck and Fyn tyrosine kinases in initiation of TCR Activation Homo sapiens h tcraPathway	6.8809e-07	5.64234e-05	30.0108	425.834	ZAP70;PTPRC;LCK;HLA-DRA;FYN;CD247
Ras-Independent pathway in NK cell-mediated cytotoxicity Homo sapiens h nkcellsPathway	1.55588e-06	6.67045e-05	16.362	218.816	SYK;KLRC2;KLRC3;PTPN6;PIK3R1;KLRC1;LAT
Erk and PI-3 Kinase Are Necessary for Collagen Binding in Corneal Epithelia Homo sapiens h ecmPathway	1.62694e-06	6.67045e-05	12.2123	162.775	ROCK1;PXN;ZYX;MAPK1;CSK;PIK3R1;ACTN4;RHOA
T Cell Receptor Signaling Pathway Homo sapiens h tcrPathway	2.61446e-06	8.57543e-05	7.82174	100.544	ZAP70;PTPRC;LCK;ARAP2;HLA-DRA;FYN;PIK3R1;CD247;LAT;ARHGAP4
Role of MEF2D in T-cell Apoptosis Homo sapiens h mef2dPathway	1.52824e-05	0.00041772	10.6665	118.278	ZAP70;PTPRC;LCK;HLA-DRA;FYN;CD247;LAT
Integrin Signaling Pathway Homo sapiens h integrinPathway	2.9813e-05	0.000698476	9.43425	98.3103	ROCK1;PXN;ZYX;CSK;FYN;ACTN4;RHOA
Role of PI3K subunit p85 in regulation of Actin Organization and Cell Migration Homo sapiens h cdc42racPathway	5.76426e-05	0.00118167	15.8829	155.037	ARPC2;ARPC3;ARPC1B;PIK3R1;RHOA
Fc Epsilon Receptor I Signaling in Mast Cells Homo sapiens h fcer1Pathway	0.000129933	0.00236768	9.1262	81.6657	LYN;MAP2K2;FCER1G;SYK;MAPK1;PIK3R1
Activation of Csk by cAMP-dependent Protein Kinase Inhibits Signaling through the T Cell Receptor Homo sapiens h CSKPathway	0.000176443	0.00277952	6.81012	58.8565	ZAP70;PTPRC;LCK;PRKAR1A;HLA-DRA;CSK;CD247
The Co-Stimulatory Signal During T-cell Activation Homo sapiens h ctla4Pathway	0.000186431	0.00277952	11.6451	100.002	ITK;LCK;HLA-DRA;PIK3R1;CD247
Hypoxia and p53 in the Cardiovascular system Homo sapiens h p53hypoxiaPathway	0.000239077	0.00326739	10.9167	91.0314	HSP90AA1;BAX;ATM;HIF1A;HSPA1A
Tumor Suppressor Arf Inhibits Ribosomal Biogenesis Homo sapiens h arfPathway	0.000377424	0.00476134	9.70274	76.4784	HSP90AA1;POLR1D;ATM;PIK3R1;HSPA1A
IL-2 Receptor Beta Chain in T cell Activation Homo sapiens h il2rbPathway	0.00040684	0.00476584	5.83544	45.5578	MAP2K2;IL2RB;MAPK1;FASLG;PTPN6;PIK3R1;PPIA
IL-7 Signal Transduction Homo sapiens h il7Pathway	0.000653383	0.00714366	12.6835	93.0127	LCK;PTK2B;FYN;PIK3R1
uCalpain and friends in Cell spread Homo sapiens h ucalpainPathway	0.00108956	0.011168	10.7311	73.2075	PXN;ACTN4;SPTAN1;RHOA
VEGF, Hypoxia, and Angiogenesis Homo sapiens h vegfPathway	0.00135967	0.0131168	6.98345	46.0944	HSP90AA1;PXN;CSK;PIK3R1;HIF1A
Role of MAL in Rho-Mediated Activation of SRF Homo sapiens h malPathway	0.00169721	0.0154635	9.29934	59.3184	MAP2K2;ROCK1;MAPK1;RHOA
Rho cell motility signaling pathway Homo sapiens h rhoPathway	0.00183485	0.0158376	6.46549	40.7377	ROCK1;ARAP2;ARHGEF1;RHOA;ARHGAP4
Lissencephaly gene (LIS1) in neuronal migration and development Homo sapiens h Lis1Pathway	0.0020749	0.016504	8.71768	53.8565	DCTN2;DCTN1;DYNLL1;PAFAH1B1
Bioactive Peptide Induced Signaling Pathway Homo sapiens h biopeptidesPathway	0.00211331	0.016504	6.23426	38.3999	STAT1;PTK2B;MAPK1;FYN;PIK3R1
Regulation of Splicing through Sam68 Homo sapiens h sam68Pathway	0.00227345	0.0169475	14.9247	90.8387	KHDRBS1;MAP2K2;MAPK1
How does salmonella hijack a cell Homo sapiens h salmonellaPathway	0.00306122	0.0214108	13.0585	75.5947	ARPC2;ARPC3;ARPC1B
Trefoil Factors Initiate Mucosal Healing Homo sapiens h tffPathway	0.00313328	0.0214108	5.63008	32.4612	MAP2K2;RPS6KA1;MAPK1;PIK3R1;RHOA
Cell to Cell Adhesion Signaling Homo sapiens h cell2cellPathway	0.00399717	0.0262215	11.6069	64.0954	PXN;PECAM1;CSK
Melanocyte Development and Pigmentation Pathway Homo sapiens h melanocytepathway	0.00508897	0.0320996	10.4457	55.1604	MAP2K2;RPS6KA1;MAPK1
Role of Erk5 in Neuronal Survival Homo sapiens h erk5Pathway	0.00560619	0.0340524	6.33818	32.8564	MAP2K2;RPS6KA1;MAPK1;PIK3R1
IL 2 signaling pathway Homo sapiens h il2Pathway	0.00634324	0.0351923	9.4956	48.0512	SYK;LCK;IL2RB
Transcription factor CREB and its extracellular signals Homo sapiens h crebPathway	0.00643762	0.0351923	6.06229	30.5879	PRKAR1A;RPS6KA1;MAPK1;PIK3R1
Thrombin signaling and protease-activated receptors Homo sapiens h Par1Pathway	0.00643762	0.0351923	6.06229	30.5879	ROCK1;PTK2B;PIK3R1;RHOA
Influence of Ras and Rho proteins on G1 to S Transition Homo sapiens h RacCycDPathway	0.0073469	0.0385932	5.8094	28.5443	MAP2K2;MAPK1;PIK3R1;RHOA
PTEN dependent cell cycle arrest and apoptosis Homo sapiens h ptenPathway	0.00776571	0.0385932	8.70385	42.2836	ILK;FASLG;PIK3R1
Repression of Pain Sensation by the Transcriptional Regulator DREAM Homo sapiens h dreampathway	0.00776571	0.0385932	8.70385	42.2836	RPS6KA3;POLR2A;PRKAR1A
The information-processing pathway at the IFN-beta enhancer Homo sapiens h pcafpathway	0.00833689	0.0402132	5.57673	26.6962	POLR2A;IRF2;IRF7;ACTB
Hypoxia-Inducible Factor in the Cardiovascular System Homo sapiens h hifPathway	0.0093612	0.0406129	8.03391	37.5279	HSP90AA1;LDHA;HIF1A
Human Cytomegalovirus and Map Kinase Pathways Homo sapiens h hcmvPathway	0.0093612	0.0406129	8.03391	37.5279	MAP2K2;MAPK1;PIK3R1
Y branching of actin filaments Homo sapiens h actinYPathway	0.0093612	0.0406129	8.03391	37.5279	ARPC2;ARPC3;ARPC1B
mCalpain and friends in Cell motility Homo sapiens h mCalpainPathway	0.00941031	0.0406129	5.36197	25.0187	MAP2K2;PRKAR1A;PXN;MAPK1
Role of nicotinic acetylcholine receptors in the regulation of apoptosis Homo sapiens h achPathway	0.0111337	0.0468186	7.45968	33.552	PTK2B;FASLG;PIK3R1

### Sheet: Table S16 - Cross Tissue PCT
Dataset collected from the literature for the study:
		Blood	Bone marrow	Colon	Decidua	Intestine	Kidney	Liver	Lung	Lung-draining lymph node	Mesenteric lymph node	Omentum adipose tissue	Spleen	Thymus	Trachea
CD16+ NK cells	All Cells	6394	7071	11	922	5	792	571	146	0	14	108	2151	106	5
	MS4A1 Expressing	36	25	0	5	0	1	1	0	0	1	6	90	0	0
	Percentage	0.56	0.35	0	0.54	0	0.13	0.18	0	0	7.14	5.56	4.18	0	0
CD16- NK cells	All Cells	645	693	52	2191	131	100	2549	47	1	86	44	2656	707	16
	MS4A1 Expressing	5	2	0	38	0	2	23	0	0	9	4	185	37	0
	Percentage	0.78	0.29	0	1.73	0	2	0.9	0	0	10.47	9.09	6.97	5.23	0
Cycling NK cells	All Cells	1	5	0	0	0	0	0	0	0	0	0	239	0	0
	MS4A1 Expressing	0	0	0	0	0	0	0	0	0	0	0	22	0	0
	Percentage	0	0	0	0	0	0	0	0	0	0	0	9.21	0	0
NK cells (GZMK high)	All Cells	6629	8636	86	5948	17	154	1993	325	0	13	169	1669	440	103
	MS4A1 Expressing	67	47	1	103	0	2	24	4	0	0	4	141	37	12
	Percentage	1.01	0.54	1.16	1.73	0	1.3	1.2	1.23	0	0	2.37	8.45	8.41	11.65
Transitional NK	All Cells	7	704	0	0	0	0	0	3	0	0	22	2	0	0
	MS4A1 Expressing	0	3	0	0	0	0	0	0	0	0	3	0	0	0
	Percentage	0	0.43	0	0	0	0	0	0	0	0	13.64	0	0	0
Total NK	All Cells	13676	17109	149	9061	153	1046	5113	521	1	113	343	6717	1253	124
	MS4A1 Expressing	108	77	1	146	0	5	48	4	0	10	17	438	74	12
	Percentage	0.79	0.45	0.67	1.61	0	0.48	0.94	0.77	0	8.85	4.96	6.52	5.91	9.68
Study's own dataset:
		Blood	Bone Marrow	Colon	Decidua	Intestine	Kidney	Liver	Lung	Lung-Draining Lymph Nodes	Mesenteric Lymph Nodes	Omentum adipose tissue	Spleen	Thymus	Trachea
CD16+ NK cells	All Cells	2600	5831	3	Not available	98	Not available	1583	2153	71	341	Not available	3297	3	Not available
	MS4A1 Expressing	9	22	0		1		9	6	2	1		41	0
	Percentage	0.35	0.38	0		1.02041		0.57	0.28	2.82	0.29		1.24	0
CD16- NK cells	All Cells	70	344	3		156		1492	181	396	489		2430	0
	MS4A1 Expressing	0	5	0		1		5	4	11	5		36	0
	Percentage	0	1.45	0		0.641026		0.34	2.21	2.78	1.02		1.48	0
NK cells (GZMK high)	All Cells	283	260	10		1037		47	152	204	68		417	1
	MS4A1 Expressing	6	11	1		1		4	5	21	2		29	0
	Percentage	2.12	4.23	10		0.096432		8.51	3.29	10.29	2.94		6.95	0
Total NK	All Cells	2953	6435	16		1291		3122	2486	671	898		6144	4
	MS4A1 Expressing	15	38	1		3		18	15	34	8		106	0
	Percentage	0.51	0.59	6.25		0.232378		0.58	0.6	5.07	0.89		1.73	0
Combined dataset:
		Blood	Bone Marrow	Colon	Decidua	Intestine	Kidney	Liver	Lung	Lung-Draining Lymph Nodes	Mesenteric Lymph Nodes	Omentum adipose tissue	Spleen	Thymus	Trachea
Grand Total	All Cells	16629	23544	165	9061	1444	1046	8235	3007	672	1011	343	12861	1257	124
	MS4A1 Expressing	123	115	2	146	3	5	66	19	34	18	17	544	74	12
	Percentage	0.739672	0.488447	1.21212	1.6113	0.207756	0.478011	0.801457	0.631859	5.05952	1.78042	4.95627	4.22984	5.88703	9.67742
