## Supplementary Tables 17, 18 and 19 for "CD20^+^ natural killer cells are polyfunctional, memory-like cells that are enriched in inflammatory disorders"

### Sheet: Table S17 - Immonuphenotyping
Table S17. Antibodies used for the immunophenotyping of CD20+ NK cells
Antibody	Fluorochrome	Clone	Brand
Mouse Anti Human CD3	FITC	OKT3	Biolegend
Mouse Anti Human CD56	Brilliant Violet 605	HCD56	Biolegend
Mouse Anti Human CD20	Brilliant Violet 421	2H7	Biolegend
Mouse Anti Human CD19	APC-Cy7	HIB19	Biolegend
Mouse Anti Human CD14	APC-Cy7	HCD14	Biolegend

### Sheet: Table S18 - Functionel Studies
Table S18. Antibodies used for the functional studies of CD20+ NK Cells
Antibody	Fluorochrome	Clone	Antibody Panel	Brand
Mouse Anti Human CD56	Brilliant Violet 605	HCD56	1, 2	Biolegend
Mouse Anti Human CD20	Brilliant Violet 421	2H7	1, 2	Biolegend
Mouse Anti Human CD107a	APC	H4A3	1	Biolegend
Mouse Anti Human Granzyme B	PE-Cy7	QA18A28	1	Biolegend
Mouse Anti Human Granzyme A	FITC	CB9	1	Biolegend
Mouse Anti Human Granzyme K	FITC	GM26E7	2	Biolegend
Mouse Anti Human Perforin	PerCP-Cy5.5	B-D48	1	Biolegend
Mouse Anti Human Granulysin	PE	DH2	1	Biolegend
Mouse Anti Human IFN-γ	Alexa-Fluor 700	B27	1	Biolegend
Rat Anti Human GM-CSF	PE-Dazzle 594	BVD2-21C11	2	Biolegend
Mouse Anti Human CD19	APC-Cy7	HIB19	1, 2	Biolegend
Mouse Anti Human CD14	APC-Cy7	HCD14	1, 2	Biolegend
Mouse Anti Human CD3	APC-Cy7	HIT3a	1.2	Biolegend

### Sheet: Table S19 - Cytotoxicity
Table S19. Materials used in NK Cell Cytotoxicity Experiments
Material	Application	Brand
Mouse Anti Human CD56 BV605 Clone: HCD56	CD20+ and CD20- NK Cell Sorting	Biolegend
Mouse Anti Human CD20 BV421 Clone: 2H7	CD20+ and CD20- NK Cell Sorting	Biolegend
Zombie NIR FVD	Gating out Dead Cells	Biolegend
Mouse Anti Human CD19 APC-Cy7 Clone: HIB19	Gating out CD19+CD20+ B Cells	Biolegend
Mouse Anti Human CD14 APC-Cy7 Clone: HCD14	Gating out CD14+ Monocytes	Biolegend
Mouse Anti Human CD3 APC-Cy7 Clone: HIT3a	Gating out CD3+ T Cells	Biolegend
CFSE Cell Division Tracker Kit	K562 Cell Labelling	Biolegend
Recombinant Human IL-2	Stimulation of NK Cells	Biolegend
Recombinant Human IL-15	Stimulation of NK Cells	Biolegend
PE Annexin V Apoptosis Detection Kit with 7-AAD	Determination of K562 Apoptosis	Biolegend
